# Organoid Profiler: Automated, high-throughput and quantitative morphological characterization uncovers conserved longitudinal developmental kinetics in microfluidics-engineered organoids

**DOI:** 10.64898/2026.01.01.694533

**Authors:** Edgar A. Galan, Wanlong Wang, Yu Zhu, Zitian Wang, Jie Wang, Alex N. Feldman, Yongde Cai, Gan Sang, Xiaoyong Dai, Shaohua Ma

## Abstract

Three-dimensional organoid systems have emerged as transformative tools in biomedical research, yet their translation into standardized high-throughput screening platforms is impeded by stochastic fabrication variability and a lack of scalable quantitative analytics. Here, we present a unified framework integrating microfluidic droplet engineering with *Organoid Profiler*, an automated deep-phenotyping pipeline designed to capture longitudinal morphological kinetics. By processing over 10,000 longitudinally tracked images across murine lung and liver and human cerebral models, we show that this platform achieves human-level segmentation precision (*r* = 0.99) while uncovering conserved developmental dynamics obscured in manual cultures. We identify a distinct biphasic “remodeling-to-expansion” trajectory in microfluidic organoids, characterized by an initial compaction phase underpinned by the transcriptional upregulation of focal adhesion pathways, followed by exponential expansion. We further demonstrate a “shape relaxation” phenomenon where tissues converge to spherical equilibrium regardless of initial geometry, indicating intrinsic self-organization. Multi-modal profiling confirms that microfluidic organoids exhibit superior viability, homogeneity (area variability ≤ 5% upon fabrication, ≤ 15% across development) and biological fidelity, retaining physiological levels of immune and stromal niche components often lost in conventional culture. This study establishes morphological metrics as reliable, non-invasive proxies for tissue health and molecular maturity, providing a standardized foundation for quantitative organoid biology.
