## Supplementary material for "Organoid Profiler: Automated, high-throughput and quantitative morphological characterization uncovers conserved longitudinal developmental kinetics in microfluidics-engineered organoids": Source Data: statistics.csv

Day	Area CV (%)	Growth rate CV (%)	Growth rate SD	Perimeter CV (%)	Feret maximum CV (%)	Feret maximum SD	Feret minumum CV (%)	Feret minumum SD	Ellipse major axis CV (%)	Ellipse major axis SD	Ellipse minor axis CV (%)	Ellipse minor axis SD	Aspect ratio CV (%)	Aspect ratio SD	Equivalent circle diameter CV (%)	Equivalent circle diameter SD	Circularity CV (%)	Circularity SD	Roundness CV (%)	Roundness SD	Solidity CV (%)	Solidity SD	Corrected total intensity CV (%)	Corrected mean intensity CV (%)	Corrected mean intensity SD	Integrated intensity CV (%)	Mean intensity CV (%)	Mean intensity SD	Intensity standard deviation Mean	Mode intensity CV (%)	Mode intensity SD	Median intensity CV (%)	Median intensity SD	Corrected maximum intensity CV (%)	Corrected maximum intensity SD	Skewness SD	Kurtosis SD	Centroid to center of mass CV (%)	Centroid to center of mass SD	Eccentricity CV (%)	Eccentricity SD
0	3.488467141	0	0	2.212961352	2.396804288	21.98915005	1.632046108	11.74932573	2.500498669	23.07404677	1.444024502	10.51030155	2.17261987	0.027545631	1.729567685	10.02226554	3.06592809	0.024293767	2.196521063	0.017332914	0.224988045	0.002219508	8.228848569	7.638885529	4.743033054	3.703895387	1.576933117	3.334084819	12.12814631	1.439482006	3.143574675	1.502087861	3.217855084	7.480094562	6.549150108	0.070137816	0.219497938	47.48497161	0.522488125	3.699657877	0.022700995
1	3.392291116	1.183365357	0.010461943	3.001436592	2.463059831	21.18336774	2.086417352	14.26547654	2.496416304	21.53947833	1.427858033	9.825165109	2.278644915	0.028573379	1.686301062	9.187108804	4.25991487	0.034151476	2.281798583	0.018206014	0.46343275	0.004565698	3.974714248	2.10082182	1.185721746	3.370799195	0.464429496	0.953889091	14.83098044	0.610014678	1.294292013	0.46965172	0.979325933	2.165222315	1.885170643	0.132170726	0.540936681	51.9515705	0.629340199	4.031691171	0.024273334
2	4.806262094	2.638265331	0.019219247	2.571743677	3.065608956	24.01454741	2.210950878	13.76909259	3.196350454	25.14936077	2.108940102	13.2552585	2.541377968	0.031815158	2.389902996	11.88306502	1.235473221	0.010437764	2.570300391	0.020544724	0.15118143	0.001496231	7.395208117	6.75273658	4.438525387	4.759244152	1.415965877	3.058366619	10.92890951	1.378799441	3.049366864	1.353711284	2.957629713	6.236469956	5.472794544	0.117976732	0.523033045	47.80279428	0.50032737	4.66181975	0.027967267
3	6.328403135	4.124341648	0.026848178	4.047612639	4.017713184	29.87862428	2.813648592	16.69469518	3.920888362	29.13143273	2.791373242	16.66413988	2.612690315	0.032515217	3.139166593	14.78202057	4.329445122	0.035722826	2.608435006	0.020973646	0.498603092	0.004917274	8.068166678	6.266349658	5.034560233	6.374912777	1.976939354	4.030552584	17.11490195	1.930729341	4.098786537	1.887251279	3.927815217	5.793662787	6.382357291	0.150864733	0.802866951	50.50312694	0.856334042	4.79879551	0.028480531
4	9.11434476	5.895166747	0.032779213	5.507931836	5.912832713	40.74698807	3.699948585	20.6687396	6.148922049	42.18088542	3.514369893	19.66853389	4.287657038	0.052537291	4.522411931	19.80964234	4.326693839	0.035331925	4.294050442	0.035108451	0.621641656	0.006110811	8.091033756	4.364531113	4.593681255	9.198034902	1.526941168	2.905405721	23.72667481	1.76411291	3.58748192	1.542972199	3.035039502	3.501714123	5.008638418	0.206357345	1.054686286	47.87296256	1.170757545	8.975359551	0.051377941
5	10.95135019	7.311635107	0.036509976	6.273210227	6.80536234	44.73489119	4.785294032	25.69709438	6.83358404	44.39042061	4.85329847	26.01089612	4.786633738	0.058017865	5.424591958	22.62599594	6.131218022	0.049420827	4.846526111	0.040077141	0.935675973	0.009172927	10.38521784	2.649704044	2.868805356	10.27966267	1.499456191	2.843156114	25.30742674	1.4841927	3.029264785	1.472225787	2.897149504	1.892847534	2.756528062	0.23775446	1.18898324	48.87038495	1.132895056	11.15701706	0.062196838
6	12.13688142	8.979679106	0.038473721	7.201639172	7.179947776	43.62322081	5.181190443	26.02892906	7.476671593	44.45397169	5.33379409	26.56535986	4.942135945	0.05899241	5.999006215	23.07668566	9.438516025	0.072396613	4.955464722	0.041615488	1.709858112	0.016585196	11.7636303	3.804639161	4.232688135	12.35196838	1.833878523	3.557659195	25.38479174	3.283704529	6.909997613	1.983043191	3.994707624	2.846934452	4.182546912	0.272209841	1.232020473	53.90355348	1.218138662	12.57452383	0.067543337
7	12.30152293	10.48208875	0.041746834	5.545280907	6.883046719	40.28463934	4.784278576	23.1656774	7.916774942	45.61826831	5.31387308	25.58400919	5.704373607	0.068269025	6.110975889	22.75060524	8.518252901	0.067466687	5.793683832	0.048569269	1.531754309	0.014929314	13.43303081	6.783275493	7.321270093	12.27231244	3.366842126	6.702751842	24.11105288	3.830305037	8.236146426	3.240755164	6.684336902	6.590071451	9.270748735	0.356529847	1.698858359	58.72723544	1.12462558	15.11101882	0.08114533
8	12.21130814	9.777303699	0.037438921	6.814414278	6.589309995	38.64914401	5.329415091	25.35442645	7.341724828	41.73680221	5.662549614	26.60547322	4.737582781	0.057327339	6.089490707	22.24763149	12.56988415	0.092098585	4.735446146	0.03922096	2.533828902	0.024323875	14.08855749	5.366112012	5.862237556	12.29009704	3.094503247	6.103322672	25.03374271	3.298094029	7.071270651	2.928787669	6.004014721	5.559391887	7.897786298	0.324097501	1.50711852	59.88038112	1.190355693	10.75312511	0.059770834
9	11.5628404	8.890561535	0.031961603	9.904885173	7.632878023	43.86527923	4.842047361	22.72122856	7.441500432	40.91073247	5.23431124	23.9642778	5.522637795	0.06632665	5.793145009	20.54358213	17.47660995	0.120741919	5.47546882	0.045727497	3.466273685	0.032850926	14.30260918	7.193189275	7.751386045	11.96878397	2.961051209	5.928669246	25.02525223	2.722637918	5.937378158	2.69186483	5.609101748	5.919149333	8.25381308	0.358603443	1.654247219	54.57055007	0.953247927	13.32850633	0.072428207
10	11.93514233	9.720772377	0.03221316	7.226279674	6.915252285	37.66497347	5.066466842	22.40013456	7.556982608	39.90432398	5.614269501	24.44671985	5.68719585	0.068992388	6.004283444	20.35032494	12.72891848	0.094006449	5.676945167	0.046945741	2.481162903	0.023796094	14.69406066	7.411343876	7.976385211	12.65658987	3.343615136	6.727176156	25.12164473	2.535545752	5.549753067	3.098484049	6.493969129	6.525215363	9.017691529	0.36094058	1.7779858	63.44199471	1.196912199	12.92298623	0.071821372
11	10.59091999	8.080691472	0.026590559	7.703749914	5.884706308	32.39635325	5.531707308	24.41007024	6.526194817	34.38068957	5.633614508	24.39762258	6.087005238	0.074144988	5.292932086	17.86871365	15.04403983	0.105759574	6.006311672	0.049487327	2.928841361	0.027834207	14.02542154	7.718268539	7.98424463	11.47983515	3.61372359	7.089365457	22.97689384	2.942193186	6.220118828	3.327896709	6.791188669	6.608715163	8.716712451	0.37414195	1.78400866	54.86549889	0.96274764	13.25779702	0.074208793
12	10.2018025	8.334648908	0.02589305	13.85593581	7.948742464	44.29057487	5.352166855	23.34415915	6.310408265	32.71835711	5.921393037	24.94830044	6.979550087	0.086078675	5.076301364	16.76703877	24.60240887	0.144907712	6.870909757	0.05597299	5.078992942	0.046748378	14.83603838	9.701048473	10.28560381	11.29418626	3.258654984	6.61730761	27.28812987	1.820309405	4.048706778	2.486829112	5.310825985	7.399225502	10.0855773	0.439388905	2.094676816	71.65209025	1.907557513	14.23212573	0.081364921
13	25.90518135	25.58803469	0.065962682	11.18845705	12.08787048	59.95281186	13.08563423	51.65039275	14.4206339	67.51131588	14.95671015	57.3039397	7.927613021	0.097330033	14.29616012	42.78462568	22.42263958	0.149970634	7.535662871	0.061739766	5.66137881	0.052716651	28.16706985	6.515997515	7.863326209	26.8482281	3.315316579	6.868633219	23.35020954	2.184365721	4.895787685	2.83602041	6.126614377	4.428447281	6.507217892	0.483227977	2.449561062	66.77785922	1.267441163	15.99912666	0.090078106
