## Supplementary material for "Organoid Profiler: Automated, high-throughput and quantitative morphological characterization uncovers conserved longitudinal developmental kinetics in microfluidics-engineered organoids": Source Data: statistics.csv

Day	Area CV (%)	Area SD	Growth rate CV (%)	Growth rate SD	Perimeter CV (%)	Perimeter SD	Feret maximum CV (%)	Feret maximum SD	Feret minumum CV (%)	Feret minumum SD	Ellipse major axis CV (%)	Ellipse major axis SD	Ellipse minor axis CV (%)	Ellipse minor axis SD	Aspect ratio CV (%)	Aspect ratio SD	Equivalent circle diameter CV (%)	Equivalent circle diameter SD	Circularity CV (%)	Circularity SD	Roundness CV (%)	Roundness SD	Solidity CV (%)	Solidity SD	Corrected total intensity CV (%)	Corrected total intensity SD	Corrected mean intensity CV (%)	Corrected mean intensity SD	Integrated intensity CV (%)	Integrated intensity SD	Mean intensity CV (%)	Mean intensity SD	Intensity standard deviation Mean	Mode intensity CV (%)	Mode intensity SD	Median intensity CV (%)	Median intensity SD	Corrected maximum intensity CV (%)	Corrected maximum intensity SD	Skewness SD	Kurtosis SD	Centroid to center of mass CV (%)	Centroid to center of mass SD	Eccentricity CV (%)	Eccentricity SD
0	5.407561406	7106.456241	0	0	2.952478681	41.65232718	4.329254174	19.31237451	3.428914312	13.30206915	4.633917738	20.13234577	3.63074945	13.98670987	6.31068057	0.07128052	2.72151503	7.868979052	2.436494806	0.020210968	6.201803294	0.055118305	0.466841026	0.004566367	5.896670735	658618.7384	3.577375837	3.04162941	5.695799909	1265182.853	2.15984832	3.650919753	20.26433233	2.293974999	4.10293814	2.232234641	3.875230201	2.980333156	3.890162953	0.192078121	0.817481648	49.99802402	0.791362121	25.9263683	0.114278454
1	4.52011405	7617.259642	2.813214551	0.036025234	2.866033452	46.64237545	2.931660655	14.5030012	2.966282739	13.32733959	2.736622914	13.18606048	3.050696576	13.58253001	3.62334923	0.03924139	2.260428731	7.401978308	4.062242623	0.032500914	3.594536183	0.033232125	0.594430137	0.005796576	9.875580452	1359397.146	8.13120808	6.638786034	7.589616932	2193580.052	3.894091786	6.671727834	24.03145632	3.321865404	6.342864713	3.53671358	6.27412989	6.780270301	8.39991992	0.131921084	0.472921499	53.92339484	0.730095066	23.00869866	0.085207172
2	4.099924798	15446.10367	9.953502897	0.281717403	1.168305344	27.50238579	2.43838729	17.59080773	1.811289448	12.31023904	2.556012736	18.09190895	1.675290662	11.35042439	1.334598996	0.013941873	2.058268803	10.07864991	1.859859254	0.015883603	1.334893682	0.012779914	0.404729254	0.00399729	6.722914698	2479343.929	3.460585754	3.385778142	2.026504228	1268373.823	2.221843264	3.693410773	25.34222979	6.450787461	11.71893055	2.069873036	3.511884584	2.341205121	3.354317866	0.05012642	0.384486324	40.30145413	0.77996104	15.00914443	0.043004487
4	6.164184304	26015.8979	6.780679563	0.217346572	3.436011978	86.86266099	3.252745893	24.57219208	2.978265794	21.59056594	3.233989408	23.98602907	3.108767577	22.50523218	1.112025759	0.011393272	3.121591064	16.17381999	2.409394296	0.019986782	1.107638054	0.010812125	0.27350694	0.002693886	12.31204585	5456726.62	9.145471831	9.591239805	6.43548595	5267385.891	6.219655916	12.08184003	27.1317285	3.88602775	8.592978862	5.706461285	11.56271718	9.954625814	13.79926618	0.10157268	0.417472382	53.97061564	1.524250817	23.73910125	0.050264707
6	7.111258877	30115.59503	6.844255612	0.215996573	4.716686632	118.9613004	4.959309209	37.8961756	2.398172097	17.27922367	5.017478688	37.54925089	2.50493377	18.03611035	3.374529293	0.035064494	3.595399012	18.66047011	4.123258124	0.034506339	3.340076656	0.032168327	0.490516298	0.004834601	4.175766031	2143759.679	5.393868628	6.552758581	6.646321985	5747612.926	1.077635643	2.201148935	24.04697092	0.526459212	1.154700538	1.224884866	2.645751311	4.427083104	6.429367342	0.243975155	1.446672174	24.53568847	0.704202138	48.61286781	0.121026328
7	2.183717926	10377.98375	4.493314529	0.158261181	3.262757965	88.27720579	2.389239202	19.36946878	1.071263711	8.266862104	1.546418355	12.13805102	0.697322836	5.375405179	0.998745354	0.010169187	1.091763476	6.004952713	5.182034325	0.042337946	1.004506554	0.00986621	0.504639595	0.004963314	4.813872507	2653165.982	6.591342589	7.650699793	2.141706648	2013754.31	2.033561726	4.023923404	27.53989322	1.842607242	4.041451884	1.921450975	4.041451884	4.724031565	6.906359486	0.067280899	0.26873349	22.19229712	0.646742187	32.59879644	0.059127052
8	1.313522904	6492.994019	4.364294615	0.15775013	1.110290845	29.63673903	1.275194836	10.34672667	0.758397207	5.959629632	0.885211294	7.092146735	0.466963287	3.668250455	0.529253979	0.005397772	0.656772243	3.684277073	0.908260764	0.007918868	0.53081331	0.005204746	0.131084897	0.001300225	11.10513601	5605380.307	9.845452283	10.0453911	2.895305926	2724195.726	1.719718366	3.272963471	31.15961683	3.446985339	7.571877794	2.099158991	4.163331999	6.682314597	9.335930974	0.158728344	0.482635909	61.56696888	2.69337869	13.97418229	0.027262624
9	6.344873439	34588.3577	6.469154437	0.266252778	5.127420457	150.8920398	3.468640927	30.85569411	4.607825156	37.17797094	3.13464036	27.09834795	4.646848225	37.29435138	4.924798088	0.053137795	3.158351583	18.59700181	7.210212175	0.057222712	4.715639362	0.043803481	0.865214174	0.00847682	5.850952509	3761552.533	4.927042458	5.818937235	5.369136818	5774353.985	2.903726149	5.7339467	31.42708798	2.229410689	5.021747576	3.514390173	7.32750351	2.310319113	3.548267908	0.303021319	1.075063447	47.32423977	2.581912111	31.01605182	0.109076627
10	7.257161083	49454.18794	8.710271796	0.450231888	8.146243602	286.8307654	4.219202649	42.30698651	4.379690797	39.72514353	4.037890228	38.97323761	4.238766084	38.06958608	3.957646137	0.042566956	3.638668548	23.95084089	14.5902134	0.102259478	3.912740336	0.036433487	1.909673044	0.018421968	8.775257754	6515522.984	5.752216392	6.270635187	6.937260519	8862080.405	3.391176468	6.362155339	34.60914649	2.37774874	5.381028302	5.094359594	9.696264428	4.639628861	7.197055527	0.27785527	0.541063794	62.90422677	3.591151383	28.00531622	0.097946013
11	6.915972235	51633.18291	9.558117964	0.543845264	5.139684195	180.5791104	4.216584329	43.89772569	3.603448528	33.91237831	4.194550217	42.41797439	3.666530664	34.43707925	3.800162973	0.040936403	3.447968059	23.75691758	8.687535703	0.066291934	3.764111229	0.034991237	1.146065461	0.011181871	7.616200163	6432891.968	5.882311557	6.662587934	7.324100279	10396400.44	2.887189333	5.490037252	32.01002972	2.648497118	5.969139857	3.496767179	6.724188777	4.334845136	6.771950606	0.179495603	0.438775822	41.42982475	2.511852896	26.8480522	0.095234949
