## Supplementary material for "Organoid Profiler: Automated, high-throughput and quantitative morphological characterization uncovers conserved longitudinal developmental kinetics in microfluidics-engineered organoids": Source Data: Manual_researcher_measurements_vs_organoid_profiler.csv

Subfolder	File name	Day	Organoid number	Area	R1_Area	R2_Area	R3_Area	Consensus_Area
2023-09-09-1_d00	2023-09-09-1_d00_01.tif	0	1	390343.8692	435194.9359	355358.8952	394156.1988	394903.3433
2023-09-09-1_d00	2023-09-09-1_d00_02.tif	0	2	426738.106	467641.8372	402953.0801	402651.6267	424415.5147
2023-09-09-1_d00	2023-09-09-1_d00_03.tif	0	3	388968.2132	435422.9421	379341.0025	346759.0531	387174.3326
2023-09-09-1_d00	2023-09-09-1_d00_04.tif	0	4	418786.6664	479800.0709	415975.6697	433979.0284	443251.5896
2023-09-09-1_d00	2023-09-09-1_d00_06.tif	0	6	424065.9312	463493.6303	377412.394	406887.8432	415931.2891
2023-09-09-1_d00	2023-09-09-1_d00_07.tif	0	7	385463.9884	421302.8463	359743.88	349315.0612	376787.2625
2023-09-09-1_d00	2023-09-09-1_d00_08.tif	0	8	399557.0664	458442.3422	370090.8253	386880.7865	405137.9847
2023-09-09-1_d00	2023-09-09-1_d00_09.tif	0	9	425545.8708	477897.8183	390367.4994	397236.9253	421834.081
2023-09-09-1_d00	2023-09-09-1_d00_10.tif	0	10	399566.6812	433895.7597	414859.1817	461488.0615	436747.6676
2023-09-09-1_d00	2023-09-09-1_d00_11.tif	0	11	431126.1528	481256.1228	418299.7555	470156.5124	456570.7969
2023-09-09-1_d00	2023-09-09-1_d00_12.tif	0	12	397082.3648	431270.1515	352194.5074	404770.7485	396078.4691
2023-09-09-1_d00	2023-09-09-1_d00_13.tif	0	13	368226.1312	399903.9284	366713.8623	419186.9822	395268.2576
2023-09-09-1_d00	2023-09-09-1_d00_14.tif	0	14	400714.5404	443694.7285	423197.7556	411209.0397	426033.8413
2023-09-09-1_d00	2023-09-09-1_d00_15.tif	0	15	422406.2688	440401.4486	423091.9453	401749.4465	421747.6135
2023-09-09-1_d00	2023-09-09-1_d00_16.tif	0	16	358658.6656	375964.8303	313478.9721	409534.3708	366326.0578
2023-09-09-1_d00	2023-09-09-1_d00_17.tif	0	17	409560.1564	443607.455	379165.9994	435408.6461	419394.0335
2023-09-09-1_d00	2023-09-09-1_d00_18.tif	0	18	412344.0108	441049.3665	417846.9715	386374.7119	415090.3499
2023-09-09-1_d00	2023-09-09-1_d00_19.tif	0	19	411224.2564	456223.4658	376112.5011	413186.991	415174.3193
2023-09-09-1_d00	2023-09-09-1_d00_20.tif	0	20	421105.3124	451744.6308	409394.7827	400029.2188	420389.5441
2023-09-09-1_d00	2023-09-09-1_d00_21.tif	0	21	385276.8696	407480.7181	380935.4553	350361.5469	379592.5734
2023-09-09-1_d01	2023-09-09-1_d01_01.tif	1	1	292164.188	334226.9093	264015.1842	319655.1446	305965.746
2023-09-09-1_d01	2023-09-09-1_d01_02.tif	1	2	338278.9876	369815.625	320358.2294	396717.8096	362297.2213
2023-09-09-1_d01	2023-09-09-1_d01_03.tif	1	3	299806.4748	330394.4841	236228.5043	272258.6352	279627.2078
2023-09-09-1_d01	2023-09-09-1_d01_04.tif	1	4	334438.9844	353588.1427	300587.2771	356190.0729	336788.4976
2023-09-09-1_d01	2023-09-09-1_d01_06.tif	1	6	321302.9488	348185.8904	301180.2568	311004.7377	320123.6283
2023-09-09-1_d01	2023-09-09-1_d01_07.tif	1	7	303341.0232	334684.5467	269248.7807	297586.6347	300506.654
2023-09-09-1_d01	2023-09-09-1_d01_08.tif	1	8	305903.7372	325931.3138	315576.5863	297524.5707	313010.8236
2023-09-09-1_d01	2023-09-09-1_d01_09.tif	1	9	330705.4836	367503.3938	290522.4296	314461.4744	324162.4326
2023-09-09-1_d01	2023-09-09-1_d01_10.tif	1	10	309891.6604	335296.8388	287578.7715	317292.4094	313389.3399
2023-09-09-1_d01	2023-09-09-1_d01_11.tif	1	11	330462.8948	360617.3655	316099.9955	315104.2982	330607.2197
2023-09-09-1_d01	2023-09-09-1_d01_12.tif	1	12	298057.3208	322482.7611	304633.5575	310467.3982	312527.9056
2023-09-09-1_d01	2023-09-09-1_d01_13.tif	1	13	287702.9208	332460.3882	252662.688	292300.6872	292474.5878
2023-09-09-1_d01	2023-09-09-1_d01_14.tif	1	14	313486.856	344708.6055	316044.3406	313764.0274	324838.9912
2023-09-09-1_d01	2023-09-09-1_d01_15.tif	1	15	340548.0804	363796.8456	323694.9188	322633.517	336708.4272
2023-09-09-1_d01	2023-09-09-1_d01_16.tif	1	16	286520.3004	322242.6049	258133.1777	279030.1708	286468.6511
2023-09-09-1_d01	2023-09-09-1_d01_17.tif	1	17	333586.2256	354727.1494	324614.482	360416.9987	346586.2101
2023-09-09-1_d01	2023-09-09-1_d01_18.tif	1	18	332807.4268	368173.5101	319479.4827	352800.2922	346817.7617
2023-09-09-1_d01	2023-09-09-1_d01_19.tif	1	19	325893.646	339323.6894	299818.6204	306925.1955	315355.8351
2023-09-09-1_d01	2023-09-09-1_d01_20.tif	1	20	341830.5468	362393.1646	325932.0437	351383.543	346569.5838
2023-09-09-1_d01	2023-09-09-1_d01_21.tif	1	21	308177.2676	340815.0391	286831.1596	332865.6474	320170.6154
2023-09-09-1_d02	2023-09-09-1_d02_01.tif	2	1	173330.4372	194503.443	165647.7159	153648.3462	171266.5017
2023-09-09-1_d02	2023-09-09-1_d02_02.tif	2	2	210795.6148	232958.8867	207234.5462	224174.5628	221455.9986
2023-09-09-1_d02	2023-09-09-1_d02_03.tif	2	3	182887.5484	200541.7843	188246.3073	176850.4486	188546.1801
2023-09-09-1_d02	2023-09-09-1_d02_04.tif	2	4	200867.964	219140.2978	178392.6918	214054.5227	203862.5041
2023-09-09-1_d02	2023-09-09-1_d02_06.tif	2	6	198643.2472	209696.6196	209896.7186	190486.81	203360.0494
2023-09-09-1_d02	2023-09-09-1_d02_07.tif	2	7	189402.6848	204252.7405	161446.0171	165842.7772	177180.5116
2023-09-09-1_d02	2023-09-09-1_d02_08.tif	2	8	187414.64	203566.1905	176621.5706	166760.9104	182316.2238
2023-09-09-1_d02	2023-09-09-1_d02_09.tif	2	9	208618.2324	236096.1047	204324.0056	213593.1088	218004.4064
2023-09-09-1_d02	2023-09-09-1_d02_11.tif	2	11	207761.036	230678.8544	200291.9423	216233.074	215734.6235
2023-09-09-1_d02	2023-09-09-1_d02_12.tif	2	12	184587.8888	193283.6019	169611.3549	174925.5748	179273.5105
2023-09-09-1_d02	2023-09-09-1_d02_13.tif	2	13	180898.0244	200746.6113	169970.678	193757.594	188158.2944
2023-09-09-1_d02	2023-09-09-1_d02_15.tif	2	15	222391.0636	242061.0042	205789.5603	197278.3078	215042.9574
2023-09-09-1_d02	2023-09-09-1_d02_16.tif	2	16	181028.194	195454.7544	166642.2024	183691.7734	181929.5767
2023-09-09-1_d02	2023-09-09-1_d02_17.tif	2	17	211973.7976	237060.9577	210379.7769	195676.9773	214372.5706
2023-09-09-1_d02	2023-09-09-1_d02_18.tif	2	18	210341.5004	237881.51	203579.184	203579.6756	215013.4566
2023-09-09-1_d02	2023-09-09-1_d02_19.tif	2	19	214307.9752	241726.1954	196167.7738	219406.7678	219100.2457
2023-09-09-1_d02	2023-09-09-1_d02_20.tif	2	20	225720.7428	242609.953	224587.6233	214698.1061	227298.5608
2023-09-09-1_d02	2023-09-09-1_d02_21.tif	2	21	195034.7388	212728.998	188279.7059	192935.2984	197981.3341
2023-09-09-1_d02	2023-09-09-1_d02_22.tif	2	22	171766.1832	190649.7972	170158.9852	189029.2729	183279.3518
2023-09-09-1_d02	2023-09-09-1_d02_23.tif	2	23	198869.5648	224576.7083	195186.7872	193668.8573	204477.451
2023-09-09-1_d03	2023-09-09-1_d03_01.tif	3	1	151856.8908	164859.6026	137969.616	165046.4771	155958.5652
2023-09-09-1_d03	2023-09-09-1_d03_02.tif	3	2	163792.5556	179259.5244	151015.2536	152265.4009	160846.7263
2023-09-09-1_d03	2023-09-09-1_d03_03.tif	3	3	165609.0132	176673.3432	163516.4904	175940.4212	172043.4183
2023-09-09-1_d03	2023-09-09-1_d03_04.tif	3	4	153171.16	162991.5453	150187.1581	173899.1222	162359.2752
2023-09-09-1_d03	2023-09-09-1_d03_06.tif	3	6	163217.8864	183518.2375	154886.4164	134208.9168	157537.8569
2023-09-09-1_d03	2023-09-09-1_d03_07.tif	3	7	160446.6052	183019.389	153365.514	153426.8062	163270.5697
2023-09-09-1_d03	2023-09-09-1_d03_08.tif	3	8	164100.2292	180155.7458	166378.4729	174958.0473	173830.7553
2023-09-09-1_d03	2023-09-09-1_d03_12.tif	3	12	154591.9316	174705.2674	142289.7268	155172.636	157389.2101
2023-09-09-1_d03	2023-09-09-1_d03_13.tif	3	13	156032.6724	173328.7507	152499.2921	163786.1964	163204.7464
2023-09-09-1_d03	2023-09-09-1_d03_15.tif	3	15	170129.4484	183849.7772	159903.0298	165311.584	169688.1303
2023-09-09-1_d03	2023-09-09-1_d03_16.tif	3	16	145252.2628	161352.295	136408.7153	149163.4971	148974.8358
2023-09-09-1_d03	2023-09-09-1_d03_17.tif	3	17	164967.0404	189075.5047	165781.7866	166211.8522	173689.7145
2023-09-09-1_d03	2023-09-09-1_d03_18.tif	3	18	163215.6676	179361.8132	161790.9282	181728.0073	174293.5829
2023-09-09-1_d03	2023-09-09-1_d03_19.tif	3	19	171525.0736	196728.8495	169925.6849	178446.7394	181700.4246
2023-09-09-1_d03	2023-09-09-1_d03_20.tif	3	20	162003.4632	165471.5761	164477.8944	169618.9565	166522.809
2023-09-09-1_d03	2023-09-09-1_d03_21.tif	3	21	148944.346	167511.3125	141653.5489	147015.4933	152060.1182
2023-09-09-1_d03	2023-09-09-1_d03_22.tif	3	22	144390.6288	159206.7551	142094.4783	141645.9798	147649.0711
2023-09-09-1_d03	2023-09-09-1_d03_23.tif	3	23	159299.4856	173800.4826	148863.2446	156972.9716	159878.8996
2023-09-09-1_d03	2023-09-09-1_d03_24.tif	3	24	168549.6628	185868.6165	162854.0861	177239.4381	175320.7136
2023-09-09-1_d03	2023-09-09-1_d03_25.tif	3	25	151368.7548	157479.9553	142815.3375	149298.2182	149864.5036
2023-09-09-1_d04	2023-09-09-1_d04_01.tif	4	1	167023.868	182625.5413	159482.7067	174236.2908	172114.8463
2023-09-09-1_d04	2023-09-09-1_d04_02.tif	4	2	182173.0948	202342.0934	178485.5199	216063.1316	198963.5816
2023-09-09-1_d04	2023-09-09-1_d04_03.tif	4	3	178538.7004	204308.4089	162307.5625	194551.8322	187055.9345
2023-09-09-1_d04	2023-09-09-1_d04_04.tif	4	4	165139.3672	179085.6994	174159.1744	164135.009	172459.9609
2023-09-09-1_d04	2023-09-09-1_d04_06.tif	4	6	176810.9948	190203.5775	159076.6984	197338.241	182206.1723
2023-09-09-1_d04	2023-09-09-1_d04_07.tif	4	7	175362.1184	190258.6549	155947.8781	173144.4838	173117.0056
2023-09-09-1_d04	2023-09-09-1_d04_08.tif	4	8	185424.3764	209058.95	186890.2569	158899.4263	184949.5444
2023-09-09-1_d04	2023-09-09-1_d04_09.tif	4	9	194348.39	215699.9965	192323.889	182561.7617	196861.8824
2023-09-09-1_d04	2023-09-09-1_d04_10.tif	4	10	177460.3636	192386.0568	174125.1719	154450.2577	173653.8288
2023-09-09-1_d04	2023-09-09-1_d04_11.tif	4	11	202603.8052	225983.8838	198838.8745	200958.4437	208593.734
2023-09-09-1_d04	2023-09-09-1_d04_12.tif	4	12	166672.558	183825.2187	158236.8701	170251.5962	170771.2283
2023-09-09-1_d04	2023-09-09-1_d04_13.tif	4	13	175238.6052	197854.7856	158614.9947	202245.5002	186238.4269
2023-09-09-1_d04	2023-09-09-1_d04_15.tif	4	15	197013.9084	212565.8725	187909.9406	206106.9257	202194.2463
2023-09-09-1_d04	2023-09-09-1_d04_16.tif	4	16	170399.4024	185764.3396	156110.0347	170820.6225	170898.3323
2023-09-09-1_d04	2023-09-09-1_d04_17.tif	4	17	181687.9172	197719.4695	181461.895	197377.1133	192186.1593
2023-09-09-1_d04	2023-09-09-1_d04_18.tif	4	18	182732.972	192983.2961	172252.7118	154063.8453	173099.9511
2023-09-09-1_d04	2023-09-09-1_d04_19.tif	4	19	188117.9996	208600.9662	170947.5556	195426.2267	191658.2495
2023-09-09-1_d04	2023-09-09-1_d04_20.tif	4	20	186219.4464	206299.7981	173916.0594	201427.8425	193881.2333
2023-09-09-1_d04	2023-09-09-1_d04_21.tif	4	21	173423.6268	190792.5933	168333.049	156378.3562	171834.6662
2023-09-09-1_d04	2023-09-09-1_d04_22.tif	4	22	173915.4608	190083.057	160317.667	193307.0909	181235.9383
2023-09-09-1_d05	2023-09-09-1_d05_01.tif	5	1	236649.0724	250265.5944	215087.7341	247790.4427	237714.5904
2023-09-09-1_d05	2023-09-09-1_d05_02.tif	5	2	220083.5116	239314.5498	211760.9129	217173.34	222749.6009
2023-09-09-1_d05	2023-09-09-1_d05_03.tif	5	3	263007.6768	286604.348	253078.6974	281581.9494	273754.9983
2023-09-09-1_d05	2023-09-09-1_d05_04.tif	5	4	213545.4476	229760.3126	197455.4049	256608.0464	227941.2546
2023-09-09-1_d05	2023-09-09-1_d05_06.tif	5	6	206072.5292	225682.6855	190915.5	213192.1909	209930.1255
2023-09-09-1_d05	2023-09-09-1_d05_07.tif	5	7	201907.102	224545.2343	194154.3734	209954.644	209551.4172
2023-09-09-1_d05	2023-09-09-1_d05_08.tif	5	8	230469.7144	266557.9476	202259.2494	226609.6067	231808.9346
2023-09-09-1_d05	2023-09-09-1_d05_10.tif	5	10	244053.9476	269737.5345	214676.3957	232342.3967	238918.7756
2023-09-09-1_d05	2023-09-09-1_d05_11.tif	5	11	248125.4456	274855.1343	226805.9587	269570.1501	257077.081
2023-09-09-1_d05	2023-09-09-1_d05_12.tif	5	12	202365.654	222150.2605	190087.6527	192553.61	201597.1744
2023-09-09-1_d05	2023-09-09-1_d05_13.tif	5	13	211807.3876	220795.8288	204509.6442	217256.196	214187.223
2023-09-09-1_d05	2023-09-09-1_d05_15.tif	5	15	268221.1172	294829.8815	274596.146	263336.1144	277587.3806
2023-09-09-1_d05	2023-09-09-1_d05_16.tif	5	16	247044.89	272195.766	245286.6669	261452.1493	259644.8607
2023-09-09-1_d05	2023-09-09-1_d05_17.tif	5	17	229210.1756	269069.1979	215916.6899	239912.6791	241632.8556
2023-09-09-1_d05	2023-09-09-1_d05_18.tif	5	18	266828.4504	291971.4741	253233.3246	294312.6335	279839.1441
2023-09-09-1_d05	2023-09-09-1_d05_19.tif	5	19	217165.7896	240846.9416	195421.7461	212648.4563	216305.7146
2023-09-09-1_d05	2023-09-09-1_d05_20.tif	5	20	200685.2828	220544.8268	190465.253	200366.1942	203792.0913
2023-09-09-1_d05	2023-09-09-1_d05_21.tif	5	21	227086.784	241833.7223	212454.9167	213847.3753	222712.0048
2023-09-09-1_d05	2023-09-09-1_d05_22.tif	5	22	215992.0444	244996.4679	208677.6743	212634.7805	222102.9742
2023-09-09-1_d05	2023-09-09-1_d05_23.tif	5	23	208333.4864	233866.4199	189299.8168	218788.5023	213984.913
2023-09-09-1_d06	2023-09-09-1_d06_01.tif	6	1	294412.572	330840.5217	287337.0506	318130.1807	312102.5843
2023-09-09-1_d06	2023-09-09-1_d06_02.tif	6	2	263285.7664	282431.4799	270298.8951	249128.0414	267286.1388
2023-09-09-1_d06	2023-09-09-1_d06_04.tif	6	4	270130.0248	308511.1331	255154.5545	294325.1588	285996.9488
2023-09-09-1_d06	2023-09-09-1_d06_06.tif	6	6	286191.1784	302774.374	277629.937	322952.7297	301119.0136
2023-09-09-1_d06	2023-09-09-1_d06_07.tif	6	7	246815.614	275842.5402	242991.749	259915.3014	259583.1969
2023-09-09-1_d06	2023-09-09-1_d06_08.tif	6	8	276155.546	321918.2947	256807.8058	323141.6627	300622.5877
2023-09-09-1_d06	2023-09-09-1_d06_09.tif	6	9	338551.1604	362345.8598	325416.9409	324364.8051	337375.8686
2023-09-09-1_d06	2023-09-09-1_d06_10.tif	6	10	287584.5848	311457.2884	273386.4246	264700.796	283181.503
2023-09-09-1_d06	2023-09-09-1_d06_11.tif	6	11	302012.7016	333116.8511	288387.0376	265077.267	295527.0519
2023-09-09-1_d06	2023-09-09-1_d06_13.tif	6	13	280325.4108	304123.8413	255474.426	319482.2579	293026.8417
2023-09-09-1_d06	2023-09-09-1_d06_16.tif	6	16	344952.3984	363400.4862	328127.5206	369909.4466	353812.4845
2023-09-09-1_d06	2023-09-09-1_d06_17.tif	6	17	274230.3672	302217.4654	267347.1616	278495.5342	282686.7204
2023-09-09-1_d06	2023-09-09-1_d06_19.tif	6	19	274037.3316	292707.7385	280218.8411	285655.8267	286194.1354
2023-09-09-1_d06	2023-09-09-1_d06_20.tif	6	20	236231.1984	263210.6375	235750.1233	219685.7723	239548.8443
2023-09-09-1_d06	2023-09-09-1_d06_21.tif	6	21	281278.0156	301647.4024	297496.2593	341938.477	313694.0462
2023-09-09-1_d06	2023-09-09-1_d06_22.tif	6	22	267118.3736	306250.6897	243513.8233	275222.1292	274995.5474
2023-09-09-1_d06	2023-09-09-1_d06_23.tif	6	23	251168.8996	270383.9235	249565.4453	258390.4032	259446.5907
2023-09-09-1_d06	2023-09-09-1_d06_24.tif	6	24	299748.786	326827.5381	287509.1739	323147.5749	312494.7623
2023-09-09-1_d06	2023-09-09-1_d06_27.tif	6	27	278798.1368	313482.163	295383.8788	295102.4577	301322.8332
2023-09-09-1_d06	2023-09-09-1_d06_28.tif	6	28	289146.62	307384.2743	263003.4531	300108.3771	290165.3682
2023-09-09-1_d07	2023-09-09-1_d07_01.tif	7	1	316555.4564	350371.1125	287436.757	302868.2454	313558.705
2023-09-09-1_d07	2023-09-09-1_d07_02.tif	7	2	293236.608	334059.332	269786.5843	310161.4827	304669.133
2023-09-09-1_d07	2023-09-09-1_d07_04.tif	7	4	288282.7672	303208.7525	243254.502	337452.8409	294638.6985
2023-09-09-1_d07	2023-09-09-1_d07_06.tif	7	6	341139.7604	377143.3149	315114.9753	384680.6574	358979.6492
2023-09-09-1_d07	2023-09-09-1_d07_07.tif	7	7	269951.7812	299051.634	246207.7314	309757.5022	285005.6226
2023-09-09-1_d07	2023-09-09-1_d07_08.tif	7	8	336528.3544	378074.3568	322232.5254	329495.8359	343267.5727
2023-09-09-1_d07	2023-09-09-1_d07_09.tif	7	9	374525.3044	398079.7546	362198.8522	352365.2468	370881.2845
2023-09-09-1_d07	2023-09-09-1_d07_10.tif	7	10	311772.4632	330599.2492	325430.7602	314870.5606	323633.5234
2023-09-09-1_d07	2023-09-09-1_d07_11.tif	7	11	331206.9324	369513.7456	330385.934	339307.5892	346402.4229
2023-09-09-1_d07	2023-09-09-1_d07_12.tif	7	12	256352.756	284272.0168	236140.5761	283919.732	268110.775
2023-09-09-1_d07	2023-09-09-1_d07_13.tif	7	13	346921.9532	384221.1926	313991.8669	306888.1415	335033.7337
2023-09-09-1_d07	2023-09-09-1_d07_16.tif	7	16	364093.2464	404286.7546	354843.8065	415927.0266	391685.8626
2023-09-09-1_d07	2023-09-09-1_d07_17.tif	7	17	309191.9988	333803.4526	273322.1217	311467.4565	306197.6769
2023-09-09-1_d07	2023-09-09-1_d07_19.tif	7	19	306486.542	339270.6752	319228.0881	302149.6086	320216.124
2023-09-09-1_d07	2023-09-09-1_d07_20.tif	7	20	253642.122	281236.3999	255917.8006	238177.9803	258444.0603
2023-09-09-1_d07	2023-09-09-1_d07_21.tif	7	21	312321.986	336860.955	289379.1931	277220.5759	301153.5747
2023-09-09-1_d07	2023-09-09-1_d07_22.tif	7	22	297602.4668	344020.4864	257230.6904	323152.7238	308134.6335
2023-09-09-1_d07	2023-09-09-1_d07_23.tif	7	23	287944.77	320832.3783	293039.555	295392.5874	303088.1736
2023-09-09-1_d07	2023-09-09-1_d07_24.tif	7	24	343126.326	365175.9308	324004.9279	314579.289	334586.7159
2023-09-09-1_d07	2023-09-09-1_d07_26.tif	7	26	297363.576	332956.9875	300899.4714	272502.1071	302119.522
2023-09-09-1_d08	2023-09-09-1_d08_01.tif	8	1	325923.9696	348986.203	283644.6615	323687.2264	318772.697
2023-09-09-1_d08	2023-09-09-1_d08_02.tif	8	2	311441.862	349939.981	286536.2452	359254.953	331910.3931
2023-09-09-1_d08	2023-09-09-1_d08_04.tif	8	4	310565.436	352416.5718	295118.5898	310327.1366	319287.4328
2023-09-09-1_d08	2023-09-09-1_d08_05.tif	8	5	440244.6812	473430.1186	419266.595	396109.5196	429602.0777
2023-09-09-1_d08	2023-09-09-1_d08_06.tif	8	6	311927.7792	352135.6704	289311.9941	312034.0077	317827.2241
2023-09-09-1_d08	2023-09-09-1_d08_07.tif	8	7	284342.1784	316297.5271	278980.1948	283825.2769	293034.3329
2023-09-09-1_d08	2023-09-09-1_d08_08.tif	8	8	315533.3292	354868.2835	282913.1713	253767.3861	297182.947
2023-09-09-1_d08	2023-09-09-1_d08_09.tif	8	9	364482.276	421670.9263	343663.4223	370188.7602	378507.7029
2023-09-09-1_d08	2023-09-09-1_d08_10.tif	8	10	318919.9576	348464.1783	304892.1936	319406.3863	324254.2527
2023-09-09-1_d08	2023-09-09-1_d08_11.tif	8	11	386021.6468	415895.0572	376649.7908	415242.1379	402595.662
2023-09-09-1_d08	2023-09-09-1_d08_12.tif	8	12	297223.7916	319014.6252	292938.0456	347132.5667	319695.0792
2023-09-09-1_d08	2023-09-09-1_d08_13.tif	8	13	380224.662	408941.3925	339832.5959	422096.9798	390290.3228
2023-09-09-1_d08	2023-09-09-1_d08_16.tif	8	16	358340.6376	393345.8411	312936.8332	357799.1508	354693.9417
2023-09-09-1_d08	2023-09-09-1_d08_17.tif	8	17	321118.7884	356517.1765	325577.1506	299115.0634	327069.7969
2023-09-09-1_d08	2023-09-09-1_d08_19.tif	8	19	344060.4408	381322.4356	332574.224	421772.9543	378556.538
2023-09-09-1_d08	2023-09-09-1_d08_20.tif	8	20	335665.9808	377562.2972	306320.6084	343969.5095	342617.4717
2023-09-09-1_d08	2023-09-09-1_d08_21.tif	8	21	316522.1744	348297.8535	325244.7655	323205.3323	332249.3171
2023-09-09-1_d08	2023-09-09-1_d08_22.tif	8	22	339294.4584	388019.186	324292.1236	345425.5069	352578.9388
2023-09-09-1_d08	2023-09-09-1_d08_23.tif	8	23	324202.1808	354048.3292	327108.6077	335823.7853	338993.5741
2023-09-09-1_d08	2023-09-09-1_d08_24.tif	8	24	369251.9564	436309.9856	352035.9251	372372.5664	386906.159
2023-09-09-1_d09	2023-09-09-1_d09_01.tif	9	1	342837.882	383556.7443	361021.1106	333960.7942	359512.883
2023-09-09-1_d09	2023-09-09-1_d09_02.tif	9	2	333280.0312	358037.8294	345867.0322	325365.0586	343089.9734
2023-09-09-1_d09	2023-09-09-1_d09_04.tif	9	4	326587.021	348753.5354	306192.247	332263.018	329069.6001
2023-09-09-1_d09	2023-09-09-1_d09_05.tif	9	5	433639.3136	483279.8152	433022.9159	423460.0723	446587.6011
2023-09-09-1_d09	2023-09-09-1_d09_06.tif	9	6	317324.2706	346929.3927	311697.7297	305574.4946	321400.539
2023-09-09-1_d09	2023-09-09-1_d09_07.tif	9	7	302208.6956	338902.8799	307778.8787	310826.0007	319169.2531
2023-09-09-1_d09	2023-09-09-1_d09_08.tif	9	8	336132.6684	374518.054	303108.9201	335998.828	337875.2674
2023-09-09-1_d09	2023-09-09-1_d09_09.tif	9	9	381402.8448	418709.8146	375415.8015	434921.078	409682.2314
2023-09-09-1_d09	2023-09-09-1_d09_11.tif	9	11	369431.3094	396989.477	370510.5011	298471.8358	355323.938
2023-09-09-1_d09	2023-09-09-1_d09_12.tif	9	12	316858.6924	334144.7863	273152.1631	350864.141	319387.0301
2023-09-09-1_d09	2023-09-09-1_d09_13.tif	9	13	401350.5964	436109.3848	357537.9911	449386.9711	414344.7823
2023-09-09-1_d09	2023-09-09-1_d09_16.tif	9	16	361376.3258	406798.4259	306460.9979	308661.9208	340640.4482
2023-09-09-1_d09	2023-09-09-1_d09_17.tif	9	17	328561.753	363528.2188	307707.8263	326125.4651	332453.8367
2023-09-09-1_d09	2023-09-09-1_d09_18.tif	9	18	435404.369	462672.8027	429255.2022	431174.2983	441034.1011
2023-09-09-1_d09	2023-09-09-1_d09_19.tif	9	19	366127.886	404642.8656	375324.2323	332224.1012	370730.3997
2023-09-09-1_d09	2023-09-09-1_d09_20.tif	9	20	355218.0464	394846.0016	338773.1342	340218.8454	357945.9938
2023-09-09-1_d09	2023-09-09-1_d09_21.tif	9	21	328635.713	352785.2707	338964.9889	306010.4365	332586.8987
2023-09-09-1_d09	2023-09-09-1_d09_22.tif	9	22	329655.9912	364141.8824	290425.2559	382460.827	345675.9884
2023-09-09-1_d09	2023-09-09-1_d09_23.tif	9	23	349020.938	384532.5136	301844.0843	382127.0648	356167.8876
2023-09-09-1_d09	2023-09-09-1_d09_24.tif	9	24	405127.3638	431748.6439	383745.801	454441.2522	423311.899
2023-09-09-1_d10	2023-09-09-1_d10_01.tif	10	1	359751.7944	399588.4132	348672.6164	387716.6559	378659.2285
2023-09-09-1_d10	2023-09-09-1_d10_02.tif	10	2	355118.2004	396604.3642	336781.7654	330144.8178	354510.3158
2023-09-09-1_d10	2023-09-09-1_d10_04.tif	10	4	342608.606	388001.3469	290062.0029	335084.3655	337715.9051
2023-09-09-1_d10	2023-09-09-1_d10_05.tif	10	5	427033.946	483237.6181	403779.3846	452292.9889	446436.6639
2023-09-09-1_d10	2023-09-09-1_d10_06.tif	10	6	322720.762	341654.763	285535.7543	297622.6958	308271.071
2023-09-09-1_d10	2023-09-09-1_d10_07.tif	10	7	320075.2128	343077.4976	314788.7313	344733.767	334199.9986
2023-09-09-1_d10	2023-09-09-1_d10_08.tif	10	8	356732.0076	397917.0953	345434.2736	357008.1068	366786.4919
2023-09-09-1_d10	2023-09-09-1_d10_09.tif	10	9	398323.4136	444295.3442	359688.4367	394345.8896	399443.2235
2023-09-09-1_d10	2023-09-09-1_d10_11.tif	10	11	352840.972	393576.967	326133.2583	379966.2559	366558.8271
2023-09-09-1_d10	2023-09-09-1_d10_12.tif	10	12	336493.5932	409035.5364	301847.9853	355182.8057	355355.4425
2023-09-09-1_d10	2023-09-09-1_d10_13.tif	10	13	422476.5308	471959.8192	400028.6819	418726.0827	430238.1946
2023-09-09-1_d10	2023-09-09-1_d10_16.tif	10	16	364412.014	413267.6283	363594.6801	405498.151	394120.1531
2023-09-09-1_d10	2023-09-09-1_d10_17.tif	10	17	336004.7176	379221.6622	302644.0516	313665.4217	331843.7118
2023-09-09-1_d10	2023-09-09-1_d10_18.tif	10	18	404405.1444	452748.438	394376.8374	432420.2495	426515.175
2023-09-09-1_d10	2023-09-09-1_d10_19.tif	10	19	388195.3312	423343.2829	358493.3881	414378.369	398738.3466
2023-09-09-1_d10	2023-09-09-1_d10_20.tif	10	20	374770.112	420780.2926	341174.3544	372984.8139	378313.1536
2023-09-09-1_d10	2023-09-09-1_d10_21.tif	10	21	340749.2516	366923.9884	321888.2633	356454.6033	348422.285
2023-09-09-1_d10	2023-09-09-1_d10_22.tif	10	22	320017.524	349745.6933	287451.8636	294387.613	310528.3899
2023-09-09-1_d10	2023-09-09-1_d10_23.tif	10	23	373839.6952	405780.2199	344798.9061	408951.5274	386510.2178
2023-09-09-1_d10	2023-09-09-1_d10_24.tif	10	24	441002.7712	486186.25	392539.2591	443299.4383	440674.9825
2023-09-09-1_d11	2023-09-09-1_d11_01.tif	11	1	360320.5468	421373.1727	377701.0612	352459.1302	383844.4547
2023-09-09-1_d11	2023-09-09-1_d11_02.tif	11	2	359433.0268	375241.6261	342095.1197	396785.5722	371374.106
2023-09-09-1_d11	2023-09-09-1_d11_04.tif	11	4	352592.4664	395110.8182	322626.9459	339776.6134	352504.7925
2023-09-09-1_d11	2023-09-09-1_d11_05.tif	11	5	426011.0792	448001.1423	409268.4159	386529.6914	414599.7499
2023-09-09-1_d11	2023-09-09-1_d11_06.tif	11	6	329132.3544	357385.7485	310827.1969	294728.0395	320980.3283
2023-09-09-1_d11	2023-09-09-1_d11_07.tif	11	7	335398.9852	379895.8715	314923.387	358367.3747	351062.2111
2023-09-09-1_d11	2023-09-09-1_d11_08.tif	11	8	361317.5276	398146.0453	354347.1109	331532.5527	361341.903
2023-09-09-1_d11	2023-09-09-1_d11_09.tif	11	9	406220.8624	433708.8762	401295.591	471372.0001	435458.8225
2023-09-09-1_d11	2023-09-09-1_d11_12.tif	11	12	366444.4348	395225.3064	338402.2534	312740.4079	348789.3226
2023-09-09-1_d11	2023-09-09-1_d11_14.tif	11	14	439749.1492	492689.6401	405100.9127	508225.3518	468671.9682
2023-09-09-1_d11	2023-09-09-1_d11_15.tif	11	15	460677.6104	496651.4648	431308.222	477668.0444	468542.5771
2023-09-09-1_d11	2023-09-09-1_d11_16.tif	11	16	377213.0108	417383.8418	314936.6296	381838.7555	371386.409
2023-09-09-1_d11	2023-09-09-1_d11_17.tif	11	17	347500.3204	382725.4393	303798.8354	339301.5622	341941.9456
2023-09-09-1_d11	2023-09-09-1_d11_18.tif	11	18	352806.2108	381190.1724	359277.9868	371127.751	370531.9701
2023-09-09-1_d11	2023-09-09-1_d11_19.tif	11	19	413869.8056	481876.1979	427216.4387	420901.1324	443331.2563
2023-09-09-1_d11	2023-09-09-1_d11_20.tif	11	20	362494.2312	405637.414	339855.8133	401739.3612	382410.8628
2023-09-09-1_d11	2023-09-09-1_d11_21.tif	11	21	352619.8316	366458.6516	345154.111	362894.543	358169.1019
2023-09-09-1_d11	2023-09-09-1_d11_22.tif	11	22	334519.6008	369842.7396	322999.5846	345232.3036	346024.8759
2023-09-09-1_d11	2023-09-09-1_d11_23.tif	11	23	393696.476	425249.8336	434618.8784	390118.1778	416662.2966
2023-09-09-1_d11	2023-09-09-1_d11_24.tif	11	24	432825.7536	487176.982	435413.5087	439510.4661	454033.6522
