## Supplementary material for "Organoid Profiler: Automated, high-throughput and quantitative morphological characterization uncovers conserved longitudinal developmental kinetics in microfluidics-engineered organoids": Source Data: Batch1_statistics.csv

Day	Area CV (%)	Area SD	Growth rate CV (%)	Growth rate SD	Perimeter CV (%)	Perimeter SD	Feret maximum CV (%)	Feret maximum SD	Feret minumum CV (%)	Feret minumum SD	Ellipse major axis CV (%)	Ellipse major axis SD	Ellipse minor axis CV (%)	Ellipse minor axis SD	Aspect ratio CV (%)	Aspect ratio SD	Equivalent circle diameter CV (%)	Equivalent circle diameter SD	Circularity CV (%)	Circularity SD	Roundness CV (%)	Roundness SD	Solidity CV (%)	Solidity SD	Corrected total intensity CV (%)	Corrected total intensity SD	Corrected mean intensity CV (%)	Corrected mean intensity SD	Integrated intensity CV (%)	Integrated intensity SD	Mean intensity CV (%)	Mean intensity SD	Intensity standard deviation Mean	Mode intensity CV (%)	Mode intensity SD	Median intensity CV (%)	Median intensity SD	Corrected minimum intensity CV (%)	Corrected minimum intensity SD	Corrected maximum intensity CV (%)	Corrected maximum intensity SD	Skewness SD	Kurtosis SD	Centroid to center of mass CV (%)	Centroid to center of mass SD	Eccentricity CV (%)	Eccentricity SD
0	4.965889580904598	19685.345311024183	0.0	0.0	2.6841496004557452	66.8359607648601	2.6682943213576764	19.43828747001356	2.2388914912806968	15.83592347696055	2.718637516477998	19.483619844762735	2.347593356018183	16.523552510157714	0.9121146770141987	0.009286766185930882	2.4979825349316807	12.54496375256914	2.2550903080718894	0.018113254735809707	0.9056128614708411	0.00889534397876922	0.22239702201517234	0.0021831347793182776	5.797258434124379	2545022.8822093382	4.326892143313786	4.794232570494444	5.410562583152652	3982579.58455676	1.729928671730931	3.2119583822644535	21.220219560714288	2.294126740638018	4.550973921740668	1.763696229711744	3.3642505581751516	260.76717066383253	3.7404853116977623	3.338845310264429	4.9846142024597935	0.11680817308600601	0.3328913608481327	49.22073145230716	1.1524476329186866	25.554730766772966	0.046421799591744604
1	5.17688817456339	16304.628077831032	2.150377216463557	0.017091822928376382	2.8666583735498135	64.04531973162813	2.790071536017785	18.36915708440648	2.560674886629289	16.104880411296843	2.682834215570141	17.1833135775298	2.6216892669305896	16.403889211507128	1.1265545594709012	0.011532389724612065	2.591812466224399	11.601687157512513	2.8175215707333705	0.022338010598097324	1.1230120304883087	0.010971636568973108	0.35464422629654685	0.0034623701775012804	6.300689390685561	2183319.235539678	4.195902515693861	4.617534122083455	5.139976559968658	2998577.1942159096	2.425652146816284	4.494409603072065	20.45446113046875	2.90333606536366	5.65016417095381	2.424825784952689	4.59011943510966	866.3461568726146	6.330834662300243	3.188990326881145	4.756462820760804	0.1779343885056656	0.5356124588202054	55.45888588788947	1.360955784153622	25.818380950822522	0.053282922491147286
2	7.339147043938545	14520.9840916309	5.099310828336704	0.02556138157900785	4.968013811987438	89.25502268641247	4.267849001027365	22.720917461383603	3.70687173746475	18.4393598386483	3.8969076430811658	19.868161175368396	3.675425932315435	18.13773926425157	1.7515808084048683	0.018097607667465387	3.683760555194008	13.065214418938064	4.862618249840197	0.03749219784881039	1.7349909332396798	0.01679717519142367	0.7755905253130755	0.0074904286966006725	8.099891406790324	1679547.3643440066	5.7080296290301	5.9881571448179045	7.606531995852644	2843508.5520710414	2.683324897930084	5.070598105047972	25.105515115882355	2.326568829566561	4.75030612201502	2.5310289884491732	4.9563502956160574	-14.400226222606861	9.048927967770853	4.1512115107271805	5.897139192324496	0.22859182500450145	1.1732764903014081	48.56756023217246	1.2234230697952657	28.194214667845085	0.06783573637884782
3	4.917386723483423	7958.859800560577	4.214332862950533	0.017213591443616724	2.9214638021864867	48.022557311997225	2.808538740634551	13.719177889477587	2.735875661481414	12.311937875098447	2.7929247950337563	12.907187713197793	2.6241121572945647	11.695782901437967	2.229011766852187	0.023116682708652164	2.472548143098879	7.934384361637433	4.292886115746365	0.03233114823811984	2.2131999484367797	0.021350945206694925	0.8321538567224859	0.007982378958522766	6.147279944767107	1126928.0149250503	2.777867971375321	3.145486036540536	5.688715874183821	1826212.510897463	1.8380713865848899	3.644908272139085	21.378530907826086	1.7839572008266975	3.731573083990105	1.8462559333815316	3.778402903663856	-22.293973690191915	12.446221786604577	2.2535064815720425	3.170548377437922	0.16320186882320428	1.1068629706736919	43.5135768591679	0.5835393674963402	33.391200655683974	0.08322047211303733
4	5.439325066699306	9977.27784479244	5.321569135748457	0.02469182136587196	4.699305241719052	82.54293071225969	3.751460169383525	19.467798559193948	2.857552941681913	13.645218192921817	3.127055378267289	15.425455027154438	2.6823529971356086	12.691722557058018	2.073747501449433	0.02162172205014268	2.7196296043416233	9.290205149413321	6.260516847825799	0.04689867005390689	2.060196705459373	0.019767734926328783	1.0812632298720828	0.010385965465145386	8.695010890298976	2019949.1341162864	7.212722918350573	9.137179178686932	7.9630210176720535	2799362.1306890766	3.8112448795292893	7.297296355015236	24.762308674687503	3.303687803291048	6.819018106480429	3.733937414889099	7.443370865492988	-24.17072763943234	10.224638786941345	7.391079209311727	11.649828897983733	0.1571950816137279	1.0104583343645543	48.172634017661295	0.8642304659446108	26.71093235316699	0.07255331220205678
5	8.859354846886482	19625.275314495928	9.78746182713095	0.0551628277287217	6.035557852192676	112.26172704813918	6.5307643666784445	37.460820824950474	3.924812313956588	20.166679170553568	5.653003807743805	31.20613787448649	3.78880811127862	19.329127519138968	3.996069635243972	0.043236658060071806	4.385985707830411	16.455225897018092	4.915190110865533	0.039589031834856236	3.9223338384679494	0.036307325611909115	0.854909859107462	0.008321581357530564	8.897700560613831	2441097.840359814	3.7796390510045756	4.684164967169018	8.932059891265714	4064419.6232534824	1.5981390755340934	3.2830429548965845	20.474370363898306	1.506647938462313	3.3105396396992246	1.6080408693368746	3.411227037393275	-30.662602153381428	13.191970161349234	2.8524429186511004	4.190984741944181	0.33326038576229783	2.39520101688592	48.62686969616185	0.8772518518156341	25.676048760619473	0.09371943935488816
6	7.533319728674516	20408.881711753653	8.728933810470398	0.05949298774401743	5.667724041441296	122.81506145352587	5.086145462947603	32.7860715642146	3.9117098167458257	22.258081471365877	4.960565530844228	30.489418961783958	3.7836862575253636	21.215213429856867	4.5393486096028655	0.049784314953986206	3.7876421499416426	15.718843360729668	6.616316839590984	0.048090771093988606	4.496104604910859	0.04107759539458242	0.9568261979450279	0.00917290832825991	7.936385661933386	2743141.7777601993	5.589291149543394	7.14013841711416	7.958485530257891	4489199.886727333	2.0967015190246436	4.364880308328738	24.562216845833333	1.4522356290150025	3.265714870747487	1.89296915444289	4.119179753782497	-21.702288205950566	11.148285107913749	5.171186799374917	7.821721565418169	0.27243730132642213	1.6213237984729498	60.502744510382215	1.2342172796289381	25.93531963390774	0.10161988274853687
7	8.128739273753203	24498.67531197638	9.488970675147414	0.0724301813343925	5.426474336771501	121.47621677307349	6.029814105249597	41.02025272624966	3.879830332603821	23.14126630313817	5.720446930074482	37.22584874765747	3.780169177512524	22.269175853906717	5.182223259749481	0.05726855925145347	4.07158969385423	17.820129987287327	4.925618272217769	0.037257136025271566	5.053264231207036	0.04584441753101738	0.8537441989163832	0.00823237757169873	8.008211963362442	3321063.212491688	6.043041568654913	8.33145544695596	8.00716911166141	4989106.712419855	2.16604967753921	4.479361296127282	23.405809729056603	1.3840215125134534	3.095246601475842	2.1181852158985586	4.5640896538795355	-33.45794989864694	11.18817031049057	5.767748034304142	9.332550015287262	0.2715288350690399	1.5280394095672152	64.85483369759011	1.6258696450405807	26.52767488962877	0.1072938972747512
8	6.165278064098242	20362.35690714598	9.486093412029037	0.08008879070205975	6.996382614101241	176.9984242360302	5.219475214907292	38.31246784956417	3.5841626317377306	22.532068559801008	5.218532684369293	35.9918932025338	3.3353968613132756	20.336168380963212	6.216801144855391	0.07039888907392307	3.0958420432931	14.189037881300452	10.619232666748339	0.06945882929454852	5.997664704750571	0.05315778307397682	1.7869812078585463	0.016824861094034922	7.581950433900281	3231067.5817632964	6.7229494567011825	8.686253450627182	6.0228365326644235	4205692.667660944	1.6111149755454741	3.40697328619191	26.77650030765958	1.125234997039736	2.5777457900269867	1.433965372215449	3.192556096779246	-20.084055831548543	11.847019896158043	5.787926001932377	8.830407350480236	0.31571154220470365	1.7385389967068756	57.64954807798814	1.7886071678914093	23.37523965851273	0.10478427716500303
9	7.349187358654934	25517.985969684094	9.966799339522716	0.08795219141262553	6.221764870994625	158.50123731928863	5.253920845106245	39.19643255559162	3.640230227067149	23.442317622393002	5.431457077873349	38.15863651112407	3.498840739269024	21.993624193478833	5.534427471037454	0.06191257827071064	3.6429145982745355	17.110464418916813	8.095573181385628	0.05481685374547847	5.3164799079480325	0.04769520276765794	1.1741457839900322	0.011125234336372986	9.083183750440723	4166034.6030684174	6.864051607702547	9.079429098064512	7.293162542893071	5319675.318049986	1.4969200103713516	3.145773123089618	26.19326306754717	1.131488348415043	2.57634203910257	1.389459954715415	3.0684781207484098	-17.8917335390254	9.733067437878159	5.7825831809717565	9.032079122389622	0.26527675239023446	1.4293690686102503	42.764612405913475	1.389441937899505	22.874058195104478	0.09815098730014502
10	8.160621078455643	29921.558621775355	9.63642916418293	0.08966989592974353	5.743149766536691	149.39704312798108	6.0422203026163395	46.32461018860855	4.272751479526929	28.044711330763363	6.506584978371217	47.23987201529074	4.012746774351296	25.793284721737475	7.245419179020235	0.08194087457772574	4.036151610176099	19.48460029839164	7.379054097870761	0.05038337947096216	6.987820995059259	0.062095393857467686	0.9933312451663074	0.00943067794408776	8.064136401464873	3896988.376341493	6.411870525403507	8.468399253879157	8.118442246577983	6218768.309792671	1.9880770811201283	4.154114373008539	26.202502832352938	1.340626979261208	3.0429603748877927	1.736607298629782	3.81236378734491	-22.137864163988127	12.148728957262804	5.273436956905068	8.287818625128223	0.34003179580397785	1.7230343495090736	64.20718585053922	2.1525321355522262	29.571880180479816	0.12898799392847898
11	8.501561083414199	32037.181109484434	10.952541115268128	0.10391085724728562	5.89325456514767	154.61972742898243	6.691630851518816	52.323633371126185	4.2855966589501655	28.538727011269568	6.988656334099054	51.401852749509715	4.251826877736646	27.73120528508396	8.012542527992512	0.0905023334572525	4.1959199671412195	20.53388137852826	6.8230014327674215	0.04704413106266564	7.68527756866105	0.0684521151378139	1.2687429522299511	0.012018644593624674	8.789568190148652	4737289.084486769	4.203763885923566	6.015930388963422	7.955326676924236	6215901.673244365	1.563978370551213	3.2444745210301664	29.06692095833333	1.1303876076254593	2.569512330583622	1.3081157470718092	2.875674450646194	-15.905638460954458	8.076787688564435	2.9919394488715576	5.082300845809104	0.29347885766377896	1.5390811978405619	61.92052444395657	2.357606902829709	34.51596574529126	0.14683281734171352
