## Supplementary material for "Organoid Profiler: Automated, high-throughput and quantitative morphological characterization uncovers conserved longitudinal developmental kinetics in microfluidics-engineered organoids": Source Data: Batch2_statistics.csv

Day	Area CV (%)	Area SD	Growth rate CV (%)	Growth rate SD	Perimeter CV (%)	Perimeter SD	Feret maximum CV (%)	Feret maximum SD	Feret minumum CV (%)	Feret minumum SD	Ellipse major axis CV (%)	Ellipse major axis SD	Ellipse minor axis CV (%)	Ellipse minor axis SD	Aspect ratio CV (%)	Aspect ratio SD	Equivalent circle diameter CV (%)	Equivalent circle diameter SD	Circularity CV (%)	Circularity SD	Roundness CV (%)	Roundness SD	Solidity CV (%)	Solidity SD	Corrected total intensity CV (%)	Corrected total intensity SD	Corrected mean intensity CV (%)	Corrected mean intensity SD	Integrated intensity CV (%)	Integrated intensity SD	Mean intensity CV (%)	Mean intensity SD	Intensity standard deviation Mean	Mode intensity CV (%)	Mode intensity SD	Median intensity CV (%)	Median intensity SD	Corrected minimum intensity CV (%)	Corrected minimum intensity SD	Corrected maximum intensity CV (%)	Corrected maximum intensity SD	Skewness SD	Kurtosis SD	Centroid to center of mass CV (%)	Centroid to center of mass SD	Eccentricity CV (%)	Eccentricity SD
0	3.353911462681822	14158.6698956117	0.0	0.0	2.7886544927617325	75.84668818016601	2.3926631903760613	18.847026756827912	1.2579887598085562	8.680356458321096	2.61080636584458	20.32757872180658	1.158360647419171	7.995527973349607	2.2507015442448637	0.025387290688287528	1.6793624670726208	8.704814693085998	4.89434561610792	0.03514860149098983	2.2528773957591253	0.01998279907644324	0.3752480158181502	0.003648843238772656	5.710452830932851	2664261.817250035	4.107548041887963	4.5386515757978305	4.239740409317918	3301147.287699161	2.5251446353456606	4.657330828443937	23.086023925405406	3.9070809876142816	7.75977963175231	2.7177487718503612	5.134708862059446	316.6117288492718	5.187045919804697	2.881139539150704	4.38136996275502	0.1354293462684864	0.30977180909396074	45.23694737183614	1.8268654293553697	8.503676745148145	0.03909352334533149
1	4.017786052316878	15179.839674640409	2.1461411034788482	0.01923842547078512	3.170657169863832	79.86256368705247	2.5906730239688374	19.00301313859917	1.9939985684960981	13.355046009544441	2.924819179579635	21.117802062114325	1.7508802607926799	11.662628033224625	2.647934136847641	0.028704303275681502	2.0221468110036294	9.915288932082179	5.251658156690744	0.03936169083183441	2.631142999417308	0.024288629572638852	0.4994945599602791	0.004862362638300762	4.821150379045778	2034557.377419173	3.9210375908581576	4.381534070305921	4.21794984462662	2937964.254823621	2.537603193311163	4.679448001274252	22.33043852232877	3.6905242855470193	7.2197777153283536	2.6904239194137443	5.057996968497839	483.18500530781864	5.680430859243739	2.5104480125762665	3.861557525216116	0.15412757273817318	0.38416065369872515	50.755259894786796	2.3670132970889686	15.723846624006827	0.059618143767726575
2	4.810104870561908	12475.106675104866	3.5332308330567046	0.021729615581184917	3.167546171274535	65.72312142614716	2.9152006641137733	17.671547168438224	2.536070526634305	14.393631945687323	2.8173498472811747	16.530877457798216	2.4249315336105295	13.640859317066901	2.0943814965676113	0.021848318921169858	2.4139808994194505	9.806054230864927	4.074582796797444	0.030866133498217242	2.0824297331380266	0.019970753853382185	0.5820353834290609	0.005626587497340767	6.939877669742378	1874052.0178435533	6.386917427207011	6.655398129190504	5.559816870282691	2688010.05472402	3.358279943897191	6.261419727595102	23.166084212419356	4.170762143976812	8.353632952242588	3.3654010331121196	6.450171044592149	-24.622437655036546	10.321981819321245	3.959883902452963	5.614026757076758	0.24435108887856072	0.9755413054862692	47.542462779926076	1.7058612581252741	26.61174803743826	0.0727326896703294
3	4.3340559246313495	8167.804793364595	3.357422378887824	0.014969983330277124	2.678361648405504	45.42833816512671	2.866304250887156	14.812815173917647	2.366711565594787	11.420660906234714	2.378782043677852	11.892724327325412	2.341304801854646	11.232768910861324	1.847576884587885	0.01925613572753114	2.171904207694284	7.521167234150826	2.5294128925858015	0.02082404181189353	1.8408560188034602	0.017668461068211405	0.44854736293674896	0.00437996227309011	6.55159855610832	1435358.7022544984	4.2625571308015235	4.95396463619972	4.735697474466584	1785319.2193538842	1.5244374529678568	3.0493400639921786	15.930747675882355	2.1349271290016683	4.448811384993181	1.5703337242007094	3.199093100198886	-44.24450116225773	13.31942858046512	4.115668411338854	5.773991156828642	0.2621103940105562	1.621317747664102	50.12641336581933	0.7593651647341341	23.895950711470917	0.0651372790442574
4	3.7064901151327962	7841.765420627045	3.3395318207282267	0.01679118272516996	2.779778702265178	51.2008534184019	2.5025814273402123	13.807652212473394	2.025613987103448	10.32539542938112	2.3713832146814355	12.618239796609814	2.1920683321379846	11.09546130774118	2.658445219308135	0.027955449449390938	1.8588040690564536	6.820642673136487	3.556067246343122	0.02788701765120265	2.6317859899752745	0.02504442431705884	0.5870062184170454	0.005692280834175482	7.6353247191124645	2062030.3683026715	6.868525675394123	8.768855006745266	4.931973967462233	2099800.599838336	2.515068274447353	5.060127632580663	19.686711935909088	2.30481621667477	4.914845974769805	2.3042100231332996	4.766921766039708	-38.6003661560897	13.309326283235412	6.522293464799923	9.977462293501281	0.21784866301231984	1.3692161532805194	43.34751771746706	0.6872127298583764	27.326778515963472	0.08078179778207897
5	2.5832558484961172	6591.861096492487	4.652580445999073	0.028209110138090326	2.7173488038537283	54.99025363999399	2.8001236202956292	17.299932844785044	2.1379779264507706	11.825398967731038	2.557458639234841	15.173391169219263	2.155581466153862	11.806908187157696	3.9932973636537756	0.0432840866675074	1.2933163792683964	5.212302630425931	4.169283416802607	0.03268704978519349	3.913462103872024	0.03615996799153301	0.6912006410197722	0.006699596408787028	4.130596741336853	1369057.3730899412	4.102587371439505	5.330410152608514	2.4587758923422296	1323166.9487445806	1.245950869366455	2.6278586762412948	19.860235980869565	1.1127029000169981	2.49414773958158	1.202125072496172	2.617758011129164	-21.791159379778566	10.063057945830263	3.626849735994944	5.458993086915895	0.22134661952512602	1.6710235951046208	53.19475205257179	0.9439197176194096	25.037602173658208	0.09253366112762335
6	8.786972488099956	26886.34215427645	9.510137145902453	0.0692096506059781	6.722946592859337	153.89200868294148	6.293225014675846	42.879332562169125	4.091414922613032	24.78904470716713	5.925461733000062	38.62543612910951	3.80946607191701	22.735553527867562	4.567554757984123	0.04988786483333856	4.417402936462686	19.477706604577723	7.498310807830292	0.055216182522964105	4.491639357271419	0.04120673659078202	1.299977787331243	0.012480060874103539	8.702715849911424	3498793.5334210647	5.8516319548820315	7.703053091152509	8.824245020848545	5738868.1678928165	1.7290374333287568	3.675428127916555	21.542595007592595	1.3741076118581619	3.112608205231303	1.4970242747044136	3.307869193661678	-29.232665142590818	13.08050191567381	5.432086103842568	8.253457410237097	0.28381909161292707	1.8605164520414645	55.432515364077005	1.3621465148237604	26.069156630754264	0.09991485901094939
7	9.561506044490317	32566.595440918543	9.847458575268693	0.07962600012588326	6.472118974294334	155.17563414341743	6.6612181326747875	48.10070623185456	4.194157688594794	26.625449380315548	7.026559915488501	48.62970210835022	3.8258370323369246	23.940084405980166	6.00655316574959	0.06643563818630503	4.781063291309086	22.238250841935656	5.756240958456366	0.04291510752214616	5.758725240381903	0.052242800051972134	0.8713343729380966	0.008390181445775571	10.754247358111233	4941638.410384917	9.908579779479854	13.415803476753107	9.514970129703878	6973968.447657488	2.0069948948729217	4.319849308917661	21.138800580535708	1.4646462077864761	3.3574398873848206	1.5978313207147063	3.576574215206937	-36.59531980972675	14.201961225520531	9.41611637378346	14.608002234907334	0.33728023109383176	2.23093267953697	58.463072837320276	1.5362114668043936	27.759307613635425	0.11174775196686312
8	8.918066547024656	33655.03920820969	8.840085674416791	0.07892626172387165	8.576018051049145	226.47688455421294	6.510797985083977	50.361536408069	5.021689527569498	33.53986446101924	6.026111952841762	44.09693965174287	4.5086556883171625	29.571065239528654	5.80943424691474	0.06487043074662713	4.460408725664495	21.84134892940481	10.34004262751859	0.07093814007146351	5.59865345221483	0.05029912265894382	1.4961695624037028	0.014225824552136078	10.515013381836257	4850849.071153926	8.4681183012972	10.372635792026891	8.335420227948626	6935686.7240493195	1.899302625487664	4.190626051782133	20.829603183846153	1.1126097724462178	2.5997411113712547	1.3413385763242613	3.0745543767161796	-33.819390031373764	18.71376327889012	8.094554913337722	11.373799465822398	0.3871822859425612	2.461515409648632	70.46290774542904	2.0181928630098036	24.612739505108312	0.10431993423942734
9	7.4057440013565525	26710.57242721153	7.949352574860131	0.0680165971643347	4.989239065351294	122.68393893270914	5.048026902556894	37.73226751623781	4.369815614299348	28.532148176744357	5.025090373347164	35.80383838267647	3.9183145552700567	25.236553012223435	5.1190450751633785	0.056674220226549166	3.7005448994050663	17.720328552035344	5.102970762359972	0.03829154686134177	4.9777601939584875	0.04507348481283765	0.8267825055682122	0.00795571752049759	7.072530007615417	3908381.7155819484	5.092352341734118	7.814037126989409	7.438387036723017	5516346.494784662	1.9844469246421395	4.081018112520102	23.120074746599997	1.63392760821221	3.591372882850438	1.7632452879837552	3.7895667729346867	-36.243912764776894	12.519966102236934	4.61072477970065	8.101797834671116	0.3502718952473698	2.2220373210603865	55.97856811265668	1.622409044492546	24.23981880662869	0.0994682312318495
10	5.4175503944506795	21278.347271301252	5.714951743482469	0.05319528465474754	3.8581130672291137	101.13860897702477	4.204731447751573	33.022084153041504	3.1265675851370354	21.348787690389663	4.253196321251126	31.728821780181022	3.3209165552057094	22.26166003891063	5.419168147090298	0.060371798762599835	2.7171536490913955	13.582072472821839	5.046572761034626	0.03629319399565484	5.3450413721750945	0.048113956466166556	0.7919460429005558	0.007573111607335644	7.054933399593258	3839462.2757142647	4.518548635098729	6.260735084857403	4.951349258347661	4209481.982693618	1.160147499113091	2.51196378425976	20.869272448000004	0.37215625364501276	0.8501112136833934	0.8009648978705048	1.8010267846402497	-26.91266158336233	13.431463290225604	4.1851083587558975	6.587640392756445	0.36311564002212526	2.3554955084981857	65.170965780311	1.7103968398693075	25.257390256586053	0.10611795838231126
11	8.317880319024107	33031.39527633147	8.894997377407158	0.08400072510712248	4.5924484865194914	120.28608091117209	5.77936668148053	45.913297876458024	4.554502413276389	31.118213064577347	5.6922058916337726	42.94350681256726	4.7873168206710615	32.06148560816994	6.40986209800542	0.07231750039224004	4.173681108551901	20.967421631429662	5.080706174730305	0.0369558692733647	6.181294612745446	0.05500146067549824	0.972512771412001	0.009303782209612046	11.952243926273482	6709744.583159937	8.462562874948063	11.960810110651096	8.073884305634348	6929393.789218365	2.8529074608535083	6.169325820095397	21.911337974482763	1.9885158434124857	4.574614982526344	2.3235961774250824	5.238908140032379	-36.721308431491885	15.9846894205127	8.484322799250732	13.690881351276817	0.410533993503791	2.497139108462783	67.4564525085539	2.322782206051108	25.82319529868916	0.11334271033198302
