## Supplementary material for "Organoid Profiler: Automated, high-throughput and quantitative morphological characterization uncovers conserved longitudinal developmental kinetics in microfluidics-engineered organoids": Source Data: Batch3_statistics.csv

Day	Area CV (%)	Area SD	Growth rate CV (%)	Growth rate SD	Perimeter CV (%)	Perimeter SD	Feret maximum CV (%)	Feret maximum SD	Feret minumum CV (%)	Feret minumum SD	Ellipse major axis CV (%)	Ellipse major axis SD	Ellipse minor axis CV (%)	Ellipse minor axis SD	Aspect ratio CV (%)	Aspect ratio SD	Equivalent circle diameter CV (%)	Equivalent circle diameter SD	Circularity CV (%)	Circularity SD	Roundness CV (%)	Roundness SD	Solidity CV (%)	Solidity SD	Corrected total intensity CV (%)	Corrected total intensity SD	Corrected mean intensity CV (%)	Corrected mean intensity SD	Integrated intensity CV (%)	Integrated intensity SD	Mean intensity CV (%)	Mean intensity SD	Intensity standard deviation Mean	Mode intensity CV (%)	Mode intensity SD	Median intensity CV (%)	Median intensity SD	Corrected minimum intensity CV (%)	Corrected minimum intensity SD	Corrected maximum intensity CV (%)	Corrected maximum intensity SD	Skewness SD	Kurtosis SD	Centroid to center of mass CV (%)	Centroid to center of mass SD	Eccentricity CV (%)	Eccentricity SD
0	4.206429410289092	18169.397886050672	0.0	0.0	4.604848167046022	125.81538456287612	2.883599048677437	22.38479285329994	1.1609843204097605	8.455341962359146	3.1361633944451643	23.85350483540617	1.5266933372110731	11.03615877197823	2.5740712965481793	0.027082597951908424	2.0994736070022006	11.00702372749121	10.157114785166934	0.07433244768104844	2.5600337064000214	0.024347656118301603	0.8264402670236368	0.008032961346587326	23.54481825530947	4810363.498340024	21.963986796338286	10.359645637280185	8.919365537631181	5383868.326386682	6.413869311276456	8.953746282806328	36.00700465310345	10.218324015215426	14.783096002012526	7.232159269115117	10.193603797416564	-7.7987576222212125	6.3726410653864525	5.45756742498874	7.137759141842594	0.17080512504544956	0.1568316640633077	41.13777996628286	2.4318398554681004	27.133195311791695	0.08071174443611355
1	4.058423314286779	16705.54360015098	4.713882181688058	0.04463753457495352	5.877144534494408	159.80563559431673	2.3308579613800338	17.740407698434325	1.6652746933588973	11.975943709723769	2.4030750027485634	17.722291361938204	1.9215615885306139	13.651033761446959	1.5661653908229038	0.01625873567569499	2.032303475553112	10.401415714005756	12.82873716068544	0.09075495875108178	1.5715733821986255	0.015142241926825476	1.0755568306435819	0.010399573612758268	18.937079759778605	3445274.0298232757	17.628491425030912	7.779953395092294	12.432763253448945	6089818.991617876	11.313471783987762	13.455502593209063	34.55722945583333	16.007291890080662	18.775219446073777	12.234973463331194	14.444915545145392	-12.949099025424513	8.731285422182538	6.062238163244946	8.197242577413284	0.1885631109213033	0.14913114205984257	50.72895030514197	3.573609339466152	23.390028986282278	0.0609018345679194
2	6.985376437173417	18816.906593941214	7.545931720277902	0.046300767274487495	5.107689453640805	107.92471735961357	4.0345679623935204	25.168538679305872	3.3741558921080625	19.55983780633324	3.7713581403090055	22.447484477964334	3.4260211104076115	19.71982605716841	1.7869530977342185	0.018479293671816274	3.490534454124778	14.4461296764103	6.543079054193934	0.04972639742135369	1.7700209242656102	0.017121471597190685	0.9779813050290518	0.009435974662666274	16.851343105962556	2681391.373461043	18.104973017122582	10.749043257344452	8.884910146494164	3501517.483437726	7.825521689280151	11.465471939773636	37.11560756982143	11.058301281619167	18.281741654505403	8.65291879985192	13.0689977159192	-10.117395482564124	7.828686108653626	6.502295187642468	8.743038969364454	0.2036130078666191	0.2543860206624639	52.53915064505627	2.68509667304745	27.512278104481492	0.0671689742376313
3	7.01665293279696	12382.196769737582	11.167786353289252	0.051106020675731355	4.615776464043808	78.060030727134	4.211632168119415	21.41383539756724	3.8526051525943723	17.993491162648308	3.522906032211015	17.07484725517902	3.8421258883675335	17.79183158020955	2.2934084000532198	0.024013360025852838	3.511656523939624	11.763102900414257	4.776720038614371	0.03706730540910123	2.2724080285079555	0.02171391222590351	0.9466824455659452	0.00913309420803223	15.254315005012199	2292520.5411546724	10.941911076979395	9.287576081853928	9.996581754608373	3259504.594880121	5.080556792975627	9.375675107672947	19.892839191600004	4.472072033953111	8.66389422044516	4.950601028942934	9.307790014549907	-17.700829327749258	11.107782200953254	6.173147289066412	7.646087514750181	0.312719764449741	1.6615934234455836	54.72296303306171	1.129326461513229	26.063244313603217	0.07419318544216216
4	8.368068940708842	16665.902607921464	11.875479362761897	0.06113142082413601	5.718319830267923	107.46385458731427	5.1294937631913475	28.22016401579193	4.364499772881811	21.598641319568838	4.71075648992296	24.47263196303927	4.318563784474131	21.04885180692612	3.3623968758159055	0.03585227159015031	4.196214133281678	14.92871749459281	6.54083294729028	0.04643866397688794	3.3029642463543967	0.0310107324458314	0.9739771704100005	0.009288398764434122	14.626000561471944	2851665.062473741	10.295763123163718	10.057421605296854	12.078650734459465	4572061.682181894	4.7944336813681945	9.08839807861579	21.493203091447366	4.16315141596262	8.36738656300382	4.6456740708236195	9.038281159368163	-19.459797072037922	11.992372204386763	7.185295360579165	9.617322768631423	0.33040333469616434	1.6474553377322234	54.37610064207233	1.1966531392702757	26.759604406986874	0.08867240467316377
5	9.597888360531755	21843.609294531536	12.65637186223959	0.07528491166061044	7.500074656082149	153.60056888272007	6.410043012640797	38.16159495569612	5.103152805480984	26.817640175386625	5.737339877380281	32.199323007867186	4.855026967803918	25.020682724061434	4.305921731907191	0.04691178555064872	4.861712209017706	18.48413536626656	9.101595143248046	0.06237812283670815	4.187556396690576	0.03850481874130647	1.4734563292308263	0.013984525337031008	13.405027743465329	3414498.608636668	7.52555111897045	8.40768447711945	11.254457596617272	5004905.352143443	3.1109847120464353	6.070690945686069	23.43038644507937	3.5325388896126007	7.404313656719745	3.1529875758518413	6.358024470416157	-19.073300986557737	10.690653218599131	5.155124182896446	7.433875256656485	0.29805370530255787	1.4147130054267647	52.51655602027472	1.4947457403620563	24.434731947391604	0.09290225002776242
6	13.275294029491125	34406.39115334953	15.45900038758939	0.1042149969195065	7.95082736624982	162.90345477728226	9.09394564786985	57.478199671065475	6.317572916596783	34.577412236029936	9.016997217462974	54.94970273767463	5.971172588471637	32.237558340854804	7.542300579355634	0.08517793212417861	6.653089966088058	26.965964998924072	5.975183989652536	0.04632684673614641	7.232579627043016	0.06438766086178373	0.9890240125232023	0.00958112459857945	18.513946371004547	5158165.548038819	11.75508515484514	12.616709673954098	13.076638820404826	7264022.1872980315	3.0384670516225105	6.515340032521565	18.60103636779412	2.31341862835393	5.238872567356202	2.817236066810137	6.202890940041378	-33.80933874037852	18.69812066752132	10.395288677585762	13.544888364936101	0.4283516797821407	2.92079134170322	78.52677582485038	2.321416812593362	31.087427337811572	0.13396376355705114
7	12.56040785183524	34055.096848226036	15.93262512422029	0.11214069174260513	8.532245494450288	182.45838593738756	8.010270698562595	51.721864213741725	6.555720143565156	37.124320045848584	7.679435521086791	47.54551428835803	6.199154022962057	34.45859411968552	5.96302606024545	0.0664616280480285	6.333579216474138	26.261825139498107	6.46415651945533	0.0482279367797955	5.718283968132191	0.05147710145666728	0.990459785180535	0.009539567217277929	12.732597751172564	4399722.631587919	6.449956508522645	8.23488669150512	12.520662473754957	6979772.249097594	2.2850303850790477	4.699262672961128	21.928247367636363	1.5709041069892244	3.4631295085898812	2.1924319032111335	4.675460689593343	-27.993954185955527	12.622430045738568	4.831712456016756	7.3960855315361425	0.4092889745486763	2.3624601767170015	77.88869947938774	2.624861917765625	25.929563705314234	0.10860226186851521
8	15.345185294606164	45773.66358809368	18.65330744141149	0.14455644933460496	10.039808810081794	231.25007300309088	9.850847198525656	68.15303817348739	7.612722877905432	44.53714578808778	10.232155864011476	67.52564812459077	7.374785035829573	42.28065534780916	8.92088494083775	0.10283675576097887	7.660901565341134	33.2883128172908	9.479240811343272	0.06716200667571069	8.589325463078719	0.07507420384272592	1.3268317814844726	0.012690360368668408	20.958864827045236	6769820.461680399	18.189937010229247	19.809735963503346	15.773342375561198	10168151.892401477	3.6975171432158906	7.989408617822823	20.081912321639344	2.489249431500176	5.7077265243267155	3.2493852145713555	7.255184692206862	-29.404793663164963	18.763017843115513	16.743858283520225	21.75775874036549	0.548596892107815	3.923007587270079	81.6638371939721	2.733891140233669	32.53748781154472	0.14866791752300723
9	14.186569346989641	46948.672219334534	17.20825603156407	0.1468935708713493	12.617904275441418	339.9233258918242	8.837511008026377	65.47167943577516	7.547949615648414	47.587001630096246	8.516590047348297	58.73618361777819	7.194246285810626	43.78716412589932	6.799174269024776	0.07714094098539113	7.08983878202831	32.46219267301716	17.832353984980003	0.10445496273578711	6.611883354739323	0.05853522691771911	2.7385269033308584	0.025443595442502524	15.206819661531945	5037199.971608574	9.801212873387593	9.838954802226228	14.335247957143329	10550292.674807627	1.4319262862328668	3.1841791103635777	19.386531057142857	0.9957662598961954	2.3313575132490287	1.2638336969354997	2.9046108091950953	-23.50117378337904	15.581914967874496	8.555361826425498	10.104736910607564	0.33926516858707734	2.4219828258541565	62.331113552992456	1.3780746281534983	26.233818335957555	0.1171343006672279
10	13.176933693427264	44218.95668238339	16.539035624516043	0.14360378032138582	14.535111165073946	403.2090174020925	8.627589238126738	64.82409122925166	6.861143088208014	43.541090533848596	8.29055981443106	57.68445924456583	6.802568385507664	41.64537246160662	7.256831582665472	0.08259360967970802	6.648462132599049	30.663115054394563	20.798670908205548	0.11798982335420345	6.962903370206456	0.06148211568232673	3.1048830890391295	0.028633597948973855	13.183297809692368	5135525.560420947	7.864262949944875	9.155662629939926	13.389066672658684	9824781.588384679	1.8454183379735452	4.034553522358566	23.18356776327869	1.3688858988903378	3.1798546208649325	1.5926888925103362	3.6305473853042995	-26.608169339738147	18.113019945660955	6.467418654707938	8.816403811964191	0.35266962763127335	2.3483951829075664	55.35186570837287	1.4913551786429737	26.411989147189	0.1189106136036873
11	12.994279678326917	42658.163960012185	17.385256018190095	0.1474480739900177	9.777332135474632	257.9998103263124	7.7842534831783174	56.9881526889284	6.939281039685158	43.54438625768256	7.938435474959414	54.40232043163885	6.902897348162466	41.97499916575179	7.006993572967614	0.07908883149333625	6.557246496793239	29.913772040474356	13.661821178968609	0.08178382498615185	6.773441178693422	0.060290804099220316	2.058274281347455	0.01916333398899155	13.625269143821741	5612327.805746764	6.9371236210768865	8.717370669325923	13.045989551874662	9290300.406377273	2.0869191585077234	4.527353691126409	24.075264526315788	1.2010381076879983	2.774187320319331	1.696311028633336	3.8440788696239996	-19.203535105123	12.033498827154492	6.4852951205243645	9.434639717622522	0.3507682562081605	2.370086948861516	55.86053824139938	1.2999085688174654	28.174451691329843	0.12260632238811656
