## Supplementary material for "Organoid Profiler: Automated, high-throughput and quantitative morphological characterization uncovers conserved longitudinal developmental kinetics in microfluidics-engineered organoids": Source Data: Interbatch_statistics.csv

Day	Area CV (%)	Area SD	Growth rate CV (%)	Growth rate SD	Perimeter CV (%)	Perimeter SD	Feret maximum CV (%)	Feret maximum SD	Feret minumum CV (%)	Feret minumum SD	Ellipse major axis CV (%)	Ellipse major axis SD	Ellipse minor axis CV (%)	Ellipse minor axis SD	Aspect ratio CV (%)	Aspect ratio SD	Equivalent circle diameter CV (%)	Equivalent circle diameter SD	Circularity CV (%)	Circularity SD	Roundness CV (%)	Roundness SD	Solidity CV (%)	Solidity SD	Corrected total intensity CV (%)	Corrected total intensity SD	Corrected mean intensity CV (%)	Corrected mean intensity SD	Integrated intensity CV (%)	Integrated intensity SD	Mean intensity CV (%)	Mean intensity SD	Intensity standard deviation Mean	Mode intensity CV (%)	Mode intensity SD	Median intensity CV (%)	Median intensity SD	Corrected minimum intensity CV (%)	Corrected minimum intensity SD	Corrected maximum intensity CV (%)	Corrected maximum intensity SD	Skewness SD	Kurtosis SD	Centroid to center of mass CV (%)	Centroid to center of mass SD	Eccentricity CV (%)	Eccentricity SD
0	5.35211123460007	22345.390469761543	0.0	0.0	5.3326719379366985	141.59338533115053	4.212527200171416	32.29071982156294	2.7562308520620618	19.485914820713564	4.427541055786644	33.41001312111763	2.5699659377581967	18.101966798155814	4.8754077971317225	0.05225772617776998	2.6942397517942336	13.885162893269952	8.035333940777111	0.060080762286877865	4.806780045065947	0.04494977545993638	0.6878390967588784	0.006706567974154871	32.17464640905659	12144113.366744645	33.154886622367826	30.187107457982595	12.040811875764907	8572532.462302398	12.783010327661163	21.855365001285318	26.51651242425532	14.729078592036588	26.79203726658911	13.498588929347774	23.578014003293735	-161.19877101186898	38.90913071688281	7.514224697648916	10.871314882468031	0.426012172816059	0.7441574556842927	56.74542042667957	2.3326778788338682	39.63815089343865	0.12955217330787244
1	11.485892044599204	41905.16739781417	7.689875114246034	0.06723889358218446	8.759562419183752	216.56232686301897	6.4774336401246035	46.29301593624261	5.617216025017735	37.548437946629015	6.631893853027829	46.27920950278946	5.363271967894378	35.591821064317564	3.255023618514262	0.03421818355380419	5.810880956055929	27.95795640294628	8.370393150824238	0.06307741659233733	3.1733401824914154	0.03021759807089045	0.7587335221354564	0.007380484325530483	29.656352696221067	9893451.754064646	31.92727658586611	29.88879788414308	15.305336724991282	9240718.511056017	17.890728722480446	30.006776205837262	24.853808315459464	20.55118332806197	35.95457295113804	18.865068423028085	32.12772139113096	-183.66256666585045	30.81503684371773	6.3243126448012426	9.320688824392386	0.5056205284924623	0.8523283991728631	67.31107947931801	3.0404003254178154	33.10018456001706	0.0955156213979708
2	14.870222001132749	35671.834915309235	11.052517591997546	0.06333073919940148	8.50430574019948	168.77789708756978	7.844960743628385	45.85465414249639	7.493238594381858	40.881334148676345	7.810655612540525	43.831978925655015	7.490064510573621	40.53764135933044	1.924398378492026	0.019952406655919613	7.590274222284419	29.577452778227148	5.232520731736657	0.039934793207747586	1.905649992169756	0.018386591496534734	0.7870723246468321	0.007601575505966408	22.979173541218888	4911289.12245357	24.441432820012825	22.232634114931944	13.625073469611019	5674528.80801801	11.721791894813375	20.553631137458645	28.074979962150536	10.755877424786235	20.563387162655832	11.904554215269501	21.541482861469117	-28.114361824768807	16.937144597077282	5.429129940362746	7.583170324123904	0.5814463483434662	2.0184563711310117	59.69552806738163	2.18225884872192	27.913615228324833	0.07050153748697005
3	8.038848124689201	14246.774866533227	8.937883013773149	0.039454376325332316	3.830658341299078	64.40923466366684	4.059880555876962	20.566908710710102	4.084017189558026	19.13287721608541	4.19646700942211	20.339775672018728	4.158740442429112	19.33195739219939	2.149184319116537	0.022413764689319094	4.042677175239978	13.568060400189488	5.312913447659824	0.041836187392122914	2.133342103986694	0.020465266698087847	1.0526942961174106	0.010186164234502925	18.989158258546755	3476531.542600259	15.79240658204524	16.275207200077336	10.352792244013663	3552660.7293680822	5.016352800435057	9.704766117427278	18.828921709470904	4.780062506839795	9.692145787678022	5.146422631173541	10.175212745063115	-38.72423870618894	19.099091101328774	7.6026712292423495	10.17767395242376	0.5519208620942243	2.517997545041561	55.67261989930042	0.9410742482291846	27.364031566914782	0.07434675992169934
4	8.40584379532455	16664.447622635835	9.27356946620954	0.045919047589122165	5.407253612654672	98.90739823047777	4.8501204160471305	26.237382904531028	4.17870983301703	20.6529760253538	4.71853835842057	24.319227400792077	4.214918127735149	20.610444732605227	2.9385629140122917	0.03097891385580074	4.225791061630291	14.999174011540013	6.921496415438382	0.05162896692557787	2.87566469479959	0.02730059670399993	1.1375352996438386	0.010931028699727074	16.96359738182792	3912338.85961095	14.661767539576037	17.051571644893883	11.737471602242763	4522140.396646897	4.631976819618869	8.980479851580109	21.930068824757285	4.148632749125547	8.570954425729813	4.485964920407017	8.971494310239237	-35.504525159799115	16.66055725456426	10.015332385466053	14.758718202888447	0.33569062240049613	1.6078576952840673	52.507373422094396	0.9856711622684149	28.126067384199477	0.08475821971458572
5	9.745812344372382	22708.811136391916	10.354832588265877	0.0607840518995287	7.3858364614308405	145.8933481924207	6.328997400088301	37.58567388984002	4.973129616387033	26.30608630718773	5.764434276184983	32.67147919510326	4.873547175306971	25.45934891028094	4.102099949678915	0.04452090688349817	4.934474564379458	18.982097621092258	9.5909262368089	0.07236710617681064	4.007591164457832	0.03698579082312057	1.5766284409404117	0.01518530784908114	14.43673281935101	4080124.681890545	8.222867778021994	9.949242053241809	11.814295885807962	5598993.737816289	3.8752980960637	7.869603342814217	21.414720551369047	3.660447712077107	7.948400746224576	3.8535799751087785	8.08265461803024	-26.230755378327895	12.79340804415049	4.358737811915981	6.402469997490673	0.37134300650154395	2.349581664238191	57.83461428132928	1.2647084728398175	24.941004839343922	0.09277016328218428
6	12.585131023033982	34905.813042237176	12.373438386502437	0.0857803824140883	8.344727542861772	180.12118882685195	7.883192352493042	51.340056443205995	6.584692251118727	37.667494440359775	7.650902382687387	47.76953562456488	6.346258276693202	35.78323880755035	6.149100689492039	0.06815295517708284	6.351274254924856	26.634950067146903	7.210841779905253	0.054028409916764844	5.847110007259096	0.0529441477751329	1.183991438241566	0.011403404628959727	19.68134639453532	6627532.584301214	12.280994457656893	14.837463050609282	12.628859298938345	7426398.105317873	2.708094776380269	5.743156256545324	21.218570658941175	1.8461882094271842	4.172928349837621	2.2873021184828786	5.025202754306884	-30.900531928854015	15.709697801382596	10.387183322652703	14.863004099405828	0.3486420496493558	2.369549183318553	71.38286339004759	1.812426722162296	28.800250938073642	0.11656789261115014
7	13.772298056648449	41954.41950874574	13.083405871860545	0.09928074962289393	8.339469929129963	188.41395018212629	8.284049220146567	56.57714022939274	6.818276243558162	40.871333151845306	8.232260434758318	53.86032702765924	6.726111012097184	39.71552234293761	5.717208611438702	0.0633808237418632	6.948604337533487	30.52697193779002	5.755543108362293	0.04312226381137487	5.503819398301346	0.04980211007214467	0.9040952640621002	0.008710309000783978	15.658572722714526	6370073.414788618	8.34219412075162	11.145600987040453	15.188165257434127	9698994.233210765	2.970507020881988	6.2171869618134705	22.13618508152439	2.1954066829027816	4.928286404333287	2.885627592674237	6.2787033546943585	-34.55752470620165	13.539575635875753	7.326922444390601	11.474009549702842	0.36161639822868025	2.187240567339067	71.08282780338283	2.017051402974707	26.636099159305214	0.1088436944967353
8	14.619835571599179	49224.50906726725	14.056884590276827	0.11780744303558027	10.427288796265453	259.8139966016219	8.804788431190987	64.62623190988838	7.965829384996535	50.027033493070135	8.651107562087297	60.12588072431959	7.832153535925131	48.1066962289854	7.284523368140445	0.0825815850722972	7.435707331449327	34.33139170709793	10.516522036100444	0.07206853967341102	6.927673001701459	0.061415989152924476	1.6360391556132152	0.015546872376866744	19.93642979344067	8034343.420941579	13.645985522097773	16.31020301558739	15.42433536398595	11254203.557649948	3.1105792024165537	6.735595751359557	22.181597531965316	1.953952785676004	4.5112590847093035	2.579380585820069	5.812253952429118	-29.386869687605078	17.43084317553008	12.636186985254186	17.698325583142005	0.44728717905764265	3.096745074290038	72.29684772205715	2.240802835467956	27.61712466089707	0.12210652514666556
9	10.830262684540177	37374.52227615748	12.735222422349374	0.10995973528206063	9.935754321678328	255.98815945222515	6.751103507611831	50.26168392409155	5.735587025663296	36.796516125194614	6.7332693861256825	47.177191496119676	5.713727830272165	35.74983242541955	6.0016071031722	0.06729168855330202	5.4786407114840205	25.63815174126466	15.15019089920761	0.10067506941296524	5.781507905189401	0.0517536684668963	2.3420877733616683	0.02213189707293645	23.276708589512182	10209201.240180872	18.89286192975542	23.90876207484813	10.53172258829585	7746830.118668801	3.753834074190343	8.011896890208567	22.68432612355422	2.8672032751991825	6.530285756712204	3.152521728383623	7.01331633544235	-34.78401870693466	18.41340656151453	17.650460150758025	26.055755947958946	0.34581748962825065	2.2576973092280803	55.17629147759396	1.5170128006538777	24.773895030834893	0.10654122559865394
10	11.579958246657512	41685.23641279369	12.523358887098112	0.1133065297036613	10.791988740317622	288.9857384100719	7.034021475254495	53.79402383430835	5.950328266920172	38.89327029130969	7.344664094204618	52.751913587325454	6.265312952595468	39.88845843230692	6.878638268195861	0.07772215826235007	5.9174415966198985	28.27859296984399	16.471280945138467	0.10599664033201209	6.614458456936119	0.05880483926226194	2.6220792147767344	0.024641049600793045	16.7516692466067	7687075.043494027	9.821662316949482	12.485485479206526	11.423321823855877	8826531.731839515	2.6683112660063015	5.730680903377511	23.67993070537415	1.5859150596079599	3.6401605460021886	2.217726637273942	4.97419489507205	-28.656413960698856	16.955992400272656	8.84709548501141	13.14426455727084	0.41504119201387546	2.5793178368812955	62.41090597501976	1.8136799435875417	27.262626895036856	0.119461526697559
11	12.752978335185599	46812.83673800466	13.581175322644178	0.12385960953523774	7.131756189408136	187.37694729290934	7.604123101413239	58.47202972853127	6.4519693663348585	42.49593084491355	7.969621183277894	57.75442171989307	6.78547671536687	43.631255044234955	7.075671552602303	0.0798682385308195	6.506686312842837	31.388085101887512	12.027154932509598	0.0807261570748784	6.8152231039299	0.060667157394042694	1.8878454423921585	0.017839113885439264	17.628139523507446	8858309.793853251	8.97255102520527	12.236556529593408	12.481222236829186	9791558.349139629	2.996459897821789	6.409388093975602	24.77521402773006	1.6434261317216832	3.7728224447254832	2.249503666784985	5.043580429835831	-28.643346908920165	14.996326749014253	9.04556709548363	14.320340647857478	0.4077216478343302	2.4715809308853367	67.0668875074885	2.119466659546043	29.17258484160564	0.12650042156167346
