## Supplementary material for "Organoid Profiler: Automated, high-throughput and quantitative morphological characterization uncovers conserved longitudinal developmental kinetics in microfluidics-engineered organoids": Source Data: high_concentration_statistics.csv

Day	Area CV (%)	Area SD	Growth rate CV (%)	Growth rate SD	Perimeter CV (%)	Perimeter SD	Feret maximum CV (%)	Feret maximum SD	Feret minumum CV (%)	Feret minumum SD	Ellipse major axis CV (%)	Ellipse major axis SD	Ellipse minor axis CV (%)	Ellipse minor axis SD	Aspect ratio CV (%)	Aspect ratio SD	Equivalent circle diameter CV (%)	Equivalent circle diameter SD	Circularity CV (%)	Circularity SD	Roundness CV (%)	Roundness SD	Solidity CV (%)	Solidity SD	Corrected total intensity CV (%)	Corrected total intensity SD	Corrected mean intensity CV (%)	Corrected mean intensity SD	Integrated intensity CV (%)	Integrated intensity SD	Mean intensity CV (%)	Mean intensity SD	Mode intensity CV (%)	Mode intensity SD	Median intensity CV (%)	Median intensity SD	Corrected maximum intensity CV (%)	Corrected maximum intensity SD	Skewness SD	Kurtosis SD	Centroid to center of mass CV (%)	Centroid to center of mass SD	Eccentricity CV (%)	Eccentricity SD
0	3.190126944	10837.60856	0	0	1.996072746	50.2146338	1.282851971	8.77385059	1.35294631	8.952548761	1.743167499	11.58000524	1.594140607	10.37764027	0.939626705	0.009588723	1.602052532	7.449517124	5.436044037	0.036715662	0.940363247	0.009215643	0.747646949	0.007183759	7.131014732	976695.3692	8.018219193	3.236549954	3.285986702	2149459.245	2.480177908	4.776769051	2.004893863	4.071476769	2.447409572	4.793157516	4.881002123	3.900943491	0.124712138	0.311459798	50.08381497	1.213243561	24.91572779	0.048160977
1	2.617748042	8499.019398	2.110834604	0.01992498	4.034293223	98.43483915	3.479268016	23.58126752	1.468231293	9.42996508	1.714145912	11.16857563	1.299484663	8.243840972	1.581768371	0.016246488	1.301777469	5.917844802	7.09527272	0.048796789	1.581612947	0.015402216	1.102421613	0.010606155	11.83206166	1590847.857	13.75258796	5.71024292	2.342794811	1375783.641	4.058942171	7.347617461	4.162090638	7.925314256	4.158423995	7.65150015	5.579186136	4.988625171	0.115278387	0.257857636	37.56286513	0.961941222	34.48960176	0.074277608
2	3.040743604	7159.626223	3.434896544	0.023983192	2.863442159	59.65673135	2.787473805	16.44368789	1.393369211	7.634082953	1.740112768	9.65282544	1.386618378	7.492321617	0.766376546	0.007867733	1.525606612	5.905993677	3.524063366	0.024043743	0.768565874	0.007486804	0.524240651	0.004994319	9.266467195	1131064.513	10.0079381	5.193007368	2.857749467	1255169.23	1.900852695	3.546567281	2.569624827	5.14781507	1.851064872	3.535533906	5.607349256	5.282126951	0.122166679	0.441590354	52.6282291	1.341300124	15.10605769	0.033782684
3	7.684132216	9503.739487	7.676835243	0.027358349	5.082981122	70.73499896	4.511118694	19.08961116	4.134116858	16.14967282	4.284038141	17.45132917	3.698185329	14.27786134	2.146556515	0.022648829	3.849639271	10.79459192	4.257884559	0.034189004	2.110053458	0.020006717	0.841063569	0.008136414	8.605401471	657786.8011	6.058539201	3.748892423	7.455737323	1973037.728	1.812907733	3.880367536	1.613640739	3.577800105	1.655859713	3.599655031	1.662364662	1.411219419	0.264261355	1.859643654	47.64074189	0.551896979	18.28136784	0.057093207
4	6.236102096	8557.274727	7.337966424	0.029363056	3.741500328	57.7553458	3.996473162	18.4262777	4.071503042	16.56153504	4.297855684	18.77835429	4.059222006	16.22875574	5.591533945	0.061191084	3.119191622	9.214954342	3.298665947	0.023871849	5.471112085	0.050139126	0.584877647	0.005554673	9.994535231	855208.9045	6.72853525	4.19235265	6.86491947	2018273.931	2.122894432	4.547438269	2.093748682	4.659141803	2.156993269	4.702245327	1.858446998	1.580517833	0.439333439	2.90446651	66.7940864	0.646204508	33.37836849	0.126091211
5	9.220022929	14858.39536	9.729999552	0.045893097	8.45114434	151.1856709	5.298868906	26.74401976	4.443513197	19.93565409	6.091585871	28.62786559	4.163936773	18.15177964	4.678687208	0.050442962	4.654226366	14.89220418	10.93575067	0.069796493	4.461454079	0.041463368	2.009117832	0.018684319	20.93638255	2320251.677	17.54357373	12.03985724	9.828740047	3451048.184	3.538398946	7.708866434	2.81280112	6.391451271	3.233532131	7.196078778	16.49280296	14.54990584	0.385588471	2.923280072	66.05164147	0.628917159	28.90949009	0.102081744
6	9.936724192	18671.03764	10.9907025	0.059589035	8.718834882	161.3540106	8.024362591	43.81510417	4.122699481	19.6992931	7.151316216	36.64104858	4.018294904	18.73320858	5.929685339	0.06516514	5.010476494	17.30881953	9.157505463	0.063539426	5.655047	0.051621038	1.301247266	0.01233844	15.90383211	2222255.777	13.0291008	9.692202997	10.22857417	4220578.306	2.200519408	4.831700673	2.130704016	4.889965716	2.336662977	5.248404675	10.96033972	10.1488083	0.375220439	2.793026205	79.62868288	0.804043578	30.70404339	0.119231368
7	16.68527986	38206.08912	17.18445554	0.114150874	14.09419726	308.0771811	11.75832829	72.65292029	7.989514881	41.59831142	11.94775921	69.3527729	6.776516715	33.8768008	9.689254732	0.112462022	8.442473339	32.12392093	16.33877899	0.100300861	9.017645048	0.078346249	2.996388325	0.027844259	14.35519365	2372795.586	4.927329647	3.57237559	15.64186543	7973185.561	1.61027808	3.59053828	1.212668974	2.85365263	1.412114993	3.238826948	1.777619575	1.609189457	0.527228347	3.414986027	81.58612086	1.706263085	29.83398462	0.140073619
8	17.9222307	47595.46904	16.08047519	0.123680689	15.73023027	377.4173888	10.84166896	71.92373682	8.294730507	46.48374007	11.10524907	68.99735652	7.717705871	41.73093317	7.016593129	0.08055414	8.955900727	36.68458831	18.2533719	0.108526942	7.05668598	0.061757296	3.115185533	0.028904236	14.27388637	3543070.254	13.51803091	12.82386511	16.30409636	9015527.468	2.63484516	5.500214766	1.415261328	3.223426157	2.593689238	5.650537269	9.350648245	11.12919593	0.519654046	2.622838622	96.74541816	4.292229202	27.26136289	0.126472988
9	18.5082458	50770.31538	18.91622513	0.151718763	15.97571394	460.1939006	10.12593154	71.41033131	9.507304393	55.41330464	11.58748241	72.67082035	8.558288501	47.33105689	7.461247402	0.084584985	9.427454052	39.23403203	18.75263739	0.079827801	7.196430284	0.063798944	2.764452309	0.024277926	17.95627118	3747021.481	14.77323412	11.36092538	17.59246224	10614359.94	1.821214675	4.011582862	1.246843393	2.93257566	1.485984849	3.405877273	11.43548256	11.01989294	0.454889842	2.531644739	43.8427881	1.105468788	27.6894719	0.122653443
10	18.23560474	47431.73701	18.97902084	0.144156592	19.88574038	550.8726272	12.37874324	85.83148515	11.06039032	63.45373515	11.45636747	69.75853645	9.135525309	49.36932597	9.2223212	0.104070955	9.391878598	38.06025332	26.43935823	0.119000051	8.699674732	0.077676912	4.7726347	0.041856552	17.05550189	3338113.58	5.874537799	4.437608119	17.32869426	10145896.73	1.952377481	4.403053508	0.998377673	2.377900705	1.361380245	3.180824902	1.665125719	1.53415844	0.491092223	2.925986926	88.97317552	2.079613574	39.68224263	0.164411331
11	16.6299914	45500.33776	16.92515105	0.133792866	7.572858835	209.1215513	8.971974031	61.54690176	7.232396983	42.67480454	10.34271281	63.98795879	7.788744292	43.60986698	6.626972537	0.073211115	8.500985106	35.36119099	14.97900051	0.067665746	6.354705351	0.05774602	3.593122867	0.031993129	16.39101792	3385629.081	3.436363688	2.59613031	16.21282565	10012533.34	1.042293403	2.354268985	0.583287619	1.391365314	1.372630402	3.204564053	1.054548899	0.969189619	0.297378291	1.48285657	33.30318794	0.523430465	32.83325273	0.129544587
12	10.43529104	28446.86021	11.36406895	0.090337839	10.47449757	248.3459892	6.606895427	44.72323308	7.0413878	40.18129647	6.053087609	38.09093739	6.393524366	35.20861366	6.719912329	0.076962031	5.28493491	21.98754475	13.74576653	0.084975578	6.62848795	0.058118764	2.472041525	0.02296594	10.78731177	2310772.553	2.696696424	2.119268849	10.26387037	6370343.621	0.902701495	2.055764573	0.507193148	1.209338662	0.741603253	1.740450133	1.1875743	1.101954837	0.389404237	2.318212377	34.82515765	0.608094963	23.60579208	0.109894596
13	15.96183326	44330.51722	15.68188328	0.126375134	7.77203287	197.6729985	9.47715461	65.760315	8.069292188	46.98318036	9.791974812	61.37344786	8.423984135	47.2520125	6.035412884	0.067459616	8.590756118	36.00343365	10.11029038	0.0543437	5.917130754	0.053109313	2.699521156	0.024560465	15.62629661	3439561.821	2.223577657	1.764219621	15.89214409	10107945.69	0.305817411	0.7004438	0.538136319	1.286683938	0.240426181	0.567646212	1.71900103	1.598698788	0.28019575	1.99042184	54.90826876	0.753591597	26.27671955	0.111679799
