## Supplementary material for "Organoid Profiler: Automated, high-throughput and quantitative morphological characterization uncovers conserved longitudinal developmental kinetics in microfluidics-engineered organoids": Source Data: interbatch_statistics.csv

Day	Area CV (%)	Area SD	Growth rate CV (%)	Growth rate SD	Perimeter CV (%)	Perimeter SD	Feret maximum CV (%)	Feret maximum SD	Feret minumum CV (%)	Feret minumum SD	Ellipse major axis CV (%)	Ellipse major axis SD	Ellipse minor axis CV (%)	Ellipse minor axis SD	Aspect ratio CV (%)	Aspect ratio SD	Equivalent circle diameter CV (%)	Equivalent circle diameter SD	Circularity CV (%)	Circularity SD	Roundness CV (%)	Roundness SD	Solidity CV (%)	Solidity SD	Corrected total intensity CV (%)	Corrected total intensity SD	Corrected mean intensity CV (%)	Corrected mean intensity SD	Integrated intensity CV (%)	Integrated intensity SD	Mean intensity CV (%)	Mean intensity SD	Mode intensity CV (%)	Mode intensity SD	Median intensity CV (%)	Median intensity SD	Corrected maximum intensity CV (%)	Corrected maximum intensity SD	Skewness SD	Kurtosis SD	Centroid to center of mass CV (%)	Centroid to center of mass SD	Eccentricity CV (%)	Eccentricity SD
0	10.62030815	40019.52671	0	0	7.814002652	212.4367125	7.266822202	53.53974829	3.186449739	21.55055354	7.709563805	55.45411909	3.66303477	24.3873212	5.85368449	0.063206511	5.28720641	25.86118601	8.722053726	0.056114061	5.725606994	0.053197999	1.202452751	0.011508218	21.24242537	3293506.423	14.84087026	6.073939352	12.41027979	9015121.337	3.939549805	7.585834519	6.252022982	12.55578684	4.324762497	8.454165033	4.378314554	3.518905584	0.277268871	0.610235398	71.61394429	1.709965053	42.84702416	0.144554224
1	10.96083611	40238.76444	3.97912083	0.037866974	9.096645037	241.2880384	7.265465331	53.31091058	4.175405174	27.94219672	7.063475103	50.13499224	5.154894469	33.87378537	5.838396573	0.063094938	5.517291641	26.63331989	14.15290199	0.094115812	5.572009999	0.051722985	2.310347117	0.022134731	27.56870017	4456953.605	22.10595662	9.619550722	13.31482175	8633993.736	6.986872543	12.32881198	9.347059212	17.26535366	7.737157721	13.86719725	5.287846362	4.92383044	0.366274462	0.406799704	70.11842194	1.887865244	38.53086838	0.132704594
2	13.51101583	37486.19893	5.137579314	0.036992179	7.931001285	179.0416051	6.422760068	40.8170476	6.302802129	37.08775752	7.242126191	44.17021103	6.958908397	40.13802049	3.985220478	0.042164494	6.851632745	28.73032502	13.01901057	0.089769806	3.818028693	0.036139699	2.345857	0.022384233	20.12242257	2922408.208	12.15684001	6.33547362	14.24750172	7360367.218	3.380599213	6.291923002	5.678843424	11.17312444	3.721912623	7.06814469	4.010775306	3.768711163	0.236535136	0.667352397	59.48925454	1.387536838	33.94597962	0.103214806
3	12.10809349	16067.28241	15.40839137	0.056852821	7.059652155	102.1904473	6.508807262	28.53342197	6.13799446	24.84805161	6.191370135	26.06427654	6.14933519	24.59717936	2.517638263	0.026504947	6.035146763	17.51044455	4.882658423	0.0388173	2.512317034	0.023878479	0.918472902	0.00887284	14.88769752	1214497.448	8.272586315	5.083937362	12.30379103	3488488.944	2.237628533	4.781087461	1.961012838	4.349020406	2.032054434	4.412835628	1.704905825	1.44004942	0.321059793	2.091082911	54.4639126	0.79579136	27.36010847	0.081893428
4	15.90086361	23105.622	9.575612131	0.037780446	8.228829741	130.3035312	7.172146874	33.98124382	9.232729798	38.45817634	7.41748	33.25706542	9.525355274	39.09235039	6.259064179	0.068628015	8.054709302	24.421183	9.238126036	0.067203998	5.932373412	0.054301378	2.707044123	0.025704159	29.7491249	2664373.259	18.92998189	11.4195223	19.43380857	6034584.424	5.160616728	10.96377154	6.948421271	15.23481762	5.219138154	11.26362839	4.760773402	3.991956127	0.704155999	4.230052317	74.31540369	0.720018674	32.80989283	0.124556398
5	17.93994877	30288.87278	12.11867401	0.055891825	12.5486309	224.2414765	8.716012749	44.52096156	10.91515173	49.63095028	8.35999749	40.03638382	10.73706422	47.82262827	5.779964212	0.062407685	9.314977625	30.41006945	11.57186059	0.077329267	5.322766593	0.049445834	2.04808453	0.019229246	30.29782338	3580224.879	19.67155194	13.47483084	21.00307872	7659822.757	6.046316011	12.97153764	5.181301397	11.59485143	6.025641728	13.18960577	12.00993867	10.85670102	0.626752743	3.381655205	56.99847497	0.531973554	33.33078763	0.1161616
6	23.4009317	41012.77237	19.36146296	0.097429357	15.29676531	270.3942034	11.61933396	61.30423938	14.10634988	64.16209303	11.1179114	55.05486495	14.19700599	63.11400538	7.341057345	0.082340662	12.34235029	40.92453362	11.49070563	0.081024781	6.959043018	0.062352532	2.096945452	0.019902157	39.40660395	4896862.363	24.41608092	16.6085966	28.74333317	10785223.37	8.523326858	17.95498876	9.167034308	20.15058884	8.685147386	18.67992358	8.723416209	8.09191735	0.84446247	4.268230766	77.29257389	0.972002371	30.04954159	0.126700961
7	19.78751521	44215.9156	19.22027125	0.118791619	16.2017183	341.4343669	12.7377364	76.42486716	10.8576963	56.19035337	12.41806257	69.96574334	9.973464581	49.9181282	8.546409435	0.096286366	10.41055882	39.05832178	16.2417847	0.104673484	7.865785738	0.070277133	2.78619215	0.026117089	23.0391795	3770385.991	9.395763791	6.820198594	20.52453188	10257688.18	2.949834128	6.580676206	2.882308622	6.748060946	3.050425879	6.977544156	2.748052012	2.482636999	0.530767468	2.96142535	84.60052097	1.385195876	34.36642146	0.144369697
8	24.06916502	60199.35514	21.06333151	0.141567281	18.22926212	417.3813384	13.78029712	88.10040999	13.4558096	73.60789368	13.90197724	82.1058402	12.86472749	68.30067822	6.463839531	0.071958693	13.00521928	51.46927121	17.41769696	0.106157282	6.281135618	0.056646862	2.9852719	0.027729252	27.65036992	6696342.103	12.90754315	12.38372338	25.65669742	13342953.67	5.500849081	11.35150378	5.022994407	11.16500035	5.74046565	12.29522698	7.037247681	8.438783647	0.546592119	2.773553835	102.1110287	3.021860476	30.89721321	0.12655938
9	24.47682478	64876.44261	21.68577593	0.156557208	23.03684489	626.1887753	15.26845096	103.8934099	13.78994046	78.58197313	14.18424964	86.01209412	12.7816776	70.05801259	6.869838455	0.076023638	13.02907273	53.08416266	30.63098433	0.147835934	6.508008677	0.059065464	4.235976686	0.037989823	26.57914744	5605670.864	11.21169505	8.921613885	24.52934593	14305628.07	3.058008827	6.717804317	2.917474612	6.792853387	3.094142584	7.035736443	8.847133428	8.687946491	0.48657858	3.437289514	51.8663456	1.081234171	32.4503751	0.128516148
10	23.03545369	60568.79513	25.6824835	0.190875905	21.52006036	543.2112332	14.50856831	97.38425558	13.15925066	74.62535816	13.34328046	81.08841453	12.15055577	66.05447666	7.617768253	0.085252593	12.2370753	49.70288302	26.67046467	0.146222619	7.072795574	0.063533022	4.613787959	0.041939862	24.42475936	4756825.013	9.143856258	6.777260233	22.65309992	13352236.56	2.738591182	6.146174569	1.740352984	4.111850304	2.951573283	6.817531921	2.776426966	2.521903779	0.598782947	3.20619113	80.10396949	1.783039444	31.60522378	0.131187348
11	23.52709678	58844.00155	21.32071007	0.149013773	20.18391518	504.1309245	13.43193709	87.18541456	12.86867668	71.67969944	13.80652725	81.0918251	11.97478435	63.9809121	5.468402642	0.060052415	12.60686285	49.91980104	25.6288091	0.13474509	5.212541703	0.047597748	4.239314137	0.038320487	25.3357822	4793017.798	5.944014	4.472568979	23.61234863	13350535.8	1.773998328	4.008266457	0.9271307	2.20476203	2.117326472	4.926657205	1.967563575	1.78965901	0.489765569	2.785694403	49.33053634	0.823943156	27.0785747	0.105925501
12	21.21648315	56761.86134	22.44482632	0.164530668	16.06004195	368.2789267	12.90905646	84.27894032	12.04460904	68.59847768	12.36513492	75.18771407	11.6077543	64.23605268	6.13706856	0.067473854	11.597003	47.54752897	14.44107848	0.093399921	5.779919901	0.052754583	2.39560904	0.022440801	23.43141146	4946568.545	5.386776945	4.225777096	21.49358321	13120721.15	1.515765866	3.455504784	1.064920046	2.529565437	1.758901039	4.110802999	2.408887392	2.221628825	0.528335092	3.412112701	62.42188786	0.921863624	28.86179475	0.112445341
13	22.82167581	58928.62304	24.49259601	0.177199862	15.72905986	354.4866674	12.92046751	82.98325095	12.02083936	67.1197941	13.20624531	78.46480394	11.94086253	65.13837405	4.758410375	0.051792119	12.36097816	49.74726616	15.27740695	0.098290122	4.591638006	0.042275737	2.723111659	0.025467254	25.65377392	5269988.44	4.906071701	3.871013301	23.32504804	13825165.27	1.085241156	2.487037475	0.880481554	2.097908366	1.411587111	3.309999632	2.397329698	2.203244895	0.453783198	2.641029917	53.99437418	0.6025447	26.56178126	0.099686926
