## Supplementary material for "Organoid Profiler: Automated, high-throughput and quantitative morphological characterization uncovers conserved longitudinal developmental kinetics in microfluidics-engineered organoids": Source Data: low_concentration_statistics.csv

Day	Area CV (%)	Area SD	Growth rate CV (%)	Growth rate SD	Perimeter CV (%)	Perimeter SD	Feret maximum CV (%)	Feret maximum SD	Feret minumum CV (%)	Feret minumum SD	Ellipse major axis CV (%)	Ellipse major axis SD	Ellipse minor axis CV (%)	Ellipse minor axis SD	Aspect ratio CV (%)	Aspect ratio SD	Equivalent circle diameter CV (%)	Equivalent circle diameter SD	Circularity CV (%)	Circularity SD	Roundness CV (%)	Roundness SD	Solidity CV (%)	Solidity SD	Corrected total intensity CV (%)	Corrected total intensity SD	Corrected mean intensity CV (%)	Corrected mean intensity SD	Integrated intensity CV (%)	Integrated intensity SD	Mean intensity CV (%)	Mean intensity SD	Mode intensity CV (%)	Mode intensity SD	Median intensity CV (%)	Median intensity SD	Corrected maximum intensity CV (%)	Corrected maximum intensity SD	Skewness SD	Kurtosis SD	Centroid to center of mass CV (%)	Centroid to center of mass SD	Eccentricity CV (%)	Eccentricity SD
0	1.1739011	4280.42393	0	0	3.005374258	86.14445205	2.119647145	15.75744981	2.508552816	16.36060037	0.548757271	4.028895615	0.806380216	5.099097569	0.722492003	0.008388764	0.587498558	2.830541372	5.183029082	0.028948275	0.724781029	0.006242478	1.005773336	0.009380262	13.56447294	1342607.154	14.7477929	4.007895111	2.713529046	1725779.26	3.584450395	6.253439452	11.41260445	19.28730152	4.061793255	7.094598885	2.850848211	2.3391029	0.181521469	0.218236861	45.30576723	2.650934827	2.096411177	0.010649998
1	12.52463638	41584.29763	14.15441768	0.133199731	5.296163895	167.6973751	11.28577107	87.36181741	2.879776925	18.2876594	6.087890457	43.56018878	6.280696611	37.01296409	0.236517383	0.002871936	6.183951295	28.3945735	21.67445415	0.091252921	0.236266915	0.001945776	1.837610199	0.016461195	40.30030352	2375434.467	27.31179181	4.748418657	15.84696454	7391723.644	3.195646858	4.477584515	1.753975501	2.309401077	2.935679335	4.041451884	5.442896637	5.149207514	0.169043198	0.552521564	117.7578304	5.330085578	0.497212772	0.002820375
2	13.38530325	31520.3736	10.84262884	0.079334604	12.2789537	309.1836271	5.328406612	32.53973326	2.294800494	12.50849289	7.83360546	46.07082956	5.591619429	28.42372961	2.280857749	0.026366643	6.713001825	25.95296623	40.10155761	0.197532586	2.293979533	0.019851092	4.420087388	0.039697422	7.25797696	657232.7694	18.72447216	7.31141281	5.602180654	2287831.401	7.826844854	13.66892563	15.98315556	28.02379941	9.079629458	16.01041328	7.666557609	7.135452935	0.342741323	0.510667658	18.90679147	0.820672177	6.959990549	0.034806109
3	15.91364697	20955.73551	27.15702523	0.131490097	9.158385951	137.1928883	7.39948951	32.39592148	8.516009025	34.70625321	6.302031086	26.30352798	9.876762922	39.51177056	3.741812723	0.039135559	8.097103814	23.39318249	5.039275807	0.037081065	3.682421392	0.035240582	0.721111248	0.006870177	16.47468601	1080980.484	2.336642397	1.164029883	15.53398672	4158039.89	0.582298928	1.184192228	2.151443988	4.582575695	0.278017786	0.577350269	0.906354542	0.741259145	0.10459896	0.683996243	35.54770835	1.055397665	42.25130124	0.115300507
4	8.462275129	9612.805721	17.91572853	0.065009759	12.56880313	181.7399055	9.864331485	43.64488507	5.218881995	18.78132762	7.181914937	29.38289741	5.014462017	17.73037747	8.799389501	0.102050704	4.264815548	11.45978605	21.58456682	0.152224626	9.127270396	0.079256525	6.154314126	0.057393386	33.74704605	1573560.592	30.63347762	12.48485011	12.00884358	2650705.977	6.301990024	12.22613632	13.39398839	26.57032448	6.756092646	13.30950251	7.913566997	6.172677304	0.430359584	1.299207647	61.14951625	1.025677266	37.81736291	0.174832681
5	10.71271709	12283.57809	25.79480904	0.101603221	5.43495672	74.22411856	3.836380032	16.51093384	9.183802556	32.51291797	2.218104226	9.16498844	8.710913037	30.73481213	7.031310619	0.082757379	5.38252351	14.52496179	6.52190237	0.050359439	6.859812865	0.058517887	1.56917603	0.01506979	42.11890642	2339014.623	33.28677452	15.71888134	19.53218463	4250354.436	9.317326856	17.55421515	7.700649323	15.40129865	9.166388837	17.56891194	7.846580056	6.982301542	0.462413257	2.162105378	14.76564581	0.18920219	18.69579107	0.095663198
6	24.45984028	32379.24978	28.61959975	0.123684439	17.98163431	273.6917399	13.48732459	64.35495983	13.51257612	51.91014148	11.01746542	48.87199674	13.73104542	51.54958008	7.016620128	0.083341968	11.97424145	34.53341267	15.82350741	0.115197219	7.088308077	0.059951369	3.276087877	0.031107227	49.42150308	3521189.076	29.65201187	15.26045355	34.29390629	8897471.631	10.30698154	19.80222901	11.82689167	23.63558812	10.17319838	19.87686453	5.484277326	4.937661417	0.530254758	2.632560344	62.12503203	1.135139371	20.67355106	0.107554783
7	20.57359758	32346.78175	33.16527855	0.177633618	11.16552262	177.846052	9.22743661	45.05541352	12.18241732	52.39358751	9.972231515	46.55186939	11.89188324	50.56508165	6.975594117	0.076895675	10.45202541	32.91054704	6.74475641	0.052222295	6.865760054	0.062544449	0.827420689	0.007991834	36.42787212	3774344.049	19.06695854	12.17426759	25.32819839	8642290.494	5.595075754	12.02973306	5.34650304	11.97616681	5.49743655	12.01189886	4.605360388	4.016765568	0.626922301	3.363163817	63.25867198	0.862474175	40.36402312	0.154190074
8	26.05972547	41596.83202	27.27549624	0.136998444	17.36429466	296.3588338	16.89120592	88.42261845	13.38835856	57.78973393	13.17371594	62.12461435	13.43781941	57.07993392	6.168900558	0.068611521	13.01320023	41.16725456	16.5147833	0.114797564	6.015712157	0.054270363	4.176688861	0.039064331	39.67612863	5562859.012	16.5595081	14.10075163	34.71255509	10913621.62	9.852093807	19.00629112	8.163040593	16.8603893	9.582986111	18.95688889	6.210591182	7.269740149	0.708390272	3.852741413	29.71791002	0.644758334	29.03186764	0.119843138
9	28.17804476	49995.86951	28.47156756	0.164268028	20.9388096	370.0224845	17.04932802	88.94743037	15.46279545	70.80772643	14.35352628	70.08355507	14.87626517	67.6478506	4.302617957	0.046271825	14.44114313	48.10674307	14.96032429	0.108168921	4.352812369	0.04053998	2.296274229	0.021954771	32.44048104	4538324.911	10.84324704	8.488024978	32.06304026	12512330.66	6.64328405	14.44129171	5.969856472	13.52598909	6.498155657	14.4073394	9.891467945	9.641112425	0.845703358	5.755189859	66.56760815	0.886043337	36.26265528	0.124507348
10	32.38367583	74969.12826	38.08706837	0.295649989	23.24517727	483.2208303	20.24942456	124.0204942	17.63094172	91.5008481	18.09044438	102.8852475	16.82290667	85.04911801	8.509793736	0.095808543	16.93827456	64.17252836	16.04289957	0.109161578	7.704173348	0.068849411	2.383071994	0.022478845	29.71499015	4648025.313	13.31133225	9.14238313	30.44548316	15427059.44	3.939836513	8.675342194	2.405895024	5.599319687	3.938604569	8.838228653	3.19290973	2.818883218	0.749511477	3.811810033	77.68890739	2.103513986	28.95654405	0.123752245
11	27.80901392	55833.49867	28.22277175	0.179310651	20.28356556	412.9131014	15.11514498	87.05199414	15.21564453	75.27160072	14.98140014	78.1349513	14.00002988	67.34107414	3.829808988	0.041491996	14.39072627	50.95892744	23.26785425	0.14574352	3.760084884	0.034753146	4.993737005	0.046005452	30.28591347	4462475.166	8.331632485	6.07659848	27.97668922	12635635.71	2.648134861	5.952505642	1.356244159	3.211586168	2.87338103	6.603029608	1.916790488	1.71398779	0.704570384	4.029888861	60.30939277	1.027802447	22.88703444	0.08498053
12	33.12405704	69678.35863	41.02862633	0.288074512	21.76914585	416.9651927	18.65660282	105.8501064	17.62647074	89.01011464	16.96039692	89.15849754	16.97041911	84.22543319	2.540004211	0.026915833	16.9191046	61.10393856	12.02538533	0.086491627	2.518122859	0.023777315	2.592356988	0.024560854	34.73004845	5481112.107	7.532157846	5.61758067	32.89115477	15622849.87	2.292302207	5.175244971	1.681035419	3.960519446	2.58613787	5.93777255	2.928357971	2.632057886	0.752721333	4.745142665	73.5184582	1.10854699	21.26867631	0.068424029
13	27.61025663	57756.05507	36.98454613	0.254590351	14.09675057	268.780002	14.06037856	80.54452468	13.36780788	67.05619905	15.05977466	79.92539946	13.41532822	66.12396378	4.356292053	0.046849539	14.08716449	50.93594725	10.0045488	0.07139888	4.266535884	0.039741481	2.338432009	0.022160046	31.42666669	5035938.603	5.222086408	3.959072726	28.43097107	13571399.19	1.340030736	3.050538735	1.180327273	2.804014979	1.705418856	3.953374086	2.251956986	2.02911638	0.575425341	3.430704803	54.08119114	0.6017689	29.38849704	0.102261823
