## Supplementary material for "Organoid Profiler: Automated, high-throughput and quantitative morphological characterization uncovers conserved longitudinal developmental kinetics in microfluidics-engineered organoids": Source Data: medium_concentration_statistics.csv

Day	Area CV (%)	Area SD	Growth rate CV (%)	Growth rate SD	Perimeter CV (%)	Perimeter SD	Feret maximum CV (%)	Feret maximum SD	Feret minumum CV (%)	Feret minumum SD	Ellipse major axis CV (%)	Ellipse major axis SD	Ellipse minor axis CV (%)	Ellipse minor axis SD	Aspect ratio CV (%)	Aspect ratio SD	Equivalent circle diameter CV (%)	Equivalent circle diameter SD	Circularity CV (%)	Circularity SD	Roundness CV (%)	Roundness SD	Solidity CV (%)	Solidity SD	Corrected total intensity CV (%)	Corrected total intensity SD	Corrected mean intensity CV (%)	Corrected mean intensity SD	Integrated intensity CV (%)	Integrated intensity SD	Mean intensity CV (%)	Mean intensity SD	Mode intensity CV (%)	Mode intensity SD	Median intensity CV (%)	Median intensity SD	Corrected maximum intensity CV (%)	Corrected maximum intensity SD	Skewness SD	Kurtosis SD	Centroid to center of mass CV (%)	Centroid to center of mass SD	Eccentricity CV (%)	Eccentricity SD
0	4.571219158	19049.67844	0	0	4.963237126	143.3175677	3.316422198	26.13593837	1.704933187	11.87481141	3.737415775	28.80928281	2.113048731	14.54333646	3.969431414	0.044469509	2.274809013	11.71410479	8.355161988	0.052711319	3.894587063	0.034813447	0.899679699	0.008627122	8.033729432	1494764.15	7.15093231	3.193788856	4.470590687	3664040.389	1.08535877	2.134790327	0.753922326	1.552500052	1.181229814	2.36155099	4.27716674	3.440307399	0.103753413	0.28213057	41.99751443	0.652567301	15.63262028	0.069107465
1	4.683551214	18633.27622	2.015461311	0.019305154	5.574766477	150.6823387	3.994586777	30.4109337	1.998734915	13.80127147	3.9367015	29.28320083	2.183463145	14.86775181	4.277968976	0.046749735	2.338076807	11.76367638	8.370434783	0.057583856	4.174986526	0.03826928	1.086562094	0.010485387	6.428425898	1243287.529	5.230576326	2.543721225	3.826352619	2726185.756	1.692056283	3.031629482	1.669852856	3.16019653	1.679988015	3.067658116	3.788561161	3.603429281	0.136192558	0.349785624	60.34479371	1.506336027	22.91559525	0.089007955
2	6.485153625	19626.70207	4.370754179	0.031823313	5.159902707	118.5105253	4.267049853	28.15170763	3.584115177	21.97713542	3.74858818	23.91626053	3.32011888	20.03559086	2.70502474	0.028604515	3.265024194	14.32419401	5.388860639	0.038925665	2.724414798	0.025781843	0.777692297	0.007491531	9.51995239	1559942.605	7.621444522	4.128998456	6.319240424	3587227.883	2.152649184	4.039091288	2.699043449	5.353552682	2.160111154	4.135532805	2.587233153	2.43180637	0.116976336	0.374954467	63.04944903	1.219305535	28.03497176	0.087143883
3	7.504382258	11199.28763	6.968760228	0.024884445	5.029728524	77.10814751	4.729517801	22.03657684	3.412419035	14.65742954	4.655324744	20.78943237	3.331524492	14.16024629	3.010492912	0.031628102	3.764534402	11.59610855	4.343695606	0.03468157	3.039789129	0.028957808	0.80957294	0.007833456	5.461543476	522206.5733	3.656413124	2.346913934	6.71901975	2165535.88	1.063737773	2.298589783	0.234764489	0.527046277	0.86401029	1.897366596	0.611894924	0.517051858	0.18289172	1.270997541	37.39372889	0.580952691	39.24121084	0.111393965
4	4.260904674	7276.490191	4.461758178	0.018013735	2.386179028	40.55555606	2.777408291	14.014367	2.318891129	10.58536151	2.161409269	10.40849669	2.792847669	12.60701864	2.627223347	0.028040719	2.126452258	7.009930786	3.316694528	0.024645103	2.619913648	0.024562641	0.735508277	0.007044591	6.007606182	695504.3281	2.630989696	1.782657734	4.576204027	1716235.056	0.691307489	1.518012673	0.690209095	1.558578412	0.588530608	1.310216267	1.367454831	1.167231062	0.315331905	2.817264766	39.50808425	0.24349432	20.3769687	0.0693855
5	7.236323486	14203.45717	5.975552567	0.028136213	7.423949276	142.9125178	4.893443154	26.67101493	3.598297659	17.83502745	4.081791156	20.88831565	3.682016191	17.96185818	2.739168746	0.02874037	3.641538054	12.86444853	9.534813891	0.063911637	2.687772818	0.025634268	1.501832944	0.014156653	8.782275585	1299966.017	5.653378367	4.264528809	7.681597166	3305628.562	0.812178134	1.780138071	1.07933453	2.455486055	0.936647435	2.093407018	4.650543617	4.34966814	0.119110078	1.27992151	54.3408971	0.431606427	28.82691532	0.083166436
6	6.838610692	15209.43449	6.512129723	0.034837423	4.222988366	84.89802593	3.550157639	20.37573018	3.844308049	20.26045814	3.377918036	18.47238421	3.45737904	17.88529738	0.351031536	0.003710928	3.41318484	12.83676931	4.028782569	0.027865224	0.351691498	0.003326826	0.882379514	0.00838823	4.946915588	905066.5416	4.242269738	3.495837429	6.817474399	3368286.893	0.425648293	0.945592139	0.248857875	0.577350269	0.396109929	0.899735411	3.499638271	3.438446654	0.20531996	1.225253482	67.98243403	0.568976503	3.02372622	0.009802039
7	9.385542655	23134.60117	8.011832507	0.047181098	9.142194289	204.2537381	6.405651906	40.11467514	4.483450553	24.84011316	6.096309499	35.59085951	4.386204638	23.54605004	5.149540538	0.056025326	4.650680737	18.40417335	13.41917818	0.084322487	5.172324401	0.047660579	2.10136573	0.019666663	10.14742779	1922857.917	1.414954994	1.087075775	9.574008575	5359084.252	0.342865359	0.77847836	0.513975424	1.218726433	0.428252457	0.996316746	1.327179757	1.214920862	0.159059107	1.046323318	65.37252531	0.718155094	34.91538882	0.127558727
8	9.175587653	25746.69933	7.510132344	0.049896865	7.622611893	188.7643292	6.718534696	45.30011397	4.64840139	27.51721776	5.858555393	36.37079562	4.132712723	23.74777031	4.452391148	0.048110165	4.540799234	19.17296313	13.36663008	0.077647027	4.418295222	0.04096631	2.13207017	0.019756367	11.12580852	3197541.897	5.384768088	5.512093657	9.16528154	5421063.807	0.869058425	1.831968504	0.684821331	1.540225429	0.825752736	1.807272466	4.175460683	5.10248311	0.236730499	1.617137811	67.33831723	1.309187662	31.27014072	0.111377191
9	14.7034193	43954.96584	13.99106722	0.099138048	12.78474115	386.0672706	7.001560445	51.3401423	7.59723937	46.48636803	7.762609188	49.9301347	7.810942124	46.04690685	6.664131708	0.072856812	7.149080897	31.11407975	21.04914993	0.089132228	6.268388826	0.057559141	2.842729927	0.025219367	16.72003234	4159912.222	5.332827411	4.430754694	14.55900195	9581352.198	0.951028121	2.094115073	0.686962801	1.603567451	0.757329756	1.728875643	4.393359449	4.416755209	0.178496029	1.065751537	48.48484679	0.966534845	34.47748412	0.128294547
10	14.89182907	43708.37242	13.23813266	0.092365638	12.08516407	322.8231983	7.724623129	54.14204877	6.982627229	42.10111673	8.546320488	54.77420014	6.699370142	38.88680047	4.581912616	0.050577286	7.314100365	31.53687789	21.16578819	0.112136011	4.650075268	0.042210679	3.277377595	0.02984976	15.5815684	3546550.905	2.234137301	1.731322513	14.7443505	9824567.503	0.711181859	1.614872678	0.302113226	0.717430054	0.656219167	1.536324874	1.057022598	0.970114924	0.294977777	2.415150219	53.09762184	0.897047124	25.83621292	0.104636074
11	11.0589015	31357.09475	9.415056423	0.06408735	15.49403838	428.7154044	6.57168997	45.77911916	5.37001461	31.99799037	7.205974348	45.53685321	4.954020031	28.24653432	5.855397843	0.064915621	5.449078203	23.11961855	21.33900314	0.10321235	5.587567059	0.050552251	3.117696245	0.027980248	11.48873616	2528402.589	2.589491033	2.009638339	10.81656159	6971252.47	0.736672283	1.674899131	0.184077402	0.43852901	0.553025982	1.300887271	1.393683868	1.279203701	0.27073978	1.990229124	49.76109672	0.86066525	25.8500715	0.10617532
12	10.48207008	31299.77546	9.844563953	0.070091233	8.593922628	212.2680451	6.798960366	46.82976634	5.311921169	32.27321347	6.077936046	39.13629387	5.763107839	33.96571476	5.700017708	0.062356789	5.19230528	22.6092458	13.09588923	0.081399478	5.3861022	0.049379476	2.026329085	0.018951776	11.75598376	2834307.493	2.819563482	2.274737843	10.64524525	7294035.16	0.845219771	1.939312854	0.489749025	1.166190379	0.521083167	1.227463509	1.407513316	1.312817874	0.361964156	2.897008675	74.29431808	0.95531859	28.5855387	0.109119186
13	6.814743719	20274.01428	8.27945847	0.058454276	6.551068693	159.2396455	4.279306505	29.18018268	3.388380086	20.43053644	4.159273056	26.62170854	3.459483802	20.45761462	3.63199884	0.039325679	3.394647829	14.7654427	12.68509831	0.081052875	3.535435123	0.032691318	1.803536179	0.016933839	8.097299114	1974381.245	2.22653647	1.823627822	6.907107537	4744514.565	0.546884218	1.262640432	0.590213769	1.407463101	0.406807324	0.961150105	1.417720054	1.319783649	0.208084457	1.677239804	47.991124	0.455133542	21.76941463	0.080834141
