## Supplementary material for "Organoid Profiler: Automated, high-throughput and quantitative morphological characterization uncovers conserved longitudinal developmental kinetics in microfluidics-engineered organoids": Source Data: interbatch_statistics.csv

Day	Area CV (%)	Area SD	Growth rate CV (%)	Growth rate SD	Perimeter CV (%)	Perimeter SD	Feret maximum CV (%)	Feret maximum SD	Feret minumum CV (%)	Feret minumum SD	Ellipse major axis CV (%)	Ellipse major axis SD	Ellipse minor axis CV (%)	Ellipse minor axis SD	Aspect ratio CV (%)	Aspect ratio SD	Equivalent circle diameter CV (%)	Equivalent circle diameter SD	Circularity CV (%)	Circularity SD	Roundness CV (%)	Roundness SD	Solidity CV (%)	Solidity SD	Corrected total intensity CV (%)	Corrected total intensity SD	Corrected mean intensity CV (%)	Corrected mean intensity SD	Integrated intensity CV (%)	Integrated intensity SD	Mean intensity CV (%)	Mean intensity SD	Intensity standard deviation Mean	Mode intensity CV (%)	Mode intensity SD	Median intensity CV (%)	Median intensity SD	Corrected maximum intensity CV (%)	Corrected maximum intensity SD	Skewness SD	Kurtosis SD	Centroid to center of mass CV (%)	Centroid to center of mass SD	Eccentricity CV (%)	Eccentricity SD
0	74.9588238	431240.0305	0	0	36.66895017	1098.227623	42.81115522	374.3351388	28.81164494	213.2702946	45.13224241	391.1279215	30.71885207	228.5400065	13.68946912	0.153507193	37.77975275	213.9747157	7.663882997	0.053807486	12.14858615	0.110155668	1.319190653	0.012809861	102.4202143	31331160.94	39.27152029	16.44092364	78.3012414	90299542.84	4.673433542	9.123694713	17.68727178	4.887528126	10.01976973	4.955314098	9.845696495	14.76090459	11.52756722	0.4084274	1.25285723	61.00148811	0.766230995	64.2620342	0.220338983
1	75.40804146	462706.9876	6.393902154	0.060935475	38.1879179	1140.545928	43.45488902	390.9866316	32.05412013	244.5020559	45.67358311	405.801675	33.28578053	254.7435514	12.48287737	0.139668711	39.38190608	229.1703691	6.024866062	0.044772129	11.3739856	0.103102039	1.277487663	0.012437312	93.20600016	29838176.37	30.13732218	13.11881961	80.34176606	93690031.5	5.920343186	10.80549161	18.97382998	5.800286215	11.05693776	6.025046404	11.16819141	9.091877784	7.964827093	0.374285276	1.230802063	58.10188748	1.036791197	62.80613352	0.218159734
2	84.64619583	417554.6008	13.04357418	0.098818496	43.40132966	1145.705733	47.74692228	379.0455029	38.58911653	261.4903762	50.18220752	390.0243466	39.47633077	266.9301893	10.78331633	0.119407862	44.73630053	228.9689531	6.368391728	0.046807213	9.82732035	0.089689634	1.500321537	0.014528736	101.8985536	27338855.52	28.97773209	12.87292213	86.78187974	84615942.63	4.113598957	7.923386607	17.58362263	3.681337857	7.393192068	4.187498632	8.185733345	9.517341108	7.856798652	0.392507044	1.603095256	55.4585783	0.954409305	54.65764052	0.191429366
3	97.80624458	221289.4333	22.88926338	0.081015996	51.58815813	894.6160231	49.04163752	253.9750377	49.99091449	234.4698963	50.12738811	248.5771202	50.24289869	233.5538169	3.114135991	0.033260758	50.16345313	170.2843008	6.126754671	0.047080941	3.082832969	0.028891462	1.153641326	0.011108794	109.4935604	16479670.56	19.35936388	11.17256248	99.79014493	49337895.87	3.205666982	6.849328231	14.36928637	2.927034405	6.509453136	3.221366522	7.007432194	10.58593364	8.405856382	0.47503757	2.675659102	84.22280813	1.273535483	24.44096329	0.082561056
4	93.67846471	190267.7695	15.70813631	0.056153287	45.94929237	780.1848275	44.31848695	223.511272	46.6312716	209.8954813	45.93578321	220.5565186	46.90399006	208.2183736	4.247260463	0.046146794	46.38557143	151.3991269	10.25894408	0.075484483	4.142864539	0.03819676	2.099456411	0.020043133	110.8190365	16423107.32	20.26795861	12.55609084	97.60873565	43711248.65	4.490796496	9.54528014	14.32558295	3.725256752	8.207900141	4.291878191	9.280404954	7.540989893	6.266091885	0.878047099	6.237864522	54.61233188	0.47690717	25.60238807	0.095593038
5	84.60188515	202701.5051	14.95096948	0.060764131	44.59480532	907.622645	41.46976567	234.5886429	42.87924287	213.8307486	43.01939515	226.8121101	43.14210733	210.8539598	4.166643309	0.045020467	43.05310826	154.510186	19.2393459	0.123699902	4.011516783	0.037188263	3.340828196	0.031286974	98.83728581	18323057.78	17.72271225	12.02180362	87.74110737	47163765.01	3.965451132	8.644043299	15.16127637	3.269773186	7.399439356	3.913744996	8.705679439	7.408911605	6.439757218	0.692589493	4.31820816	52.02788736	0.462187801	25.47128664	0.092116922
6	81.63749367	207062.8409	19.72154919	0.087272417	41.1554153	875.0871794	40.18825987	235.5589441	41.19518033	213.358191	41.80569139	227.3586988	41.84988113	211.83889	3.749005657	0.040291422	41.78598524	155.0021462	25.37124278	0.160983833	3.676452891	0.034255243	4.663658312	0.043470988	94.50637857	19108360.74	15.72869425	11.22794383	84.31133084	48454120.86	3.501600677	7.75718375	15.67464749	2.574996919	5.937348666	3.278428085	7.427320857	6.816811757	6.067838285	0.790077075	5.223283372	59.7587615	0.635369723	26.23013248	0.091737834
7	75.30860688	178679.7265	23.67407758	0.121059232	36.51792912	769.3110862	34.75561083	201.6267734	36.39973134	185.0652056	36.26028209	195.0651937	36.83956687	182.7818326	4.747959854	0.051609616	36.49981117	133.308001	24.88743306	0.156000136	4.581851329	0.042243054	4.285843769	0.039920765	89.71647568	16661723.83	13.27043898	9.531662764	78.25419159	41858305.8	2.996148292	6.637570787	16.69602725	2.344557217	5.433202856	2.865914776	6.508831842	5.950156155	5.321867582	0.691658553	4.935237601	64.78125859	0.742616677	27.71498923	0.102844939
8	75.29953989	196853.3942	29.53236407	0.160463745	37.11874432	796.1907256	35.91714261	216.7958744	37.29336567	198.0280148	37.70289083	211.9477314	37.77462862	196.0885197	4.22086772	0.045730317	37.69752709	143.9688883	21.33673049	0.138749275	4.086532184	0.037782935	3.912823424	0.036667756	86.25991555	18334550.33	11.8149989	8.920957283	77.27691964	46069587.69	2.6464371	5.957815987	16.38290008	1.648821252	3.884931282	2.424901088	5.592624394	5.441101514	4.976353683	0.679491561	4.51693624	61.48407131	0.656661597	25.35421629	0.093200586
9	69.65383044	187391.2196	27.92990435	0.154867982	33.45292591	708.9025733	33.16634692	202.5377202	34.55005716	186.8087661	34.68838192	199.576634	35.12284504	186.667455	4.386509487	0.047564032	34.84772531	136.2281448	19.8436119	0.136664733	4.281817977	0.039562086	3.917796896	0.037061202	76.82042119	26474018.65	11.77375906	14.47188428	74.15628902	40842069.33	5.4943753	10.93089149	26.33817197	3.349364818	7.290059015	4.985815091	10.35504228	7.187558082	10.76779546	0.693194229	4.335721509	64.83266311	1.577850194	27.26762346	0.100108715
10	67.78112826	167371.0877	28.95561814	0.172032655	30.96614061	683.0123196	30.14626518	182.1565591	32.21566717	169.9389713	31.79378448	176.4034327	33.12297508	170.082252	4.508305705	0.048881322	32.39167063	122.2256899	26.02249593	0.156844412	4.365871815	0.040344891	4.79235294	0.044255516	75.83386753	20566307.5	11.28390684	11.9383073	70.81359862	37820328.54	3.590238168	7.657265245	24.82663105	1.512884907	3.488935809	2.847816736	6.336625665	7.387060529	9.495007027	0.72761069	4.73775322	63.23149571	1.378585115	27.81502588	0.101871941
11	68.51410501	187564.923	30.91374357	0.17794965	32.77342441	765.6653859	31.4390662	199.6341603	34.41614449	189.8969883	33.44063102	194.6659556	35.26790257	189.2372958	5.236349687	0.057182989	34.28111904	135.4335854	25.25413364	0.147950516	5.071811085	0.046565976	4.996405349	0.045858216	77.39152494	17636479.55	9.826956291	7.751017531	69.84481084	44031576.15	2.210388262	5.052092131	17.32189168	0.843864269	2.023228514	1.616938103	3.801274486	4.391669931	4.119990655	0.789264759	5.626019317	67.66799519	1.057471558	30.41022022	0.11453802
12	67.47882454	176425.2028	33.16228791	0.192999049	31.91552271	723.3753439	29.84071519	185.7299206	34.00966665	183.3465031	31.98428459	183.0476858	34.86535928	182.8229478	6.386152708	0.070378915	33.33784502	129.0808953	25.86238505	0.154826298	6.03924302	0.055009646	4.76180974	0.043869869	76.15930718	16676278.61	9.341758442	7.446160418	68.82800894	41500414.81	2.072757374	4.745994809	17.13176356	0.922218183	2.211786608	1.435076937	3.379264502	4.226395426	3.989588796	0.889077305	6.791326614	68.16538271	0.894797503	31.80587942	0.124024201
16	43.05079356	181468.8927	33.49941255	0.23877767	18.86609267	557.1949979	21.59286152	175.5652295	22.40842404	156.9685877	22.82846502	170.6559725	23.37780227	159.6732969	5.59722293	0.061402579	22.95744155	115.9553462	20.66783342	0.119869551	5.423472736	0.049586159	3.828533433	0.035364387	50.84858599	24117379.19	13.8359734	15.1128638	44.54515204	40503150.51	3.338136121	7.158664321	21.90444005	2.316819658	5.279090793	2.941716852	6.543941067	9.654321471	12.51559259	0.780308984	5.130880671	66.1289117	1.828490535	31.35396741	0.120373797
