## Supplementary material for "Organoid Profiler: Automated, high-throughput and quantitative morphological characterization uncovers conserved longitudinal developmental kinetics in microfluidics-engineered organoids": Source Data: large_size_statistics.csv

Day	Area CV (%)	Area SD	Growth rate CV (%)	Growth rate SD	Perimeter CV (%)	Perimeter SD	Feret maximum CV (%)	Feret maximum SD	Feret minumum CV (%)	Feret minumum SD	Ellipse major axis CV (%)	Ellipse major axis SD	Ellipse minor axis CV (%)	Ellipse minor axis SD	Aspect ratio CV (%)	Aspect ratio SD	Equivalent circle diameter CV (%)	Equivalent circle diameter SD	Circularity CV (%)	Circularity SD	Roundness CV (%)	Roundness SD	Solidity CV (%)	Solidity SD	Corrected total intensity CV (%)	Corrected total intensity SD	Corrected mean intensity CV (%)	Corrected mean intensity SD	Integrated intensity CV (%)	Integrated intensity SD	Mean intensity CV (%)	Mean intensity SD	Intensity standard deviation Mean	Mode intensity CV (%)	Mode intensity SD	Median intensity CV (%)	Median intensity SD	Corrected maximum intensity CV (%)	Corrected maximum intensity SD	Skewness SD	Kurtosis SD	Centroid to center of mass CV (%)	Centroid to center of mass SD	Eccentricity CV (%)	Eccentricity SD
0	3.329006047	40551.50075	0	0	2.771056597	127.709976	2.946306926	42.10150539	1.933459193	20.19702814	3.331014886	48.16996957	1.450721084	15.56072262	3.906270463	0.052680248	1.660473572	14.620415	4.723559485	0.034086379	3.829299307	0.028436014	0.299905831	0.002950432	6.316474707	4883298.945	5.895850891	3.742894702	3.508169317	8769361.06	1.752908031	3.597420998	16.12278829	1.648412383	3.55944683	1.650549723	3.461277795	5.772600668	5.239076918	0.096308476	0.461255097	53.29460714	0.880291226	4.645935935	0.031055797
1	2.63856619	32836.53487	0.519977803	0.005324494	2.743277146	124.0409319	2.954029567	42.21987961	2.319858939	25.17356976	3.271112428	47.03145544	1.663101648	18.33411093	4.447414085	0.058037526	1.318704496	11.73668728	3.992775801	0.030576743	4.404795908	0.033818214	0.306278721	0.003017662	3.838668972	2790392.258	2.798331423	1.634524921	2.538761341	6211371.867	0.692475498	1.361449314	15.77437821	0	0	0.593550442	1.186761712	2.798267917	2.590524272	0.080069558	0.331317833	58.84649658	1.278579982	6.364306413	0.040643486
2	4.237856617	45826.0088	1.475072819	0.013020316	2.673665535	113.0467119	3.709433943	49.0435647	2.509825802	25.99159669	4.004826282	52.9184223	2.225727893	23.19461929	4.861208419	0.061676896	2.112394436	17.52278076	3.119398843	0.023717932	4.838713522	0.038225433	0.2152259	0.002115277	5.120001268	3348811.342	2.969796429	1.796372823	4.021733413	8714047.524	0.876227401	1.755945211	14.80464522	0.677385601	1.400291515	0.812436287	1.652332921	2.558791365	2.3645723	0.072029605	0.406787362	49.4754886	1.140748902	8.197177518	0.049998174
3	6.986169534	40332.7112	6.512097505	0.030852756	4.33490213	135.6865212	3.604257765	32.9722254	3.883288551	32.43976611	3.726850932	32.9722573	3.727783732	30.94039985	2.591902594	0.02763742	3.494098688	21.17023767	4.938005742	0.036588014	2.566506184	0.024084934	0.595607831	0.00577545	8.016816728	3301582.299	5.24570553	3.743996798	6.716543423	8581692.486	1.290309955	2.856377066	13.14078335	1.086765654	2.491798393	1.167351108	2.633210571	4.932361726	4.33818967	0.278659849	2.070439082	38.98094049	1.232362231	20.01260719	0.067661746
4	4.494967098	23638.68007	3.456480174	0.014828954	3.1807328	94.5365866	2.770753687	24.20459507	2.500647058	19.97752539	2.895522038	24.51837327	2.559972807	20.23774406	3.074746613	0.032946412	2.255569046	13.04779121	4.861025205	0.036406885	3.056513188	0.028551231	0.638720214	0.006195006	4.797982789	2052407.963	1.142311366	0.929096985	4.387883275	5221534.178	0.372137307	0.842118286	10.87310832	0.218881948	0.50671171	0.380777057	0.873181915	1.220172599	1.13720532	0.261748259	3.200338852	51.13911038	0.392133101	22.7835731	0.079105163
5	4.51719497	25006.40469	3.666807063	0.016559089	6.088917686	203.1907162	2.97396773	27.26858948	2.955483305	24.27650233	2.6895262	23.4393291	2.525067352	20.41493712	2.56797668	0.027689059	2.266677111	13.45276848	10.12240078	0.063723056	2.572174985	0.023870657	1.270019975	0.01206388	4.776477055	2247241.532	1.025523747	0.871513925	4.341235274	5508809.247	0.350954432	0.804542278	12.9155871	0.407168272	0.957427108	0.349784337	0.816496581	1.118836344	1.077547575	0.219104961	2.271257375	48.02842419	0.415240458	17.27958548	0.063316799
6	4.961454417	28326.86287	3.836029899	0.017948016	5.089025472	166.6511483	3.000901348	27.90807064	2.936667058	24.5030239	2.980300404	26.30407572	2.973324686	24.48090962	3.283749557	0.035218865	2.495954425	15.04316497	8.326099632	0.055971143	3.2640486	0.030465369	1.014484502	0.009698641	5.271851004	2620088.4	1.040663659	0.905791106	4.892564821	6451200.631	0.326496223	0.754066791	13.18070336	0.298777513	0.707106781	0.269113337	0.633253583	0.962231125	0.939503544	0.192460512	1.903238599	48.54380098	0.423405453	23.94802523	0.083350197
7	4.067957444	23064.62807	4.00239054	0.018798594	3.963375266	125.9000464	2.859332673	26.2960294	2.664480205	22.12500629	2.381868005	20.98280194	2.570724909	21.0618821	2.80378626	0.03016022	2.042418295	12.26823389	6.082323317	0.043055712	2.799572119	0.026045474	0.748116337	0.007204523	4.052339449	2018294.074	1.126871458	0.989947724	3.864282822	5064376.283	0.420756968	0.972649866	13.68434912	0.30223736	0.717719282	0.369024216	0.87008991	0.752029073	0.74071138	0.269059512	2.451366847	57.28860989	0.576161804	19.39360049	0.069684966
8	4.321271102	24940.19277	4.179773549	0.020115496	4.056396642	130.4495515	2.585210489	24.05493785	2.152496433	18.01409548	2.887765533	25.70205656	2.193772324	18.10767288	2.719229484	0.029326585	2.171658133	13.16061088	7.088291304	0.049868474	2.698847387	0.025042216	0.981547297	0.009443768	4.795419039	2443614.73	1.600436584	1.412924296	4.24861624	5680753.56	0.468747673	1.085993319	13.8921552	0.337046384	0.800712896	0.418115904	0.988674606	1.114821371	1.10106577	0.238742855	2.138762886	61.38641368	0.620759325	17.45989865	0.064016379
9	6.236666095	35504.30274	5.499413344	0.025914066	4.462326903	138.2681354	4.619088887	42.21505822	2.910618471	24.12831959	4.081421884	35.95951945	2.744196877	22.5602174	3.099024176	0.033213267	3.108925482	18.70723064	4.858772623	0.036247306	3.086600031	0.028827032	0.646470078	0.006267441	5.740105692	4435597.699	5.997114107	8.1568751	6.595119156	7966508.274	1.131249463	2.399950957	20.04713876	0.952141088	2.110579412	1.018557361	2.231998697	5.495867752	8.384043299	0.253400163	2.256656338	55.03147361	1.097337427	23.09832136	0.080230443
10	4.938939044	27919.7224	4.425292409	0.020707332	7.196631488	228.9412834	4.17816112	38.3641208	2.386450536	19.9126373	3.318296585	28.8800772	2.224172121	18.38644323	2.724769406	0.028688873	2.466680027	14.79329821	9.669983234	0.068448552	2.741784552	0.026059167	1.213891274	0.011669919	6.302199311	4194544.477	3.996496266	4.7054372	4.672294099	5882368.585	0.649023451	1.445655972	19.05828586	0.27497355	0.637022057	0.552845781	1.267629306	3.960149762	5.20908086	0.191058737	1.631892044	46.36475624	0.680577525	31.77738031	0.094015892
11	6.026088114	33874.36369	4.696042831	0.021720964	7.274005112	240.7948159	4.119041046	38.02283926	2.646062583	22.09885848	4.053120942	35.28322348	2.734397845	22.46821314	3.410475401	0.036136104	3.005950321	17.97417115	12.47579705	0.081335703	3.344254971	0.031597656	1.948633686	0.01851582	5.916660777	2970300.375	1.336446153	1.193710444	5.735185074	7510041.469	0.493902163	1.150739062	14.10924056	0.535404151	1.280484143	0.518978056	1.233905394	1.313807948	1.307497354	0.423482651	4.000570112	53.25469292	0.586301601	30.72992122	0.095890615
12	5.341939736	28874.10029	4.698975719	0.020930547	7.440642884	237.2265675	3.914972332	35.13598321	2.82731776	23.23855363	3.393064206	28.87293687	2.647428658	21.40078788	2.877445059	0.030295678	2.677904297	15.70322178	11.34490886	0.076600581	2.849365379	0.027084455	1.435937207	0.013703015	5.246913082	2546212.988	1.291288426	1.159474532	5.109115758	6443303.71	0.478266748	1.116042516	13.70632735	0.488315974	1.168511401	0.427646752	1.016793043	1.370695603	1.369478102	0.51363856	5.641827646	58.55389764	0.529289878	29.57571989	0.087866181
16	9.238167206	56608.32451	9.154565028	0.046743388	8.38012212	286.8194301	6.770550297	66.36374562	4.833462915	41.72346003	5.478770922	50.21478412	4.642609961	39.45437234	4.095942936	0.044191988	4.638485446	28.94103551	11.33643749	0.075195377	4.073230192	0.037813514	1.772440544	0.016854744	7.855456961	5829099.045	7.144806748	8.684493973	9.170645051	12316594.68	1.181339736	2.589588506	17.15850192	1.246777805	2.832956234	1.138149062	2.55704156	6.26441931	8.578155056	0.39400112	3.21996611	50.52362813	1.213342159	28.86004809	0.10270535
