## Supplementary material for "Organoid Profiler: Automated, high-throughput and quantitative morphological characterization uncovers conserved longitudinal developmental kinetics in microfluidics-engineered organoids": Source Data: medium_size_statistics.csv

Day	Area CV (%)	Area SD	Growth rate CV (%)	Growth rate SD	Perimeter CV (%)	Perimeter SD	Feret maximum CV (%)	Feret maximum SD	Feret minumum CV (%)	Feret minumum SD	Ellipse major axis CV (%)	Ellipse major axis SD	Ellipse minor axis CV (%)	Ellipse minor axis SD	Aspect ratio CV (%)	Aspect ratio SD	Equivalent circle diameter CV (%)	Equivalent circle diameter SD	Circularity CV (%)	Circularity SD	Roundness CV (%)	Roundness SD	Solidity CV (%)	Solidity SD	Corrected total intensity CV (%)	Corrected total intensity SD	Corrected mean intensity CV (%)	Corrected mean intensity SD	Integrated intensity CV (%)	Integrated intensity SD	Mean intensity CV (%)	Mean intensity SD	Intensity standard deviation Mean	Mode intensity CV (%)	Mode intensity SD	Median intensity CV (%)	Median intensity SD	Corrected maximum intensity CV (%)	Corrected maximum intensity SD	Skewness SD	Kurtosis SD	Centroid to center of mass CV (%)	Centroid to center of mass SD	Eccentricity CV (%)	Eccentricity SD
0	2.26209643	8120.864079	0	0	3.256171678	82.14342469	1.521769167	10.64797994	0.941849406	6.359664191	1.385669212	9.470476099	1.101592169	7.366604462	1.068742451	0.010923156	1.131370171	5.408327964	7.240508231	0.051499615	1.063350466	0.010405186	0.573118109	0.005572128	11.52641037	1630936.547	10.2893207	4.050856928	3.725469626	2596327.053	2.148559516	4.170101228	18.79383547	1.928486343	3.949218617	2.087861642	4.131182236	6.116294988	4.757333329	0.08089115	0.224748898	53.94663272	0.656668794	25.3825738	0.050670496
1	1.976623857	6650.546334	1.863702544	0.017516662	2.0009612	47.57658868	1.331521171	9.044959166	0.985297828	6.436746857	1.185134634	7.826359435	0.987679563	6.40670913	0.923805229	0.009405083	0.987701875	4.571006858	3.991656119	0.029882013	0.920503938	0.009042313	0.396945184	0.003864281	10.54644461	1469858.345	9.920604697	4.107618513	3.19325392	1878965.853	2.373547333	4.150833196	20.71170256	2.112403885	3.881190071	2.380728636	4.233464565	5.630740582	5.067255414	0.09273147	0.18517351	50.57930911	0.85810914	28.12931603	0.050673901
2	3.804726765	10047.5202	3.895261213	0.028653858	3.641612561	77.39440701	2.869869042	17.53051578	1.944936114	11.23113508	2.133206757	12.52075098	1.873842256	10.73112597	1.295206086	0.013275105	1.898416631	7.78255907	5.253912827	0.038676392	1.285090734	0.012540236	0.618214069	0.005985433	9.279916205	1034881.096	8.290543944	3.50069812	4.193217148	2146658.634	1.802282534	3.493886729	18.12053889	2.051022454	4.157458497	1.871545222	3.68530238	2.885028616	2.321118642	0.09039857	0.208720718	45.11080324	0.699649578	27.30351158	0.057507506
3	6.819305532	8063.184723	6.016991149	0.019828252	4.478591028	62.56834424	4.20369717	17.7023266	3.622106285	13.76857552	4.013978992	16.06513841	3.607627714	13.55815374	3.270264852	0.03483975	3.433634423	9.415116006	5.79440705	0.044172153	3.242930915	0.030471835	1.091551301	0.01046963	11.0783313	765697.5609	7.674467575	4.482030978	6.692547775	1688644.598	1.695404978	3.618745944	14.65994758	1.502876776	3.344516759	1.574237258	3.423320856	6.186388874	4.956624149	0.179835705	1.29511541	45.12594172	0.471781786	27.40807823	0.090144241
4	10.57066208	13149.7425	11.17761186	0.039369724	9.806028063	147.8390426	6.524230967	28.87774437	6.278519392	24.37535414	5.824935898	24.13737009	5.558294533	21.19531283	4.076142468	0.044322803	5.313726591	14.93293144	11.18502367	0.07770924	4.004108361	0.036882818	1.891935054	0.017865691	11.1284703	845214.0729	3.861188719	2.357841634	10.47821684	2778192.83	1.179221383	2.513814037	14.73450557	1.154006155	2.556322601	1.138404489	2.473085613	1.213582106	0.990238343	0.290197571	2.252365116	53.82935805	0.522273659	24.51390051	0.092316134
5	15.89498094	22676.50308	14.45659222	0.058142723	18.80660458	335.8246724	11.11704728	53.75381509	8.697300659	36.69097265	8.6960158	38.2638101	7.853819572	32.22634458	3.751752235	0.040232911	8.066152201	24.23127792	22.93635016	0.135492105	3.641006612	0.033998423	3.766831909	0.034713191	15.9934989	1493451.996	3.697056761	2.421306653	15.66318936	4862012.688	1.18603035	2.58178468	16.24118604	1.157892558	2.628912346	1.066844382	2.376776877	2.104290192	1.789157009	0.416678233	3.793000864	54.16708992	0.511319476	25.54701231	0.088228463
6	21.80685343	34508.18864	22.0667472	0.097636041	26.36468439	518.6961099	14.9510684	76.46100476	12.17930845	54.21531536	12.09215854	56.05930128	10.46103953	44.9416944	4.272256051	0.046058199	11.08509941	34.97320367	33.83416479	0.193006129	4.183707024	0.038875402	5.346668216	0.048825604	20.34379308	2223982.414	4.764930053	3.305977355	20.90824455	7316415.92	1.620895548	3.591854129	17.02360539	0.974373256	2.26182382	1.122492692	2.553578866	2.203877996	1.929245126	0.523723805	4.56140098	60.55991835	0.770882137	29.29900299	0.103407402
7	24.43613333	46123.57265	23.9008	0.126923338	26.53085149	572.780722	15.95490611	89.06594522	13.65084166	66.05339035	13.17559311	66.70495943	12.25324613	57.30238034	4.231189764	0.045787453	12.54621413	43.15770309	31.69045807	0.176871002	4.155065744	0.038463205	4.740267627	0.043359227	23.2322102	3125147.297	3.674772849	2.629353021	23.7139993	9935631.161	1.328194868	2.954137893	18.03350274	0.942942487	2.204889671	0.792812975	1.815663685	1.8832305	1.67685914	0.652138719	5.451973039	57.87882101	0.855325521	27.26342723	0.099043482
8	26.92655148	49701.64308	27.20380385	0.142241054	27.03800857	555.1162361	16.36508806	90.05099418	14.03179424	66.75913667	14.57253517	73.08522054	12.47953008	57.50402212	4.515721953	0.049056841	13.37278389	45.44610562	27.06546743	0.1603063	4.430061242	0.040858823	3.860735543	0.035674332	24.26402892	3331892.365	4.716133836	3.534129259	25.61470442	10665997.69	1.733255325	3.922864135	17.47302092	0.942674561	2.242250096	1.132892081	2.6356866	1.743257768	1.583174977	0.593340791	4.556830071	50.39925924	0.545032259	27.41018682	0.1016832
9	24.11346527	47517.28643	24.35456889	0.135347825	22.20444654	436.3366465	15.32766504	85.48736166	12.78321844	62.03634181	13.37561762	69.70271479	11.70653442	55.56229587	4.778112836	0.052406186	12.33335607	43.35991712	23.65061241	0.159532818	4.728519883	0.043208126	4.265134916	0.040192983	21.29936788	5163199.23	10.20955916	12.71932779	24.22015818	9460935.205	3.663694233	7.266867606	28.33480162	2.671604526	5.852837855	3.080373529	6.421645361	8.137864241	12.42315672	0.449127194	2.939811125	70.82790493	2.0445981	26.99614607	0.105335332
10	26.21139178	54415.7918	27.87612253	0.162220182	24.45211243	532.6477564	15.3115064	89.75231802	14.1685901	71.38301533	14.02948116	75.02273285	12.68135824	61.65960981	4.309420644	0.047350719	13.20573497	47.60417665	27.55472401	0.161455221	4.217546668	0.038452471	4.378331482	0.040327493	26.88262396	5955364.148	9.118767881	9.748881034	24.70906462	10935535.41	2.739230392	5.863951806	25.12359687	1.266944746	2.933111869	1.950645648	4.366956065	7.92775665	10.27292831	0.468798228	3.04668865	58.99672038	1.462924198	21.97246085	0.087823788
11	30.0560334	58440.01101	30.68490813	0.167572686	27.14371601	577.1926587	17.34202752	99.60970759	15.84753967	76.59893627	15.87335176	82.23878432	14.45078044	67.64402381	5.903299662	0.065308822	14.89822367	51.85753509	28.22025083	0.163158875	5.836337866	0.052932465	4.885329552	0.04466326	28.90333643	4365972.423	4.756641106	3.711968539	29.05247576	12930464.91	1.814146872	4.164840961	16.93234192	0.738656082	1.776197638	1.039990025	2.458434957	1.9591851	1.815799783	0.707673638	5.632162235	69.2678157	1.227113054	33.00960997	0.131179877
12	29.36913646	54650.76217	30.07649063	0.158815496	31.10462938	629.8766184	18.08943047	99.82492732	15.31420928	72.23630938	15.6427914	78.9052739	13.45212313	61.98771623	5.159099642	0.056371347	14.33646504	48.85829476	29.4646349	0.185110746	5.041375414	0.046255422	4.735195496	0.043967322	29.29081832	4309515.494	4.590628603	3.637215881	28.82606845	12305354.45	1.588949692	3.651331273	16.25031748	0.990228922	2.373798777	1.063778003	2.511402568	2.883877184	2.688172396	0.677365631	5.617918165	54.0599017	0.697185236	30.10313329	0.11401357
16	23.93456199	74041.16676	26.10475539	0.227993668	16.78594284	451.0006154	14.51374083	105.3402154	11.20603442	68.36270067	13.63979154	89.82678145	10.99913888	64.94605642	6.51370693	0.072572038	11.98805046	52.83437792	17.78661965	0.09729515	6.395156436	0.05763135	3.010555623	0.027477523	19.49181988	5969995.02	13.38297494	13.48523737	22.02430607	14334468.16	3.843080457	8.125429731	23.43092211	2.942613668	6.683656512	3.804873058	8.370720729	10.97234711	13.59846871	0.570019511	2.702089012	72.99293104	2.276529506	33.64249163	0.1372621
