## Supplementary material for "Organoid Profiler: Automated, high-throughput and quantitative morphological characterization uncovers conserved longitudinal developmental kinetics in microfluidics-engineered organoids": Source Data: small_size_statistics.csv

Day	Area CV (%)	Area SD	Growth rate CV (%)	Growth rate SD	Perimeter CV (%)	Perimeter SD	Feret maximum CV (%)	Feret maximum SD	Feret minumum CV (%)	Feret minumum SD	Ellipse major axis CV (%)	Ellipse major axis SD	Ellipse minor axis CV (%)	Ellipse minor axis SD	Aspect ratio CV (%)	Aspect ratio SD	Equivalent circle diameter CV (%)	Equivalent circle diameter SD	Circularity CV (%)	Circularity SD	Roundness CV (%)	Roundness SD	Solidity CV (%)	Solidity SD	Corrected total intensity CV (%)	Corrected total intensity SD	Corrected mean intensity CV (%)	Corrected mean intensity SD	Integrated intensity CV (%)	Integrated intensity SD	Mean intensity CV (%)	Mean intensity SD	Intensity standard deviation Mean	Mode intensity CV (%)	Mode intensity SD	Median intensity CV (%)	Median intensity SD	Corrected maximum intensity CV (%)	Corrected maximum intensity SD	Skewness SD	Kurtosis SD	Centroid to center of mass CV (%)	Centroid to center of mass SD	Eccentricity CV (%)	Eccentricity SD
0	3.30207806	6669.774858	0	0	3.729987768	72.89563536	2.300131075	12.30249799	1.259506762	6.406810015	1.74138693	8.929785997	1.713453963	8.591269412	1.046476811	0.010703151	1.646544472	5.903614877	8.864443281	0.059187583	1.043444957	0.010203138	1.09780654	0.010490544	20.03777941	904287.8105	19.35753512	4.31975865	5.535129889	2081382.434	4.291576619	7.988971543	17.74686817	4.010601012	7.764914838	4.150031204	7.805095271	12.1482406	7.892204492	0.094492218	0.18394408	64.80750946	0.575684408	24.86950741	0.050512593
1	4.50753526	7970.148281	2.955564189	0.025625052	4.261017183	76.28569503	3.333438454	16.94517226	2.231226324	10.57418575	2.273536162	10.93969136	2.45464117	11.47980184	1.480738954	0.015237028	2.25191889	7.553554241	7.858182724	0.054678268	1.476631558	0.014352945	1.114880886	0.010648475	17.07782955	729440.3733	17.54144633	4.245658102	5.369284184	1668464.445	2.422835577	4.257281208	20.50912751	3.003561486	5.46238614	2.557838255	4.54248821	5.254903388	3.931032476	0.076516634	0.163945526	53.11790948	0.715194439	28.40008046	0.064183964
2	5.152693168	6710.746144	5.450768905	0.035237998	4.998752312	76.31439628	5.066626283	22.22837176	2.487298665	10.11762057	2.869072784	11.86694052	2.576552777	10.3237057	1.724526285	0.017803254	2.58718119	7.447201411	8.217319397	0.057962811	1.701900014	0.016490321	1.413797234	0.01346745	15.54061876	594356.214	14.39797222	4.227026153	5.635344608	1338583.709	2.370445008	4.323438264	19.9912814	3.215618195	6.171128607	2.497854477	4.618255388	4.718836463	3.504116538	0.082406954	0.132218492	51.25683193	0.659437966	26.85726042	0.064056268
3	6.877148748	3874.090796	7.522525006	0.021071998	4.810804321	45.27405847	4.309512631	12.64955443	3.909275454	10.22080496	3.87443102	10.74120641	3.734706854	9.653849203	3.330544786	0.035737995	3.42635695	6.484908908	5.083864698	0.040685901	3.294980185	0.03074004	1.333222564	0.012823484	13.05078756	329984.2029	11.13596017	4.997867855	7.30113932	852159.6073	2.644472621	5.479252945	15.07484456	2.675966586	5.78454777	2.540948264	5.350813553	8.895017631	6.317004883	0.201839754	1.152476515	51.35575415	0.339938183	24.25481502	0.084612774
4	11.82087181	7458.289293	11.84436816	0.037143679	9.60182033	97.76706854	8.235002202	25.88159155	6.465311954	17.74101828	6.730930407	19.9358382	6.074718	16.4292395	4.869536013	0.053367852	5.931590235	11.86744533	9.566400252	0.073658028	4.762974881	0.043558633	2.278919157	0.021765991	13.08462071	408628.1062	5.751350608	2.846410155	11.81868471	1509198.113	1.371701	2.776337	16.27970158	1.408694869	2.977468701	1.256282694	2.589541254	2.272899579	1.765818568	0.235085733	1.394169521	55.48451057	0.468591498	27.49737518	0.106709601
5	17.41748204	12924.45049	17.33712288	0.064070608	15.59851034	178.5350063	11.3418272	39.16620523	9.491770653	28.2836355	9.751039044	31.22570072	8.804477839	25.79726272	5.467932724	0.059794695	8.849341468	19.1603284	14.71775928	0.106836854	5.28039295	0.048423474	3.280099723	0.030964612	17.08911142	693734.2612	5.889213188	3.228613422	17.02334337	2622559.088	1.617876546	3.361598903	15.82368208	1.26130498	2.736546689	1.394792457	2.951595422	2.043483668	1.647476135	0.241499761	1.821008963	51.93555521	0.434116097	30.40412815	0.115256809
6	25.0128217	21121.80314	24.99897894	0.104941135	25.28646321	325.3337641	16.09711243	59.21225796	14.1743053	45.62611847	13.04363948	43.94004788	12.87334954	40.44349084	3.489426581	0.037428075	12.8582639	29.57442768	23.36135036	0.158558424	3.412727772	0.031854064	4.791277451	0.044736431	23.87586296	1197851.397	6.744626302	4.029264195	24.28822088	4358507.108	1.973976838	4.204011319	16.27346858	1.565158636	3.493434074	1.549271549	3.369975474	2.34530564	1.947745807	0.201470305	1.070663924	55.26538769	0.541213985	24.54313618	0.085255305
7	26.93330628	27676.29533	27.73274347	0.142086149	22.06495075	313.8541494	17.26351448	70.51373735	14.6988571	51.46389478	15.02567763	56.47367883	13.60564989	46.50893938	5.883850417	0.064679856	13.99452666	35.45452075	20.94293292	0.138402306	5.694437639	0.051972312	3.816857299	0.035607236	27.05331325	1744819.981	5.183950293	3.257006206	26.65080093	5879457.339	1.575867288	3.386430214	16.8676235	1.844456952	4.167131287	1.511572117	3.322710346	2.161882655	1.829917701	0.334484593	2.32097051	58.89798645	0.492658329	31.36575034	0.121428855
8	32.96690796	39374.76476	33.75596401	0.201594293	26.35754036	406.0012868	19.46536471	85.15680547	17.78024754	67.46221402	17.26865387	69.19847253	16.56835561	61.22136346	4.770678255	0.051733488	16.75474391	45.57602645	22.12568529	0.145842762	4.574849076	0.042278189	4.373165168	0.040712863	33.93177548	2752261.486	5.875894141	3.990088338	32.67226056	8577423.257	1.969928276	4.336578417	17.15039779	1.79340755	4.174384047	1.849328224	4.170391867	2.497066418	2.181023574	0.379524615	2.364851288	68.94813523	0.7541944	28.18307407	0.103073339
9	31.65620146	38942.3267	32.22096814	0.198341576	24.1576239	375.3923187	18.15675725	80.1559147	17.47701361	67.35825521	16.74101826	67.91886233	16.83038843	63.28584842	4.494792155	0.048546044	16.63573699	45.93389669	22.07119323	0.145959745	4.348587252	0.040340195	4.184932697	0.03901627	31.10727387	4229582.367	9.144782	10.17457871	32.87860701	7694148.334	4.135237091	7.844670041	28.86015427	4.098820654	8.733903677	4.178766396	8.28440438	5.763272547	8.335113776	0.340458539	1.891211119	49.63322278	1.12430434	29.2035637	0.104145542
10	28.5014582	38006.33791	27.87771298	0.185316345	24.87689749	440.766469	17.75583828	84.01086066	15.52383292	62.85830628	15.5436159	66.04165496	14.75187449	57.71465227	4.758600007	0.051660524	14.96271934	43.12512692	28.7025709	0.163238523	4.581080485	0.042287883	5.209421905	0.047292589	28.25826194	3712920.75	11.61730531	11.51939597	28.36575624	7865372.509	2.974431916	6.189682163	27.26747204	1.865240728	4.276887268	2.707497352	5.903936872	7.826302679	9.873582903	0.425868383	2.344445797	64.4891123	1.444216877	27.82640625	0.102552751
11	27.97357063	38156.92081	28.46712373	0.192307114	24.37944017	445.6784673	15.87352649	76.76310807	15.58340571	63.8199104	14.34958512	62.15313023	14.82210677	58.28060839	4.921710694	0.054308929	14.39385943	41.991241	28.84339625	0.157597307	4.76641182	0.043294823	5.375912369	0.048295654	27.39208096	2695041.45	5.716178908	4.135904386	27.27588959	8342967.626	1.983140741	4.457249609	19.81892189	1.019933657	2.444063245	1.710700129	3.973576245	2.490089256	2.260102677	0.476902074	3.159859883	63.29416882	1.089044277	23.56973404	0.095492087
12	28.27105391	39713.22573	28.8847435	0.202069332	22.34663377	416.1319173	15.74477995	78.84323996	14.50586845	59.57803531	15.23663713	68.07344644	14.21763973	55.84804108	6.703065295	0.076278166	14.35100784	42.48841793	26.91419687	0.143495079	6.464710533	0.057051713	4.602398879	0.041264881	27.80847341	2876981.804	5.952099183	4.398168418	27.69360879	8766134.087	1.944929044	4.391251656	19.77813661	1.050051218	2.522560542	1.635879061	3.822990942	2.157002619	1.980336033	0.427432108	2.605206982	68.59659429	1.080850855	24.68014627	0.111928002
16	18.16846848	29908.71378	15.35874385	0.123536491	10.26903639	234.7939693	7.779039889	42.20356993	7.726100707	35.57061315	10.48665366	50.04175985	8.720475553	38.03861217	4.764732844	0.052099107	9.321521062	30.06458984	19.51790328	0.078046951	4.648473345	0.042593531	2.314384435	0.020038495	19.37498153	3131557.559	1.900115829	1.861773477	17.21039498	5913036.945	1.38900885	2.903716472	33.66813537	0.485756055	1.133893419	2.269919516	5.094347942	2.950467019	3.715599075	0.095093101	0.375731083	58.93921306	1.562397732	24.26134302	0.094347149
