## Supplementary material for "Organoid Profiler: Automated, high-throughput and quantitative morphological characterization uncovers conserved longitudinal developmental kinetics in microfluidics-engineered organoids": Source Data: flow_cytometry_quantitation.csv

Day	Alveolar cells	Airway cells	Macrophages	Epithelial cells	Endothelial cells
Tissue	4.67	14.2	1.22	22	3.6
4	3.43	6.88	2.24	11.9	2.12
7	2.24	17.5	1.86	21.7	2.2
9	1.93	16.4	1.16	19.4	1.38
11	1.62	21.8	1.22	24.8	0.53
