## Supplementary material for "Organoid Profiler: Automated, high-throughput and quantitative morphological characterization uncovers conserved longitudinal developmental kinetics in microfluidics-engineered organoids": Source Data: luciferase_data.csv

Group	Biological replicate	d00	d01	d02	d03	d04	d05	d06	d07
Non-engineered organoids	1	11600	13078	13629	32248	37792	77479	127104	71290
Non-engineered organoids	2	6890	5564	9447	30319	42614	93578	130379	137944
Non-engineered organoids	3	9412	9167	10701	27511	50592	84899	123433	121195
Microfluidics-engineered organoids	1	1984	3242	5616	10832	13295	22228	20668	73758
Microfluidics-engineered organoids	2	3150	5096	4365	16807	14486	24702	38689	88108
Microfluidics-engineered organoids	3	3116	2764	5691	19917	13458	26373	47860	86492
Control	1	24	43	23	46	36	62	74	134
Blank	1	15	34	16	26	36	34	62	78
