## Supplementary material for "Organoid Profiler: Automated, high-throughput and quantitative morphological characterization uncovers conserved longitudinal developmental kinetics in microfluidics-engineered organoids": Source Data: luciferase_statistical_significance.csv

### Sheet: ANOVA
Source	sum_sq	df	F	p_value	significant
C(Group)	270.352	2	17.5741	7.07695e-06	TRUE
C(Day)	2122.32	7	39.4174	5.70559e-14	TRUE
C(Group):C(Day)	640.433	14	5.94729	1.52057e-05	TRUE
Residual	246.136	32			FALSE

### Sheet: T-tests
Day	Group1	Group2	p_value	significant
0	DEO	NEO		FALSE
1	DEO	NEO	0.235935	FALSE
2	DEO	NEO	0.204791	FALSE
3	DEO	NEO	0.0244377	TRUE
4	DEO	NEO	0.821261	FALSE
5	DEO	NEO	0.821436	FALSE
6	DEO	NEO	0.599392	FALSE
7	DEO	NEO	0.0261782	TRUE
