## Supplementary material for "Organoid Profiler: Automated, high-throughput and quantitative morphological characterization uncovers conserved longitudinal developmental kinetics in microfluidics-engineered organoids": Source Data: luciferase_statistics.csv

Group	Biological replicate	Day	RLU	RLU_corrected	RLU_norm
Non-engineered organoids	1	0	11600	11585.0	1.0
Non-engineered organoids	2	0	6890	6875.0	1.0
Non-engineered organoids	3	0	9412	9397.0	1.0
Microfluidics-engineered organoids	1	0	1984	1969.0	1.0
Microfluidics-engineered organoids	2	0	3150	3135.0	1.0
Microfluidics-engineered organoids	3	0	3116	3101.0	1.0
Control	1	0	24	9.0	1.0
Non-engineered organoids	1	1	13078	13044.0	1.1259387138541217
Non-engineered organoids	2	1	5564	5530.0	0.8043636363636364
Non-engineered organoids	3	1	9167	9133.0	0.9719059274236459
Microfluidics-engineered organoids	1	1	3242	3208.0	1.6292534281361097
Microfluidics-engineered organoids	2	1	5096	5062.0	1.6146730462519936
Microfluidics-engineered organoids	3	1	2764	2730.0	0.8803611738148984
Control	1	1	43	9.0	1.0
Non-engineered organoids	1	2	13629	13613.0	1.175053949072076
Non-engineered organoids	2	2	9447	9431.0	1.3717818181818182
Non-engineered organoids	3	2	10701	10685.0	1.1370650207513036
Microfluidics-engineered organoids	1	2	5616	5600.0	2.8440832910106653
Microfluidics-engineered organoids	2	2	4365	4349.0	1.3872408293460925
Microfluidics-engineered organoids	3	2	5691	5675.0	1.8300548210254757
Control	1	2	23	7.0	0.7777777777777778
Non-engineered organoids	1	3	32248	32222.0	2.781355200690548
Non-engineered organoids	2	3	30319	30293.0	4.406254545454545
Non-engineered organoids	3	3	27511	27485.0	2.924869639246568
Microfluidics-engineered organoids	1	3	10832	10806.0	5.48806500761808
Microfluidics-engineered organoids	2	3	16807	16781.0	5.352791068580542
Microfluidics-engineered organoids	3	3	19917	19891.0	6.414382457271848
Control	1	3	46	20.0	2.2222222222222223
Non-engineered organoids	1	4	37792	37756.0	3.259041864479931
Non-engineered organoids	2	4	42614	42578.0	6.193163636363637
Non-engineered organoids	3	4	50592	50556.0	5.380014898371821
Microfluidics-engineered organoids	1	4	13295	13259.0	6.733875063484002
Microfluidics-engineered organoids	2	4	14486	14450.0	4.609250398724083
Microfluidics-engineered organoids	3	4	13458	13422.0	4.328281199613028
Control	1	4	36	0.0	0.0
Non-engineered organoids	1	5	77479	77445.0	6.684937419076392
Non-engineered organoids	2	5	93578	93544.0	13.6064
Non-engineered organoids	3	5	84899	84865.0	9.031073746940512
Microfluidics-engineered organoids	1	5	22228	22194.0	11.27171152869477
Microfluidics-engineered organoids	2	5	24702	24668.0	7.868580542264753
Microfluidics-engineered organoids	3	5	26373	26339.0	8.493711705901323
Control	1	5	62	28.0	3.111111111111111
Non-engineered organoids	1	6	127104	127042.0	10.966076823478636
Non-engineered organoids	2	6	130379	130317.0	18.9552
Non-engineered organoids	3	6	123433	123371.0	13.12876449930829
Microfluidics-engineered organoids	1	6	20668	20606.0	10.465210766886745
Microfluidics-engineered organoids	2	6	38689	38627.0	12.32121212121212
Microfluidics-engineered organoids	3	6	47860	47798.0	15.413737504030959
Control	1	6	74	12.0	1.3333333333333333
Non-engineered organoids	1	7	71290	71212.0	6.146914113077255
Non-engineered organoids	2	7	137944	137866.0	20.053236363636362
Non-engineered organoids	3	7	121195	121117.0	12.88890071299351
Microfluidics-engineered organoids	1	7	73758	73680.0	37.42001015744032
Microfluidics-engineered organoids	2	7	88108	88030.0	28.07974481658692
Microfluidics-engineered organoids	3	7	86492	86414.0	27.866494679135762
Control	1	7	134	56.0	6.222222222222222
