## Supplementary material for "Organoid Profiler: Automated, high-throughput and quantitative morphological characterization uncovers conserved longitudinal developmental kinetics in microfluidics-engineered organoids": Source Data: microfluidic_engineered_organoids_fluorescence_live_dead.csv

Day	Organoid number	Corrected total fluorescence AM	Corrected mean fluorescence AM	Corrected total fluorescence PI	Corrected mean fluorescence PI
0	1	14720242.87	38.46005577	1656938.002	5.344483945
0	2	12787130.88	32.92928883	1401003.244	4.179444165
0	3	10192467.4	25.6826363	2782202.944	8.242381273
0	4	6836159.641	17.09789391	1815810.068	5.713099546
0	5	8666344.601	21.63120994	1930065.955	5.658050048
0	6	7417692.484	18.57467382	1563156.789	4.669676524
0	7	16798711.39	39.80909615	1254193.558	3.538053484
0	8	9119875.404	23.46509325	1679559.606	5.441317062
0	9	6696511.881	16.3481355	1557975.31	4.700008836
0	10	7995415.74	20.85565616	1034555.105	3.041312288
0	100	9420492.249	23.90316693	1054769.91	3.278573423
0	101	8322803.275	20.69786195	1171302.685	3.257167536
0	102	8144254.717	20.79415634	1127101.906	3.219460947
0	103	11404138.89	29.71591535	1244835.631	3.720618949
0	104	8534606.97	22.09784686	1129746.584	3.509578667
0	105	10122485.34	25.17044536	1048641.454	3.220195916
0	106	12572713.54	27.50104096	1282637.864	3.550842655
0	107	6499900.71	16.09276006	1208394.395	3.570522459
0	108	5755242.157	14.91030284	1229147.739	3.775399868
0	109	8916525.638	21.74970327	2311496.557	6.453361333
0	11	7290458.922	16.28320715	1732951.862	4.535156726
0	110	8145611.82	19.74180781	1519657.601	4.363528233
0	111	8864265.595	20.33460428	1210059.871	3.210388982
0	112	7604382.811	17.96154077	1175055.33	3.483403703
1	25	7795902.194	21.32991807	363116.3707	1.175738625
1	26	9716496.203	27.72404866	517745.0556	1.62678011
1	27	9754100.496	26.56490283	406189.7	1.486573741
1	28	9275382.748	25.73578686	312708.1373	1.059706251
1	29	6518409.295	17.05333652	363513.9469	1.092569395
1	30	11389019.77	27.1400912	640792.2822	1.923871107
1	31	10887132.52	28.03629326	467146.323	1.393901384
1	32	10500114.67	28.5451999	518037.3904	1.771945921
1	33	10212169.87	27.2554951	725097.3976	2.232123941
1	34	8026767.657	23.07223702	322521.6656	1.354093911
2	35	12361524.27	35.98961117	811175.3884	2.597115305
2	36	10852297.4	36.88055499	819583.9905	3.060532943
2	37	11534000.96	38.118423	591368.1206	2.21661049
2	38	12234464.07	40.56575805	724966.5444	2.649621667
2	39	12340001.73	41.28892561	612800.2435	2.244643604
2	40	8221815.847	27.97132226	639491.2723	2.388773105
2	41	11090373.04	36.88571072	699047.8678	2.503955041
2	42	9836036.788	29.19170045	771621.8528	2.428652209
2	43	9939330.37	34.625697	907855.168	3.406039695
3	45	3290613.604	17.02604886	174896.4428	1.333268148
3	46	5432114.825	27.79638195	243643.0466	1.647361162
3	47	5435168.158	28.33532223	242271.4015	1.716262166
3	48	5718698.902	24.8025682	228246.5089	1.334383324
3	49	3983636.713	20.78004786	197876.6316	1.49056125
3	50	2849632.108	14.50681251	301417.1966	1.886749502
3	51	2707203.915	13.49116464	222313.544	1.754563093
3	52	4530933.403	21.55761408	429679.3735	2.84649658
3	53	4735724.969	24.07084727	287508.2224	1.865469801
3	54	4712776.088	22.622433	681176.2497	3.739915914
4	55	3284744.644	16.6280322	391356.7264	2.443362984
4	56	3833655.386	20.44431035	202577.2947	1.591122885
4	57	4130339.676	22.34963529	361499.1181	2.565489833
4	58	3430255.954	17.90842297	486081.4516	3.044509428
4	59	3696134.806	19.89013157	729994.73	4.099726466
4	60	2981750.857	16.66911497	454678.7687	2.640851297
4	61	3604848.364	19.6878951	458867.004	2.503201136
4	62	3879969.51	20.2064113	346093.6452	2.237823364
4	63	4660632.439	24.63072649	356043.6072	1.971578857
5	65	3228217.102	16.16645696	415047.1152	2.461010001
5	66	3902102.766	19.96771936	382412.9843	2.480145018
5	67	3726431.689	19.06769133	166358.4969	1.682940068
5	68	4407135.433	22.17940918	719115.6555	7.74513932
5	69	1878585.954	11.55285351	512357.9448	2.876021026
5	70	2390525.044	12.85206983	199306.434	1.879042639
5	71	2765380.376	14.86996647	216948.5753	1.853050163
5	72	2934275.429	16.11239167	350675.6214	2.353640683
5	73	3302411.114	17.5200746	440078.0575	2.719473238
5	74	3763842.18	19.4625471	340326.9443	1.850385274
6	75	4435630.967	21.76723045	163779.5514	1.555671388
6	76	4578880.116	21.92729433	126207.6845	1.378066064
6	77	4071698.134	19.26936457	229633.5292	1.706481728
6	78	2960662.546	15.30806558	173097.677	1.447864566
6	79	3066623.952	16.78484016	196968.9552	1.898712787
6	80	2784993.014	15.23265556	222866.4818	1.839327093
6	81	2894477.319	15.5062558	255138.4866	2.057919818
6	82	4104879.522	17.84173528	401596.3468	2.424870573
6	83	3503453.423	17.84127881	242547.9757	1.923960807
6	84	2539347.028	14.5947715	222924.3946	1.932628043
7	85	5411417.085	22.39101491	119597.0305	1.254887857
7	86	7061668.707	26.12354931	773880.2714	4.702441729
7	87	2737544.579	17.9249175	138426.5635	1.421193617
7	88	3439065.257	20.45129827	130331.5026	1.293255532
7	89	5825829.039	18.24156535	204522.9311	0.640392704
7	90	4263364.637	15.73853836	488725.2566	2.429748238
7	91	5720924.464	19.54210287	181455.7676	1.296170334
7	92	5042666.467	19.22486979	421700.429	2.36616558
7	93	3953275.655	19.11162215	194411.4515	1.584296977
7	94	4519288.56	19.74645405	311930.9171	2.180656927
8	100	3025360.907	16.82770559	164409.1992	1.451749278
8	101	5431643.065	22.44996565	467688.3809	2.402698846
8	102	5893872.425	25.81522409	204043.7392	2.111710666
8	103	4234638.675	20.95400139	195482.5873	1.94725958
8	104	5309919.202	22.92350993	204667.7501	1.806044073
8	105	4624867.988	16.79330674	695801.5576	2.517503279
9	121	3504979.01	17.95639559	601071.9386	2.592506848
9	122	6203300.175	23.86254371	1033229.979	4.591690468
9	123	6037373.494	25.17916535	347705.6353	2.09721129
9	124	4323288.821	17.86782832	623755.9182	2.873605861
9	125	4463056.54	19.29551182	394879.2451	2.1587177
9	126	4471775.242	16.4255405	882234.9128	3.308812285
10	103	3984597.112	19.08508559	1037734.678	3.733264418
10	104	6974957.285	25.27512177	1598771.577	6.78068209
10	105	6180874.562	24.54310661	491367.5313	2.082711914
10	106	4411938.967	14.78165525	1052029.249	3.799952142
10	107	3616193.877	15.6675137	585090.7401	2.511391326
10	108	4318682.495	16.05777425	1068668.268	4.10012129
10	109	4094985.877	20.14113962	2357477.53	11.58019881
10	110	6006717.99	23.90578797	693009.4532	2.974782459
10	111	6819289.328	23.71855617	925482.631	5.096915287
11	112	5723476.206	22.29558232	368174.395	1.988273478
11	113	5772480.882	20.42187083	339459.374	1.193431325
11	114	5554060.779	22.65665121	306834.1952	1.251006576
11	115	5369134.661	19.95389631	279512.0158	2.073479481
11	116	6079337.989	22.21875443	1249408.038	4.441639977
11	117	6487622.55	21.12146736	689913.3144	2.71820492
11	119	4446084.576	14.57011099	670139.8791	2.018978128
11	120	4577481.548	19.79954694	570641.5289	3.02148061
