## Supplementary material for "Organoid Profiler: Automated, high-throughput and quantitative morphological characterization uncovers conserved longitudinal developmental kinetics in microfluidics-engineered organoids": Source Data: non-engineered organoids_fluorescence_live_dead.csv

Day	Organoid number	Corrected total fluorescence AM	Corrected mean fluorescence AM	Corrected total fluorescence PI	Corrected mean fluorescence PI
4	1	104658693.5	19.61840793	64881384.9	12.72669129
4	2	103563029.7	20.1307664	68291731.95	13.60302561
4	3	39346952.53	8.589696702	44706702.8	9.679744372
4	4	66405886.77	13.4764566	44935511.01	8.7907984
7	1	89213756.74	19.50001044	50521041.04	10.46093011
7	2	93732675.23	18.57028448	60016347.41	11.7373596
7	3	23233319.17	4.683137986	35894865.95	8.435801292
7	4	32405553.69	7.343943291	50171433.61	10.45591741
11	1	70584776.83	14.88067004	47090279.57	8.712922576
11	2	59212546.77	13.12243491	38225278.31	9.053540271
11	3	63636329.05	20.52943745	40283908.83	8.831008658
11	4	63217768.27	20.91152191	42963167	10.94150825
11	5	110568509.2	31.38123253	57028566.85	12.77182622
