## Supplementary material for "Organoid Profiler: Automated, high-throughput and quantitative morphological characterization uncovers conserved longitudinal developmental kinetics in microfluidics-engineered organoids": Source Data: meo_cd3_d01.csv

Subfolder	File name	Day	ROI	Area	Corrected Total Fluorescence	Corrected Mean Fluorescence
.	cd3_d01_1_cd3.tif	1	1	287652	8124682.513	28.24483234
.	cd3_d01_1_cd3.tif	1	2	165719	2939133.325	17.73564482
.	cd3_d01_2_cd3.tif	1	1	461906	12029291.68	26.04272662
.	cd3_d01_3_cd3.tif	1	1	419250	12104652.04	28.87215752
