## Supplementary material for "Organoid Profiler: Automated, high-throughput and quantitative morphological characterization uncovers conserved longitudinal developmental kinetics in microfluidics-engineered organoids": Source Data: meo_cd3_d04.csv

Subfolder	File name	Day	Organoid number	ROI	Area	Corrected Total Fluorescence	Corrected Mean Fluorescence
.	cd3_d04_1_cd3_clean.tif	4	NA	1	228285	8542282.741	37.41937815
.	cd3_d04_1_cd3_clean.tif	4	NA	2	80724	3683479.029	45.63053155
.	cd3_d04_1_cd3_clean.tif	4	NA	3	99335	5688984.642	57.27069655
.	cd3_d04_1_cd3_clean.tif	4	NA	4	102661	5732195.236	55.83615234
.	cd3_d04_1_cd3_clean.tif	4	NA	5	113908	8869032.778	77.86136863
