## Supplementary material for "Organoid Profiler: Automated, high-throughput and quantitative morphological characterization uncovers conserved longitudinal developmental kinetics in microfluidics-engineered organoids": Source Data: meo_cd3_d07.csv

File name	Day	ROI	Area	Corrected Total Fluorescence	Corrected Mean Fluorescence
cd3_d07_1_cd3.tif	7	1	73966	2229588.23	30.14342036
cd3_d07_1_cd3.tif	7	2	72458	1334340.327	18.41536238
cd3_d07_1_cd3.tif	7	3	182298	3248437.64	17.81938167
cd3_d07_1_cd3.tif	7	4	178837	6375955.662	35.65232956
cd3_d07_1_cd3.tif	7	5	75561	1253128.455	16.58432862
cd3_d07_1_cd3.tif	7	6	112440	2982247.387	26.52301127
cd3_d07_2_cd3.tif	7	1	25244	726360.0661	28.77357258
cd3_d07_2_cd3.tif	7	2	477299	13970401.61	29.26970643
cd3_d07_2_cd3.tif	7	3	152139	2865218.179	18.83289741
cd3_d07_2_cd3.tif	7	4	76344	1616267.294	21.17084897
cd3_d07_2_cd3.tif	7	5	86071	1434601.385	16.66765095
cd3_d07_2_cd3.tif	7	6	21698	390878.8654	18.01451126
cd3_d07_2_cd3.tif	7	7	32310	694506.6924	21.49510035
cd3_d07_3_cd3.tif	7	1	170191	5380992.027	31.61737123
cd3_d07_3_cd3.tif	7	2	24965	617204.3649	24.7227865
cd3_d07_3_cd3.tif	7	3	123605	5156103.547	41.71436064
cd3_d07_3_cd3.tif	7	4	186398	6657504.715	35.71661024
cd3_d07_3_cd3.tif	7	5	128563	4981829.03	38.7500994
