## Supplementary material for "Organoid Profiler: Automated, high-throughput and quantitative morphological characterization uncovers conserved longitudinal developmental kinetics in microfluidics-engineered organoids": Source Data: meo_cd3_d10.csv

File name	Day	ROI	Area	Corrected Total Fluorescence	Corrected Mean Fluorescence
cd3_d10_3_cd3.tif	10	1	259547	7110302.339	27.39504729
cd3_d10_3_cd3.tif	10	2	23385	260017.0093	11.11896555
cd3_d10_3_cd3.tif	10	3	228338	5238750.798	22.94296524
cd3_d10_3_cd3.tif	10	4	53964	623139.3331	11.54731549
cd3_d10_3_cd3.tif	10	5	84773	1472090.117	17.36508225
cd3_d10_3_cd3.tif	10	6	155364	6794483.801	43.7326781
cd3_d10_3_cd3.tif	10	7	124834	3529644.727	28.27470663
