## Supplementary material for "Organoid Profiler: Automated, high-throughput and quantitative morphological characterization uncovers conserved longitudinal developmental kinetics in microfluidics-engineered organoids": Source Data: meo_cd68_d01.csv

File name	Day	ROI	Area	Corrected Total Fluorescence	Corrected Mean Fluorescence
cd68_d01_1_cd68.tif	1	1	222660	6163095.728	27.67940235
cd68_d01_1_cd68.tif	1	2	146212	6675148.97	45.65390645
cd68_d01_2_cd68.tif	1	1	138779	7657539.322	55.17793991
cd68_d01_2_cd68.tif	1	2	251572	11654958.48	46.3285202
cd68_d01_3_cd68.tif	1	1	389261	12389716.1	31.82881434
