## Supplementary material for "Organoid Profiler: Automated, high-throughput and quantitative morphological characterization uncovers conserved longitudinal developmental kinetics in microfluidics-engineered organoids": Source Data: meo_cd68_d04.csv

File name	Day	ROI	Area	Corrected Total Fluorescence	Corrected Mean Fluorescence
cd68_d04_1_cd68.tif	4	1	112850	10619129.76	94.09951049
cd68_d04_1_cd68.tif	4	2	93636	6026099.747	64.356655
cd68_d04_1_cd68.tif	4	3	95416	8953075.736	93.83201702
cd68_d04_1_cd68.tif	4	4	85183	6913875.484	81.16496818
cd68_d04_1_cd68.tif	4	5	150009	14632101.35	97.54148985
cd68_d04_2_cd68.tif	4	1	271599	22408199.67	82.50472082
cd68_d04_2_cd68.tif	4	2	94293	7288906.033	77.30060591
cd68_d04_2_cd68.tif	4	3	114948	10861666.64	94.49200195
cd68_d04_2_cd68.tif	4	4	186537	13471285.9	72.21776861
cd68_d04_2_cd68.tif	4	5	94230	7825593.821	83.04779605
cd68_d04_2_cd68.tif	4	6	32084	2988257.917	93.13857115
cd68_d04_3_cd68.tif	4	1	80600	6681686.674	82.89933838
cd68_d04_3_cd68.tif	4	2	92557	5461862.455	59.01079827
cd68_d04_3_cd68.tif	4	3	90729	7084354.927	78.0825858
cd68_d04_3_cd68.tif	4	4	101075	8915669.006	88.20844923
