## Supplementary material for "Organoid Profiler: Automated, high-throughput and quantitative morphological characterization uncovers conserved longitudinal developmental kinetics in microfluidics-engineered organoids": Source Data: meo_cd68_d07.csv

File name	Day	ROI	Area	Corrected Total Fluorescence	Corrected Mean Fluorescence
cd68_d07_1_cd68.tif	7	1	122139	7395986.337	60.55384715
cd68_d07_1_cd68.tif	7	2	50113	1882615.81	37.56741384
cd68_d07_1_cd68.tif	7	3	217480	9192315.751	42.26740735
cd68_d07_1_cd68.tif	7	4	32939	1374259.784	41.72135716
cd68_d07_1_cd68.tif	7	5	70026	1884813.103	26.91590413
cd68_d07_1_cd68.tif	7	6	163352	7369315.306	45.11310119
cd68_d07_1_cd68.tif	7	7	55289	2490973.458	45.05368984
cd68_d07_1_cd68.tif	7	8	67577	4065947.693	60.16762645
cd68_d07_2_cd68.tif	7	1	119351	6126620.26	51.33279369
cd68_d07_2_cd68.tif	7	2	175667	6835655.984	38.91257882
cd68_d07_2_cd68.tif	7	3	95795	5394270.608	56.31056535
cd68_d07_2_cd68.tif	7	4	55226	2379702.157	43.0902502
cd68_d07_2_cd68.tif	7	5	52251	2763914.753	52.89687764
cd68_d07_2_cd68.tif	7	6	56506	3229089.134	57.14595148
cd68_d07_2_cd68.tif	7	7	33487	1270353.722	37.93572796
cd68_d07_3_cd68.tif	7	1	29892	1332291.159	44.57015786
cd68_d07_3_cd68.tif	7	2	54707	2521752.349	46.09560659
cd68_d07_3_cd68.tif	7	3	49924	2803475.579	56.15486698
cd68_d07_3_cd68.tif	7	4	168471	10281576.52	61.02876175
cd68_d07_3_cd68.tif	7	5	56609	3258133.26	57.55504
