## Supplementary material for "Organoid Profiler: Automated, high-throughput and quantitative morphological characterization uncovers conserved longitudinal developmental kinetics in microfluidics-engineered organoids": Source Data: meo_cd68_d10.csv

File name	Day	ROI	Area	Corrected Total Fluorescence	Corrected Mean Fluorescence
cd68_d10_1_marker.tif	10	1	106955	3204585.049	29.96199382
cd68_d10_1_marker.tif	10	2	141543	4599662.902	32.49657632
cd68_d10_1_marker.tif	10	3	205328	8915763.92	43.42205603
cd68_d10_1_marker.tif	10	4	133088	7793149.544	58.55636529
cd68_d10_1_marker.tif	10	5	82329	5211188.126	63.29711433
cd68_d10_1_marker.tif	10	6	106708	6961007.165	65.23416393
cd68_d10_1_marker.tif	10	7	35856	2678867.544	74.71183468
cd68_d10_1_marker.tif	10	8	33911	2200963.234	64.90410882
cd68_d10_2_marker.tif	10	1	47950	993601.8531	20.72162363
cd68_d10_2_marker.tif	10	2	578478	29481171.09	50.96334015
cd68_d10_2_marker.tif	10	3	65150	2363356.413	36.27561646
cd68_d10_2_marker.tif	10	4	137149	2987234.455	21.7809423
cd68_d10_2_marker.tif	10	5	88235	2515296.774	28.50679179
cd68_d10_2_marker.tif	10	6	74777	2782621.015	37.21225797
cd68_d10_2_marker.tif	10	7	118596	6221955.835	52.46345437
cd68_d10_2_marker.tif	10	8	91276	4824845.99	52.85996308
cd68_d10_3_marker.tif	10	1	58925	2184728.065	37.07642029
cd68_d10_3_marker.tif	10	2	163967	3322506.208	20.26326156
cd68_d10_3_marker.tif	10	3	1135524	57811789.94	50.911993
cd68_d10_3_marker.tif	10	4	40583	1145040.697	28.2147869
cd68_d10_3_marker.tif	10	5	92188	2887408.944	31.3208763
cd68_d10_3_marker.tif	10	6	228784	11399007.12	49.82431953
cd68_d10_3_marker.tif	10	7	22615	188000.3451	8.313081807
cd68_d10_3_marker.tif	10	8	65490	4074220.797	62.21134214
cd68_d10_3_marker.tif	10	9	21345	1050926.444	49.23525151
