## Supplementary material for "Organoid Profiler: Automated, high-throughput and quantitative morphological characterization uncovers conserved longitudinal developmental kinetics in microfluidics-engineered organoids": Source Data: neo_cd68_d01.csv

File name	Day	ROI	Area	Corrected Total Fluorescence	Corrected Mean Fluorescence
neo_cd68_d01_2_cd68.tif	1	1	1223047	4815073.197	3.936948619
neo_cd68_d01_2_cd68.tif	1	2	64474	231223.0445	3.586299043
neo_cd68_d01_2_cd68.tif	1	3	212811	593698.3467	2.789791631
neo_cd68_d01_2_cd68.tif	1	4	173831	519141.6901	2.986473587
