## Supplementary material for "Organoid Profiler: Automated, high-throughput and quantitative morphological characterization uncovers conserved longitudinal developmental kinetics in microfluidics-engineered organoids": Source Data: meo_hopx.csv

File name	Day	ROI	Area	Corrected Total Fluorescence	Corrected Mean Fluorescence
hopx_d01_1.tif	1	1	125822	3001252.478	23.85316143
hopx_d01_1.tif	1	2	100097	3320965.287	33.17747073
hopx_d01_2.tif	1	1	392352	9439318.164	24.05828991
hopx_d01_3.tif	1	1	139343	3213409.207	23.06114557
hopx_d01_3.tif	1	2	212592	4627577.418	21.7674109
hopx_d01_4.tif	1	1	255865	7215987.99	28.2023254
hopx_d01_4.tif	1	2	136722	3926178.701	28.71651016
hopx_d04_1.tif	4	1	222034	15095005.21	67.98510685
hopx_d04_1.tif	4	2	98537	7084519.809	71.89705196
hopx_d04_1.tif	4	3	92580	4402423.868	47.55264494
hopx_d04_1.tif	4	4	97040	6439833.783	66.36267295
hopx_d04_1.tif	4	5	119027	8556202.664	71.88455279
hopx_d04_2.tif	4	1	183572	16737181.39	91.17502339
hopx_d04_2.tif	4	2	84824	5721370.135	67.44989784
hopx_d04_2.tif	4	3	100560	10818470.23	107.5822417
hopx_d04_2.tif	4	4	115071	9597261.238	83.40295329
hopx_d04_2.tif	4	5	96186	8114214.976	84.35962589
hopx_d04_2.tif	4	6	276940	27903268.81	100.7556467
hopx_d04_2.tif	4	7	30771	2609344.673	84.79882594
hopx_d04_3.tif	4	1	95629	7928457.665	82.90850751
hopx_d04_3.tif	4	2	99360	7950030.423	80.01238349
hopx_d04_3.tif	4	3	101056	13284886.94	131.460645
hopx_d04_3.tif	4	4	115360	11050905.59	95.79495141
hopx_d07_1.tif	7	1	44260	2971585.918	67.13931131
hopx_d07_1.tif	7	2	58707	3924766.734	66.8534712
hopx_d07_1.tif	7	3	107129	5713211.731	53.33020686
hopx_d07_1.tif	7	4	59581	3177871.096	53.33698823
hopx_d07_1.tif	7	5	32229	1747196.907	54.21194909
hopx_d07_1.tif	7	6	148500	9507165.576	64.02131701
hopx_d07_1.tif	7	7	24475	1201316.812	49.08342438
hopx_d07_1.tif	7	8	65573	4298014.322	65.54548857
hopx_d07_1.tif	7	9	55344	3550171.167	64.14735413
hopx_d07_2.tif	7	1	40548	2155471.359	53.15851236
hopx_d07_2.tif	7	2	37779	1548939.108	41.00000286
hopx_d07_2.tif	7	3	42262	1587889.093	37.57250233
hopx_d07_2.tif	7	4	70372	3723608.647	52.91321331
hopx_d07_2.tif	7	5	133592	9805715.164	73.40046682
hopx_d07_2.tif	7	6	57670	2968108.642	51.46711708
hopx_d07_2.tif	7	7	59451	2954552.207	49.69726678
hopx_d07_2.tif	7	8	49949	2927410.59	58.60799195
hopx_d07_2.tif	7	9	36346	3383244.351	93.08436558
hopx_d07_2.tif	7	10	46927	3511041.231	74.81921348
hopx_d07_3.tif	7	1	25238	822502.8859	32.58985997
hopx_d07_3.tif	7	2	44173	1945673.624	44.04667158
hopx_d07_3.tif	7	3	45589	2579540.565	56.58252134
hopx_d07_3.tif	7	4	144080	6205538.961	43.07009274
hopx_d07_3.tif	7	5	35933	2621419.564	72.95298372
hopx_d07_3.tif	7	6	46375	2450403.918	52.83889851
hopx_d07_3.tif	7	7	160218	8121725.905	50.69171944
hopx_d07_3.tif	7	8	109012	6045907.721	55.46093752
meo_hopx_d10_1.tif	10	1	61753	2863114.945	46.36398143
meo_hopx_d10_1.tif	10	2	1212753	49110239.35	40.49484054
meo_hopx_d10_1.tif	10	3	55109	1946957.076	35.32920351
meo_hopx_d10_1.tif	10	4	293754	12558914.72	42.75317006
meo_hopx_d10_1.tif	10	5	91420	4938827.295	54.02348824
meo_hopx_d10_1.tif	10	6	30341	1528158.174	50.36611102
meo_hopx_d10_2.tif	10	1	397455	19952175.39	50.19983492
meo_hopx_d10_2.tif	10	2	221773	11436839.58	51.57002693
meo_hopx_d10_2.tif	10	3	82399	3823740.558	46.40518159
meo_hopx_d10_2.tif	10	4	608893	32540179.99	53.44154062
meo_hopx_d10_2.tif	10	5	65431	4356393.064	66.57995543
meo_hopx_d10_3.tif	10	1	107477	4197266.696	39.05269682
meo_hopx_d10_3.tif	10	2	106556	4862086.12	45.62939788
meo_hopx_d10_3.tif	10	3	78759	3419664.991	43.41935514
meo_hopx_d10_3.tif	10	4	146392	9532202.994	65.11423434
meo_hopx_d10_3.tif	10	5	218323	10235226.68	46.88111964
meo_hopx_d10_3.tif	10	6	111063	7395497.462	66.5883099
meo_hopx_d10_3.tif	10	7	72831	5301212.865	72.7878632
meo_hopx_d10_3.tif	10	8	47773	2244812.006	46.98913624
