## Supplementary material for "Organoid Profiler: Automated, high-throughput and quantitative morphological characterization uncovers conserved longitudinal developmental kinetics in microfluidics-engineered organoids": Source Data: neo_hopx.csv

File name	Day	ROI	Area	Corrected Total Fluorescence	Corrected Mean Fluorescence
neo_hopx_d01_2.tif	1	1	800781	11149228.24	13.92294302
neo_hopx_d01_2.tif	1	2	85379	833466.1918	9.761957763
neo_hopx_d01_2.tif	1	3	248572	2916454.617	11.73283643
neo_hopx_d01_2.tif	1	4	165741	1491440.448	8.998621031
neo_hopx_d01_2.tif	1	5	200507	2357246.316	11.75642903
neo_hopx_d01_2.tif	1	6	27792	256641.8448	9.23437841
neo_hopx_d04_2_hopx.tif	4	1	137425	1078340.207	7.846754279
neo_hopx_d04_2_hopx.tif	4	2	1975939	22070603.06	11.16967835
neo_hopx_d07_2_hopx.tif	7	1	484935	4070240.697	8.393373745
neo_hopx_d07_2_hopx.tif	7	2	27138	156943.488	5.783163386
neo_hopx_d10_1_hopx.tif	10	1	126540	857695.39	6.778057452
neo_hopx_d10_1_hopx.tif	10	2	643029	5228761.129	8.131454615
