## Supplementary material for "Organoid Profiler: Automated, high-throughput and quantitative morphological characterization uncovers conserved longitudinal developmental kinetics in microfluidics-engineered organoids": Source Data: meo_sftpc.csv

File name	Day	ROI	Area	Corrected Total Fluorescence	Corrected Mean Fluorescence
sftpc_d01_1_sftpc.tif	1	1	272148	6546515.811	24.05498409
sftpc_d01_1_sftpc.tif	1	2	162322	4113789.777	25.34339016
sftpc_d01_2_sftpc.tif	1	1	145496	3975821.54	27.32598518
sftpc_d01_2_sftpc.tif	1	2	28958	503143.8144	17.37495042
sftpc_d01_2_sftpc.tif	1	3	230494	4437462.631	19.25196591
sftpc_d04_1_sftpc.tif	4	1	105120	10374689.88	98.69377738
sftpc_d04_1_sftpc.tif	4	2	94734	7608967.466	80.31928839
sftpc_d04_1_sftpc.tif	4	3	106720	10631407.22	99.61963291
sftpc_d04_1_sftpc.tif	4	4	107776	10863384.43	100.7959512
sftpc_d04_1_sftpc.tif	4	5	152324	15321787.99	100.586828
sftpc_d04_2_sftpc.tif	4	1	239154	23256658.87	97.24553583
sftpc_d04_2_sftpc.tif	4	2	107862	9307852.076	86.29408018
sftpc_d04_2_sftpc.tif	4	3	108314	11010177.09	101.6505446
sftpc_d04_2_sftpc.tif	4	4	172778	13144677.33	76.07842047
sftpc_d04_2_sftpc.tif	4	5	94580	8016365.344	84.75751051
sftpc_d04_2_sftpc.tif	4	6	98004	9324234.055	95.14136214
sftpc_d07_1_sftpc.tif	7	1	67248	2272253.86	33.78916637
sftpc_d07_1_sftpc.tif	7	2	87613	3111178.324	35.51046448
sftpc_d07_1_sftpc.tif	7	3	55217	636185.2955	11.52154763
sftpc_d07_1_sftpc.tif	7	4	98723	2958369.838	29.96636891
sftpc_d07_1_sftpc.tif	7	5	65790	2003778.532	30.45719003
sftpc_d07_1_sftpc.tif	7	6	51520	1188772.631	23.07400293
sftpc_d07_1_sftpc.tif	7	7	109473	3807436.814	34.77968827
sftpc_d07_1_sftpc.tif	7	8	46734	1307558.265	27.97873635
sftpc_d07_2_sftpc.tif	7	1	62097	2955022.843	47.5872078
sftpc_d07_2_sftpc.tif	7	2	47883	1717916.435	35.87737684
sftpc_d07_2_sftpc.tif	7	3	39730	1748893.125	44.01945946
sftpc_d07_2_sftpc.tif	7	4	148238	6152278.638	41.50270941
sftpc_d07_2_sftpc.tif	7	5	26191	530581.5612	20.25816354
sftpc_d07_2_sftpc.tif	7	6	49941	1842966.004	36.90286547
sftpc_d07_2_sftpc.tif	7	7	46634	2359740.071	50.60127957
sftpc_d07_2_sftpc.tif	7	8	21453	1143792.759	53.31621492
sftpc_d07_3_sftpc.tif	7	1	164581	5577859.907	33.89127486
sftpc_d07_3_sftpc.tif	7	2	119401	5423650.202	45.42382561
sftpc_d07_3_sftpc.tif	7	3	48080	1585365.218	32.97348624
sftpc_d07_3_sftpc.tif	7	4	39945	2002378.604	50.12839163
sftpc_d07_3_sftpc.tif	7	5	44567	2315619.693	51.95816845
sftpc_d07_3_sftpc.tif	7	6	36311	1741947.946	47.97300943
sftpc_d10_1_sftpc.tif	10	1	51856	1599419.342	30.84347697
sftpc_d10_1_sftpc.tif	10	2	94888	2304690.893	24.28853905
sftpc_d10_1_sftpc.tif	10	3	132969	3431225.75	25.80470448
sftpc_d10_1_sftpc.tif	10	4	130392	3807416.087	29.19976752
sftpc_d10_1_sftpc.tif	10	5	86150	3011269.78	34.95379896
sftpc_d10_1_sftpc.tif	10	6	210477	5098732.893	24.22465587
sftpc_d10_1_sftpc.tif	10	7	281685	10552991.27	37.46380273
sftpc_d10_2_sftpc.tif	10	1	401395	7168000.589	17.85772266
sftpc_d10_2_sftpc.tif	10	2	63630	1951121.4	30.6635455
sftpc_d10_2_sftpc.tif	10	3	91161	3020365.708	33.13221342
sftpc_d10_2_sftpc.tif	10	4	117834	2693803.418	22.86100292
sftpc_d10_2_sftpc.tif	10	5	153195	7650607.814	49.94032321
