## Supplementary material for "Organoid Profiler: Automated, high-throughput and quantitative morphological characterization uncovers conserved longitudinal developmental kinetics in microfluidics-engineered organoids": Source Data: neo_sftpc.csv

File name	Day	ROI	Area	Corrected Total Fluorescence	Corrected Mean Fluorescence
neo_sftpc_d01_1_sftpc.tif	1	1	75052	3796629.594	50.58665451
neo_sftpc_d01_1_sftpc.tif	1	2	776485	50820878.05	65.44991604
neo_sftpc_d01_1_sftpc.tif	1	3	206022	11056686.34	53.66750316
neo_sftpc_d01_1_sftpc.tif	1	4	218320	12207012.97	55.91339761
neo_sftpc_d01_1_sftpc.tif	1	5	187951	11079220.08	58.94738566
neo_sftpc_d01_1_sftpc.tif	1	6	42634	1955747.158	45.87294549
neo_sftpc_d04_2_sftpc.tif	4	1	1959168	78088110.73	39.85779205
neo_sftpc_d07_2_sftpc.tif	7	1	462536	17245380.7	37.28440749
neo_sftpc_d10_1_sftpc.tif	10	1	855330	29948958.74	35.01450754
neo_sftpc_d10_1_sftpc.tif	10	2	175277	6813338.821	38.87183613
neo_sftpc_d10_1_sftpc.tif	10	3	192899	8950839.653	46.40169028
