## Supplementary material for "Organoid Profiler: Automated, high-throughput and quantitative morphological characterization uncovers conserved longitudinal developmental kinetics in microfluidics-engineered organoids": Source Data: tissue_sftpc.csv

File name	Day	ROI	Area	Corrected Total Fluorescence	Corrected Mean Fluorescence
sftpc_tissue_1_sftpc.tif	NA	1	1333418	71399371.32	53.54612831
sftpc_tissue_2_sftpc.tif	NA	1	1034122	59414325.15	57.45388372
