## Supplementary material for "Organoid Profiler: Automated, high-throughput and quantitative morphological characterization uncovers conserved longitudinal developmental kinetics in microfluidics-engineered organoids": Source Data: meo_sma.csv

File name	Day	ROI	Area	Corrected Total Fluorescence	Corrected Mean Fluorescence
sma_d01_1.tif	1	1	254889	7264814.406	28.50187496
sma_d01_1.tif	1	2	138114	3880384.439	28.09551847
sma_d01_2.tif	1	1	391611	9412789.341	24.03606983
sma_d01_3.tif	1	1	131983	2597656.526	19.68175088
sma_d01_3.tif	1	2	196477	4077136.48	20.75121506
sma_d04_1.tif	4	1	160548	12771040.84	79.54655828
sma_d04_1.tif	4	2	55675	4583297.586	82.32236347
sma_d04_1.tif	4	3	86850	6313023.487	72.68881389
sma_d04_1.tif	4	4	85105	6156269.284	72.33733956
sma_d04_1.tif	4	5	99076	9321251.369	94.0818298
sma_d04_2.tif	4	1	81771	6848994.568	83.7582342
sma_d04_2.tif	4	2	173464	14017478	80.80914771
sma_d04_2.tif	4	3	76610	8112951.691	105.8993825
sma_d04_2.tif	4	4	101504	7982548.457	78.64269839
sma_d04_2.tif	4	5	82665	7920333.658	95.8124195
sma_d04_2.tif	4	6	49466	5070937.142	102.513588
sma_d04_2.tif	4	7	128813	12358673.65	95.9427515
sma_d04_3.tif	4	1	66261	5822901.159	87.87825657
sma_d04_3.tif	4	2	80655	7963870.171	98.73994384
sma_d04_3.tif	4	3	76872	10765609.98	140.0459202
sma_d07_1.tif	7	1	49077	1719832.377	35.04355151
sma_d07_1.tif	7	2	47751	1362953.988	28.54294125
sma_d07_1.tif	7	3	73599	2172431.719	29.51713636
sma_d07_1.tif	7	4	32528	936155.1882	28.77997996
sma_d07_1.tif	7	5	113691	2813163.624	24.743943
sma_d07_1.tif	7	6	66565	2087106.985	31.35442027
sma_d07_1.tif	7	7	64350	1789762.685	27.81293993
sma_d07_1.tif	7	8	36944	1610946.767	43.60509872
sma_d07_1.tif	7	9	92196	4133042.872	44.82887405
sma_d07_1.tif	7	10	92801	3567640.618	38.44398894
sma_d07_2.tif	7	1	50994	1090348.503	21.38189793
sma_d07_2.tif	7	2	54237	1090345.597	20.10335374
sma_d07_2.tif	7	3	72502	2179815.953	30.06559754
sma_d07_2.tif	7	4	46062	1967839.894	42.72154691
sma_d07_2.tif	7	5	56124	1302038.086	23.1993102
sma_d07_2.tif	7	6	164674	4947244.673	30.04265806
sma_d07_2.tif	7	7	115209	4693265.909	40.73697288
sma_d10_1.tif	10	1	149228	5306180.382	35.55753868
sma_d10_1.tif	10	2	102679	4306091.872	41.93741536
sma_d10_1.tif	10	3	239005	6538852.116	27.35864152
sma_d10_1.tif	10	4	84262	1791390.468	21.25976677
sma_d10_1.tif	10	5	82979	2182078.11	26.29675111
sma_d10_1.tif	10	6	57740	2611590.229	45.23017369
sma_d10_1.tif	10	7	45750	1480643.54	32.36379322
sma_d10_2.tif	10	1	295653	8548991.714	28.91562648
sma_d10_2.tif	10	2	30045	1345947.39	44.79771643
sma_d10_2.tif	10	3	91599	2078119.057	22.68713694
sma_d10_2.tif	10	4	682050	16647654.04	24.40826045
sma_d10_2.tif	10	5	71821	2248838.392	31.31171095
sma_d10_2.tif	10	6	44637	1535046.568	34.38955504
sma_d10_2.tif	10	7	23900	596032.9719	24.93861807
sma_d10_2.tif	10	8	152632	3797051.54	24.8771656
sma_d10_2.tif	10	9	70626	1355273.093	19.18943581
sma_d10_2.tif	10	10	91214	2175725.814	23.85298106
sma_d10_2.tif	10	11	32085	785600.494	24.48497722
sma_d10_2.tif	10	12	64140	2027714.06	31.61387683
sma_d10_3.tif	10	1	105965	4199138.078	39.62759475
sma_d10_3.tif	10	2	288591	12447200.7	43.13093859
sma_d10_3.tif	10	3	39638	1610196.328	40.62254221
sma_d10_3.tif	10	4	83319	2807137.62	33.69144637
sma_d10_3.tif	10	5	510164	16294522.41	31.9397731
sma_d10_3.tif	10	6	75752	2521858.9	33.2909877
sma_d10_3.tif	10	7	124370	4379071.243	35.21002849
sma_d10_3.tif	10	8	59294	1971935.793	33.25691964
sma_d10_3.tif	10	9	84283	3197006.964	37.93181264
