## Supplementary material for "Organoid Profiler: Automated, high-throughput and quantitative morphological characterization uncovers conserved longitudinal developmental kinetics in microfluidics-engineered organoids": Source Data: neo_sma.csv

File name	Day	ROI	Area	Corrected Total Fluorescence	Corrected Mean Fluorescence
sma_d01_1_sma.tif	1	1	874145	8424521.992	9.637442291
sma_d01_1_sma.tif	1	2	97702	902056.6176	9.232734413
sma_d01_1_sma.tif	1	3	287875	2588472.832	8.991655517
sma_d01_1_sma.tif	1	4	219252	2047504.151	9.338588251
sma_d01_1_sma.tif	1	5	26340	160959.6057	6.110843041
sma_d01_1_sma.tif	1	6	167637	1053197.47	6.282607482
sma_d04_2_sma.tif	4	1	1903714	23199217.99	12.18629373
sma_d04_2_sma.tif	4	2	58382	430074.9516	7.366567634
sma_d07_2_sma.tif	7	1	501638	4204364.892	8.381272735
sma_d10_1_sma.tif	10	1	1412622	14479325.69	10.24996474
