## Supplementary material for "Organoid Profiler: Automated, high-throughput and quantitative morphological characterization uncovers conserved longitudinal developmental kinetics in microfluidics-engineered organoids": Source Data: meo_ttf1_d01.csv

File name	Day	Area	Corrected Total Fluorescence	Corrected Mean Fluorescence
ttf1_d01_1_ttf1.tif	1	421888	12400494.7	29.39285949
ttf1_d01_2_ttf1.tif	1	434648	14577649.44	33.53897737
ttf1_d01_3_ttf1.tif	1	436226	7322612.449	16.78628153
