## Supplementary material for "Organoid Profiler: Automated, high-throughput and quantitative morphological characterization uncovers conserved longitudinal developmental kinetics in microfluidics-engineered organoids": Source Data: meo_ttf1_d10.csv

File name	Day	Area	Corrected Total Fluorescence	Corrected Mean Fluorescence
meo_ttf1_d10_1.tif	10	904581	39005732.6	43.12022097
meo_ttf1_d10_2.tif	10	2057458	62225101.76	30.24368019
meo_ttf1_d10_3.tif	10	1517314	47737641.84	31.46193988
