## Supplementary material for "Organoid Profiler: Automated, high-throughput and quantitative morphological characterization uncovers conserved longitudinal developmental kinetics in microfluidics-engineered organoids": Source Data: qPCR_processed_data.csv

Group	Condition	Day	Gene	n_rep	Ct_mean_rep	Ct_sd_rep	DeltaCt_collapsed	Control_DeltaCt_collapsed	DeltaDeltaCt_collapsed	FoldChange_collapsed	DeltaCt_mean	DeltaCt_sd	DeltaCt_sem	DeltaCt_CI95_low	DeltaCt_CI95_high	DeltaDeltaCt_mean	DeltaDeltaCt_sd	DeltaDeltaCt_sem	DeltaDeltaCt_CI95_low	DeltaDeltaCt_CI95_high	FoldChange_mean	FoldChange_CI95_low	FoldChange_CI95_high
Tissue__Day0	Tissue	0	AGER	3	18.58118333	0.115608346	0.279467667	0.279467667	0	1	0.279467667	0.151935066	0.087719751	-0.09795996	0.656895293	-1.85E-17	0.151935066	0.087719751	-0.377427627	0.377427627	1	0.769808963	1.299023587
Tissue__Day0	Tissue	0	CAV1	3	17.03130167	0.010565056	-1.270414	-1.270414	0	1	-1.270414	0.154688715	0.089309572	-1.654682072	-0.886145928	7.40E-17	0.154688715	0.089309572	-0.384268072	0.384268072	1	0.766167603	1.305197448
Tissue__Day0	Tissue	0	KRT15	3	30.27097833	0.485758577	11.96926267	11.96926267	0	1	11.96926267	0.615987812	0.355640729	10.43906411	13.49946122	-1.18E-15	0.615987812	0.355640729	-1.530198553	1.530198553	1	0.346229713	2.888255863
Tissue__Day0	Tissue	0	KRT5	3	33.14117367	0.453427165	14.839458	14.839458	0	1	14.839458	0.598638994	0.345624384	13.3523563	16.3265597	5.92E-16	0.598638994	0.345624384	-1.487101699	1.487101699	1	0.356728479	2.8032525
Tissue__Day0	Tissue	0	LAMP3	3	34.35957733	0.95528515	16.05786167	16.05786167	0	1	16.05786167	0.95198919	0.549631215	13.69298942	18.42273392	-1.18E-15	0.95198919	0.549631215	-2.364872248	2.364872248	1	0.194134409	5.151070367
Tissue__Day0	Tissue	0	MUC5A	3	31.903804	0.315046427	13.60208833	13.60208833	0	1	13.60208833	0.16902283	0.097585377	13.18221235	14.02196432	5.92E-16	0.16902283	0.097585377	-0.419875987	0.419875987	1	0.747488875	1.337812552
Tissue__Day0	Tissue	0	NKX2.1	3	27.329801	0.646126498	9.028085333	9.028085333	0	1	9.028085333	0.522232206	0.301510905	7.730788616	10.32538205	5.92E-16	0.522232206	0.301510905	-1.297296717	1.297296717	1	0.4068879	2.457679376
Tissue__Day0	Tissue	0	RTKN2	3	20.039537	0.056187129	1.737821333	1.737821333	0	1	1.737821333	0.13476108	0.077804346	1.403056251	2.072586415	0	0.13476108	0.077804346	-0.334765082	0.334765082	1	0.792913238	1.261172032
Tissue__Day0	Tissue	0	SCGB1A1	3	37.366437	1.309452811	19.06472133	19.06472133	0	1	19.06472133	1.445064178	0.834308192	15.47498291	22.65445975	-2.37E-15	1.445064178	0.834308192	-3.589738421	3.589738421	1	0.083057921	12.03979081
Tissue__Day0	Tissue	0	SFTPC	3	17.05697733	0.017525813	-1.244738333	-1.244738333	0	1	-1.244738333	0.141818319	0.081878845	-1.597034568	-0.892442099	0	0.141818319	0.081878845	-0.352296234	0.352296234	1	0.783336325	1.27659087
DEO__Day4	DEO	4	AGER	3	29.65317633	0.328029415	5.163991	0.279467667	4.884523333	0.033854154	5.163991	0.161717409	0.09336759	4.762262686	5.565719314	4.884523333	0.161717409	0.09336759	4.482795019	5.286251647	0.033854154	0.025625933	0.04472437
DEO__Day4	DEO	4	CAV1	3	25.59297633	0.111393791	1.103791	-1.270414	2.374205	0.192882612	1.103791	0.251407631	0.145150264	0.479259822	1.728322178	2.374205	0.251407631	0.145150264	1.749673822	2.998736178	0.192882612	0.12510955	0.297369003
DEO__Day4	DEO	4	KRT15	3	33.61813167	0.75126283	9.128946333	11.96926267	-2.840316333	7.161770725	9.128946333	0.583232948	0.3367297	7.680115371	10.5777773	-2.840316333	0.583232948	0.3367297	-4.289147295	-1.391485371	7.161770725	2.623486509	19.5506856
DEO__Day4	DEO	4	KRT5	2	34.098405	0.294381281	9.609219667	14.839458	-5.230238333	37.53691897	9.5470305	0.476784425	0.3371375	5.263292401	13.8307686	-5.2924275	0.476784425	0.3371375	-9.576165599	-1.008689401	39.19037574	2.012082417	763.3313318
DEO__Day4	DEO	4	LAMP3	0		0		16.05786167
DEO__Day4	DEO	4	MUC5A	2	37.59718	0.265474756	13.10799467	13.60208833	-0.494093667	1.408435666	13.0458055	0.4478779	0.3166975	9.021782225	17.06982877	-0.556282833	0.4478779	0.3166975	-4.580306108	3.467740441	1.470475588	0.090387029	23.9226633
DEO__Day4	DEO	4	NKX2.1	0		0		9.028085333
DEO__Day4	DEO	4	RTKN2	3	34.91005667	1.938924483	10.42087133	1.737821333	8.68305	0.002432997	10.42087133	1.770920017	1.022441149	6.021662134	14.82008053	8.68305	1.770920017	1.022441149	4.2838408	13.0822592	0.002432997	0.000115305	0.051337584
DEO__Day4	DEO	4	SCGB1A1	1	38.065553	0	13.57636767	19.06472133	-5.488353667	44.89097938	13.3852	0	0	13.3852	13.3852	-5.679521333	0	0	-5.679521333	-5.679521333	51.2514648	51.2514648	51.2514648
DEO__Day4	DEO	4	SFTPC	3	22.23952333	0.151721675	-2.249662	-1.244738333	-1.004923667	2.006837312	-2.249662	0.143873562	0.08306544	-2.607063742	-1.892260258	-1.004923667	0.143873562	0.08306544	-1.362325409	-0.647521925	2.006837312	1.566475195	2.570992513
DEO__Day7	DEO	7	AGER	3	21.89374067	0.19312289	3.575394667	0.279467667	3.295927	0.101818597	3.575394667	0.404301741	0.233423719	2.571053465	4.579735869	3.295927	0.404301741	0.233423719	2.291585798	4.300268202	0.101818597	0.050756338	0.20425088
DEO__Day7	DEO	7	CAV1	3	22.93922667	0.253970124	4.620880667	-1.270414	5.891294667	0.016847815	4.620880667	0.327243206	0.188933953	3.807963477	5.433797856	5.891294667	0.327243206	0.188933953	5.078377477	6.704211856	0.016847815	0.009590277	0.02959757
DEO__Day7	DEO	7	KRT15	3	21.66517333	0.16898882	3.346827333	11.96926267	-8.622435333	394.1047516	3.346827333	0.411343868	0.237489493	2.324992519	4.368662148	-8.622435333	0.411343868	0.237489493	-9.644270148	-7.600600519	394.1047516	194.0924943	800.2295799
DEO__Day7	DEO	7	KRT5	3	24.184719	0.62616631	5.866373	14.839458	-8.973085	502.536648	5.866373	0.822351362	0.47478478	3.82353897	7.90920703	-8.973085	0.822351362	0.47478478	-11.01591903	-6.93025097	502.536648	121.9588778	2070.72324
DEO__Day7	DEO	7	LAMP3	1	34.529107	0	16.210761	16.05786167	0.152899333	0.89944107	15.986365	0	0	15.986365	15.986365	-0.071496667	0	0	-0.071496667	-0.071496667	1.050806236	1.050806236	1.050806236
DEO__Day7	DEO	7	MUC5A	3	32.877999	0.365104513	14.559653	13.60208833	0.957564667	0.514925397	14.559653	0.596562196	0.344425344	13.07771035	16.04159565	0.957564667	0.596562196	0.344425344	-0.524377981	2.439507315	0.514925397	0.184346596	1.438313317
DEO__Day7	DEO	7	NKX2.1	3	32.585381	0.27825019	14.267035	9.028085333	5.238949667	0.026480062	14.267035	0.520064686	0.300259487	12.9751227	15.5589473	5.238949667	0.520064686	0.300259487	3.947037366	6.530861967	0.026480062	0.010814704	0.064837067
DEO__Day7	DEO	7	RTKN2	3	28.46666933	0.473959031	10.14832333	1.737821333	8.410502	0.002938912	10.14832333	0.437554056	0.252621952	9.061378802	11.23526786	8.410502	0.437554056	0.252621952	7.323557469	9.497446531	0.002938912	0.001383514	0.006242945
DEO__Day7	DEO	7	SCGB1A1	3	38.08202667	1.134306995	19.76368067	19.06472133	0.698959333	0.616016401	19.76368067	1.382423988	0.798142862	16.3295491	23.19781223	0.698959333	1.382423988	0.798142862	-2.73517223	4.133090896	0.616016401	0.056992232	6.658384711
DEO__Day7	DEO	7	SFTPC	3	15.62336933	0.226230858	-2.694976667	-1.244738333	-1.450238333	2.732531891	-2.694976667	0.249776041	0.144208264	-3.315454749	-2.074498585	-1.450238333	0.249776041	0.144208264	-2.070716415	-0.829760251	2.732531891	1.777389969	4.200952331
DEO__Day10	DEO	11	AGER	3	25.95958533	0.23971454	2.613811667	0.279467667	2.334344	0.198286175	2.613811667	0.112910981	0.065189185	2.333325241	2.894298092	2.334344	0.112910981	0.065189185	2.053857574	2.614830426	0.198286175	0.163251661	0.240839248
DEO__Day10	DEO	11	CAV1	3	27.38292933	0.084985351	4.037155667	-1.270414	5.307569667	0.025250055	4.037155667	0.056375078	0.032548167	3.897112208	4.177199125	5.307569667	0.056375078	0.032548167	5.167526208	5.447613125	0.025250055	0.022914218	0.027824003
DEO__Day10	DEO	11	KRT15	3	23.59202233	0.038857173	0.246248667	11.96926267	-11.723014	3380.483758	0.246248667	0.137099065	0.079154182	-0.094324292	0.586821625	-11.723014	0.137099065	0.079154182	-12.06358696	-11.38244104	3380.483758	2669.66137	4280.569275
DEO__Day10	DEO	11	KRT5	3	26.233411	0.116300312	2.887637333	14.839458	-11.95182067	3961.471387	2.887637333	0.135937696	0.078483665	2.549949377	3.22532529	-11.95182067	0.135937696	0.078483665	-12.28950862	-11.61413271	3961.471387	3134.745729	5006.229183
DEO__Day10	DEO	11	LAMP3	1	37.642815	0	14.29704133	16.05786167	-1.760820333	3.388907674	14.427956	0	0	14.427956	14.427956	-1.629905667	0	0	-1.629905667	-1.629905667	3.094927613	3.094927613	3.094927613
DEO__Day10	DEO	11	MUC5A	1	36.640747	0	13.29497333	13.60208833	-0.307115	1.237231097	13.425888	0	0	13.425888	13.425888	-0.176200333	0	0	-0.176200333	-0.176200333	1.129904103	1.129904103	1.129904103
DEO__Day10	DEO	11	NKX2.1	3	37.07390533	2.491322513	13.72813167	9.028085333	4.700046333	0.038472027	13.72813167	2.364774652	1.365303282	7.853705774	19.60255756	4.700046333	2.364774652	1.365303282	-1.174379559	10.57447223	0.038472027	0.000655793	2.25695798
DEO__Day10	DEO	11	RTKN2	3	31.38263733	1.060295592	8.036863667	1.737821333	6.299042333	0.012699871	8.036863667	1.184389345	0.683807507	5.094677429	10.9790499	6.299042333	1.184389345	0.683807507	3.356856095	9.241228571	0.012699871	0.001652392	0.097608047
DEO__Day10	DEO	11	SCGB1A1	1	39.158577	0	15.81280333	19.06472133	-3.251918	9.526313322	15.943718	0	0	15.943718	15.943718	-3.121003333	0	0	-3.121003333	-3.121003333	8.699927228	8.699927228	8.699927228
DEO__Day10	DEO	11	SFTPC	3	20.83346067	0.071879768	-2.512313	-1.244738333	-1.267574667	2.407564863	-2.512313	0.19317017	0.11152685	-2.992174304	-2.032451696	-1.267574667	0.19317017	0.11152685	-1.74743597	-0.787713363	2.407564863	1.726336092	3.357613038
NEO__Day4	NEO	4	AGER	3	24.27833067	0.11263225	3.062721333	0.279467667	2.783253667	0.14526372	3.062721333	0.075475448	0.04357577	2.875229926	3.250212741	2.783253667	0.075475448	0.04357577	2.595762259	2.970745074	0.14526372	0.12756062	0.165423688
NEO__Day4	NEO	4	CAV1	3	24.70107467	0.26969053	3.485465333	-1.270414	4.755879333	0.037011583	3.485465333	0.277803886	0.160390148	2.795362224	4.175568443	4.755879333	0.277803886	0.160390148	4.065776224	5.445982443	0.037011583	0.022940133	0.059714445
NEO__Day4	NEO	4	KRT15	3	26.26243833	0.241602908	5.046829	11.96926267	-6.922433667	121.2998257	5.046829	0.268829366	0.155208707	4.379019834	5.714638166	-6.922433667	0.268829366	0.155208707	-7.590242833	-6.2546245	121.2998257	76.35361192	192.7040167
NEO__Day4	NEO	4	KRT5	3	28.88385933	0.276656717	7.66825	14.839458	-7.171208	144.1281171	7.66825	0.283120988	0.163459978	6.964938478	8.371561522	-7.171208	0.283120988	0.163459978	-7.874519522	-6.467896478	144.1281171	88.51784832	234.6748655
NEO__Day4	NEO	4	LAMP3	0		0		16.05786167
NEO__Day4	NEO	4	MUC5A	1	39.544689	0	18.32907967	13.60208833	4.726991333	0.037760159	18.326135	0	0	18.326135	18.326135	4.724046667	0	0	4.724046667	4.724046667	0.03783731	0.03783731	0.03783731
NEO__Day4	NEO	4	NKX2.1	3	36.84494967	1.347140344	15.62934033	9.028085333	6.601255	0.010299692	15.62934033	1.356115522	0.782953662	12.26056262	18.99811804	6.601255	1.356115522	0.782953662	3.232477291	9.970032709	0.010299692	0.00099706	0.106396508
NEO__Day4	NEO	4	RTKN2	3	30.143353	0.237121821	8.927743667	1.737821333	7.189922333	0.006848851	8.927743667	0.242986658	0.140288412	8.324131347	9.531355987	7.189922333	0.242986658	0.140288412	6.586310013	7.793534653	0.006848851	0.004507257	0.010406942
NEO__Day4	NEO	4	SCGB1A1	2	39.280124	0.851991546	18.06451467	19.06472133	-1.000206667	2.000286521	18.083165	0.882531488	0.624044	10.15393417	26.01239583	-0.981556333	0.882531488	0.624044	-8.910787162	6.947674495	1.97459439	0.008101055	481.2981814
NEO__Day4	NEO	4	SFTPC	3	19.34155733	0.154303831	-1.874052	-1.244738333	-0.629313667	1.546828946	-1.874052	0.132580669	0.076545485	-2.203400639	-1.544703361	-0.629313667	0.132580669	0.076545485	-0.958662305	-0.299965028	1.546828946	1.23111457	1.943507002
NEO__Day7	NEO	7	AGER	3	19.52192933	0.030069251	4.796392	0.279467667	4.516924333	0.043678759	4.796392	0.343225834	0.198161528	3.943771763	5.649012237	4.516924333	0.343225834	0.198161528	3.664304096	5.369544571	0.043678759	0.024188338	0.078874125
NEO__Day7	NEO	7	CAV1	3	20.00721167	0.122788521	5.281674333	-1.270414	6.552088333	0.010656752	5.281674333	0.431829247	0.249316732	4.208951017	6.35439765	6.552088333	0.431829247	0.249316732	5.479365017	7.62481165	0.010656752	0.005066441	0.022415414
NEO__Day7	NEO	7	KRT15	3	18.90185933	0.094990245	4.176322	11.96926267	-7.792940667	221.7731142	4.176322	0.292647212	0.168959947	3.449346024	4.903297976	-7.792940667	0.292647212	0.168959947	-8.519916642	-7.065964691	221.7731142	133.9884368	367.0713338
NEO__Day7	NEO	7	KRT5	3	22.63431333	0.219177736	7.908776	14.839458	-6.930682	121.9953205	7.908776	0.261834239	0.151170069	7.258343691	8.559208309	-6.930682	0.261834239	0.151170069	-7.581114309	-6.280249691	121.9953205	77.721923	191.4885486
NEO__Day7	NEO	7	LAMP3	1	35.420118	0	20.69458067	16.05786167	4.636719	0.040198375	20.799136	0	0	20.799136	20.799136	4.741274333	0	0	4.741274333	4.741274333	0.03738817	0.03738817	0.03738817
NEO__Day7	NEO	7	MUC5A	3	26.14855167	0.068237678	11.42301433	13.60208833	-2.179074	4.528627889	11.42301433	0.418197523	0.241446452	10.3841541	12.46187457	-2.179074	0.418197523	0.241446452	-3.217934237	-1.140213763	4.528627889	2.204136793	9.304536188
NEO__Day7	NEO	7	NKX2.1	3	29.44977567	0.455445913	14.72423833	9.028085333	5.696153	0.019287995	14.72423833	0.65864642	0.380269688	13.08806992	16.36040675	5.696153	0.65864642	0.380269688	4.059984588	7.332321412	0.019287995	0.006205136	0.059954648
NEO__Day7	NEO	7	RTKN2	3	26.215716	0.268406658	11.49017867	1.737821333	9.752357333	0.001159439	11.49017867	0.575568952	0.332304889	10.06038613	12.91997121	9.752357333	0.575568952	0.332304889	8.322564795	11.18214987	0.001159439	0.000430366	0.003123621
NEO__Day7	NEO	7	SCGB1A1	3	36.252439	0.581028316	21.52690167	19.06472133	2.462180333	0.1814721	21.52690167	0.806131534	0.465420258	19.52435992	23.52944341	2.462180333	0.806131534	0.465420258	0.459638588	4.464722079	0.1814721	0.045288166	0.7271684
NEO__Day7	NEO	7	SFTPC	3	14.462016	0.37415896	-0.263521333	-1.244738333	0.981217	0.506552252	-0.263521333	0.224939059	0.129868626	-0.822300933	0.295258267	0.981217	0.224939059	0.129868626	0.4224374	1.5399966	0.506552252	0.343886265	0.746162934
NEO__Day10	NEO	11	AGER	3	14.97911533	0.271124072	1.242705333	0.279467667	0.963237667	0.512904571	1.242705333	0.375092706	0.216559875	0.310923398	2.174487269	0.963237667	0.375092706	0.216559875	0.031455731	1.895019602	0.512904571	0.268869944	0.978432526
NEO__Day10	NEO	11	CAV1	3	16.69314067	0.245830099	2.956730667	-1.270414	4.227144667	0.053395254	2.956730667	0.165751312	0.095696564	2.544981582	3.368479751	4.227144667	0.165751312	0.095696564	3.815395582	4.638893751	0.053395254	0.040137825	0.071031582
NEO__Day10	NEO	11	KRT15	3	15.08808533	0.021920422	1.351675333	11.96926267	-10.61758733	1571.130534	1.351675333	0.125334799	0.07236208	1.040326433	1.663024234	-10.61758733	0.125334799	0.07236208	-10.92893623	-10.30623843	1571.130534	1266.155106	1949.564585
NEO__Day10	NEO	11	KRT5	3	18.04728833	0.135595134	4.310878333	14.839458	-10.52857967	1477.128547	4.310878333	0.01260936	0.007280017	4.279554947	4.342201719	-10.52857967	0.01260936	0.007280017	-10.55990305	-10.49725628	1477.128547	1445.403203	1509.550235
NEO__Day10	NEO	11	LAMP3	1	39.254738	0	25.518328	16.05786167	9.460466333	0.001419436	25.39595	0	0	25.39595	25.39595	9.338088333	0	0	9.338088333	9.338088333	0.001545095	0.001545095	0.001545095
NEO__Day10	NEO	11	MUC5A	3	23.54461433	0.08992533	9.808204333	13.60208833	-3.793884	13.86988576	9.808204333	0.033659168	0.019433129	9.724590326	9.891818341	-3.793884	0.033659168	0.019433129	-3.877498007	-3.710269993	13.86988576	13.08888222	14.69749118
NEO__Day10	NEO	11	NKX2.1	3	24.51786633	0.332626508	10.78145633	9.028085333	1.753371	0.296607915	10.78145633	0.339114083	0.195787607	9.93905025	11.62386242	1.753371	0.339114083	0.195787607	0.910964917	2.595777083	0.296607915	0.165421988	0.531829269
NEO__Day10	NEO	11	RTKN2	3	21.06654967	0.006512462	7.330139667	1.737821333	5.592318333	0.020727381	7.330139667	0.121037923	0.069881278	7.029464796	7.630814537	5.592318333	0.121037923	0.069881278	5.291643463	5.892993204	0.020727381	0.016827991	0.02553034
NEO__Day10	NEO	11	SCGB1A1	3	36.53947033	0.672916293	22.80306033	19.06472133	3.738339	0.074928636	22.80306033	0.694221503	0.400808972	21.07851852	24.52760215	3.738339	0.694221503	0.400808972	2.013797184	5.462880816	0.074928636	0.022673001	0.247620526
NEO__Day10	NEO	11	SFTPC	3	11.67089267	0.247715002	-2.065517333	-1.244738333	-0.820779	1.766359502	-2.065517333	0.368719529	0.212880319	-2.981467419	-1.149567247	-0.820779	0.368719529	0.212880319	-1.736729086	0.095171086	1.766359502	0.936161223	3.332786929
