## Supplementary material for "Organoid Profiler: Automated, high-throughput and quantitative morphological characterization uncovers conserved longitudinal developmental kinetics in microfluidics-engineered organoids": Source Data: qPCR_raw.csv

Condition	Technical replicate	Day	LAMP3	MUC5A	CAV1	PDPN	KRT5	SFTPC	NKX2.1	SCGB1A1	AGER	RTKN2	KRT15	GAPDH
Tissue	1	0	34.464546	32.267553	17.02143	26.829436	32.62176	17.063067	27.987738	35.976233	18.626595	20.064307	29.78915	18.470344
Tissue	2	0	33.356143	31.717542	17.03003	26.968286	33.457918	17.070646	27.305494	38.576482	18.449764	19.975221	30.760574	18.216843
Tissue	3	0	35.258043	31.726317	17.042445	27.136615	33.343843	17.037219	26.696171	37.546596	18.667191	20.079083	30.263211	18.21796
DEO	1	4	40	37.409461	25.534204	37.006213	33.890246	22.366992	40.830995	38.065553	30.030979	37.123069	34.471202	24.680353
DEO	2	4	40	37.784899	25.523277	35.047264	34.306564	22.071706	40.305893	40	29.487773	34.097422	33.327975	24.422396
DEO	3	4	40	40	25.721448	35.563527	40	22.279872	40	40	29.440777	33.509679	33.055218	24.364807
DEO	1	7	34.529107	32.458533	22.788973	30.116461	23.466777	15.564033	32.493585	36.862895	21.922314	28.298619	21.471346	18.542742
DEO	2	7	40	33.05116	23.232456	30.227781	24.617877	15.873355	32.364627	38.276935	21.687923	29.001756	21.742582	18.381632
DEO	3	7	40	33.124304	22.796251	29.873642	24.469503	15.43272	32.897931	39.10625	22.070985	28.099633	21.781592	18.030664
DEO	1	11	37.642815	36.640747	27.316797	37.038243	26.132014	20.880473	34.406898	39.158577	25.717623	32.57175	23.616792	23.214859
DEO	2	11	40	40	27.353207	36.906343	26.360364	20.869192	37.473604	40	25.964146	31.040539	23.547238	23.353973
DEO	3	11	40	40	27.478784	35.635652	26.207855	20.750717	39.341214	40	26.196987	30.535623	23.612037	23.468489
NEO	1	4	40	39.544689	24.390531	31.741167	28.564573	19.484879	38.337853	38.677675	24.255599	30.414607	26.041163	21.218554
NEO	2	4	40	40	24.87647	31.370305	29.052509	19.178224	36.476938	39.882573	24.178798	30.040017	26.520215	21.175364
NEO	3	4	40		24.836223	30.952945	29.034496	19.361569	35.720058	40	24.400595	29.975435	26.225937	21.25291
NEO	1	7	35.420118	26.144769	20.142043	23.053303	22.771852	14.127303	29.010702	35.755167	19.550201	26.482605	18.807422	14.620982
NEO	2	7	40	26.218602	19.977775	23.242401	22.381557	14.392792	29.919995	36.891119	19.490338	26.218726	18.900763	14.436984
NEO	3	7	40	26.082284	19.901817	22.974117	22.749531	14.865953	29.41863	36.111031	19.525249	25.945817	18.997393	15.118646
NEO	1	11	39.254738	23.635125	16.975138	20.361666	18.183783	11.468243	24.756868	36.086515	14.669292	21.072648	15.075165	13.858788
NEO	2	11	40	23.543432	16.524025	20.241097	18.045471	11.597396	24.137983	37.312702	15.172955	21.05969	15.113395	13.738563
NEO	3	11	40	23.455286	16.580259	20.272584	17.912611	11.947039	24.658748	36.219194	15.095099	21.067311	15.075696	13.611879
