## Supplementary material for "Organoid Profiler: Automated, high-throughput and quantitative morphological characterization uncovers conserved longitudinal developmental kinetics in microfluidics-engineered organoids": Supplementary_Data_5_immune_response_genes.csv

ID	log2FoldChange	pvalue	padj	Anno	match
ENSMUSG00000026420	11.35881962	5.91e-45	1.4799999999999998e-42	Il24	True
ENSMUSG00000035385	10.50058372	1.0700000000000001e-129	3.1499999999999995e-126	Ccl2	True
ENSMUSG00000038067	10.42910199	2.3499999999999997e-146	8.02e-143	Csf3	True
ENSMUSG00000029371	10.01976696	1.83e-59	7.67e-57	Cxcl5	True
ENSMUSG00000035373	9.907984527	8.69e-209	5.94e-205	Ccl7	True
ENSMUSG00000029379	9.234684612	2.1499999999999998e-228	2.2100000000000003e-224	Cxcl3	True
ENSMUSG00000029380	8.398855702	8.55e-96	9.23e-93	Cxcl1	True
ENSMUSG00000016524	8.15913532	1.04e-30	1.08e-28	Il19	True
ENSMUSG00000058427	6.797147421	3.52e-103	4.3e-100	Cxcl2	True
ENSMUSG00000026069	6.784901161	4.21e-174	2.1599999999999997e-170	Il1rl1	True
ENSMUSG00000025746	6.036494581	1.92e-32	2.25e-30	Il6	True
ENSMUSG00000026582	5.923674907	1.57e-39	3.01e-37	Sele	True
ENSMUSG00000026580	5.908597346	1.32e-65	6.74e-63	Selp	True
ENSMUSG00000031289	5.88887411	9.56e-20	3.82e-18	Il13ra2	True
ENSMUSG00000031779	5.352566447	1.01e-56	3.8499999999999996e-54	Ccl22	True
ENSMUSG00000019122	5.270164498	9.04e-58	3.56e-55	Ccl9	True
ENSMUSG00000015947	4.987988095	1.37e-58	5.62e-56	Fcgr1	True
ENSMUSG00000000982	4.912350136	1.96e-47	5.4999999999999997e-45	Ccl3	True
ENSMUSG00000028965	4.752308645	8.24e-36	1.22e-33	Tnfrsf9	True
ENSMUSG00000004371	4.732689879	3.3e-32	3.76e-30	Il11	True
ENSMUSG00000018927	4.625733798	6.6e-72	4.23e-69	Ccl6	True
ENSMUSG00000040552	4.62276197	4.54e-25	2.99e-23	C3ar1	True
ENSMUSG00000034855	4.56422693	2.5e-19	9.59e-18	Cxcl10	True
ENSMUSG00000005824	4.425996948	9e-41	1.8299999999999999e-38	Tnfsf14	True
ENSMUSG00000018774	4.414354726	1.62e-76	1.1900000000000001e-73	Cd68	True
ENSMUSG00000016529	4.366038562	9.01e-12	1.42e-10	Il10	True
ENSMUSG00000024401	4.365317228	2.9100000000000003e-32	3.37e-30	Tnf	True
ENSMUSG00000014599	4.357031583	2.77e-26	2.0299999999999998e-24	Csf1	True
ENSMUSG00000037613	4.347574418	9.97e-44	2.41e-41	Tnfrsf23	True
ENSMUSG00000067201	4.243499577	0.003474196	0.010735749	H2-M9	True
ENSMUSG00000025383	4.194221358	4.93e-05	0.000242907	Il23a	True
ENSMUSG00000023078	4.192931591	7.44e-13	1.35e-11	Cxcl13	True
ENSMUSG00000045362	4.130087361	9.48e-32	1.0500000000000001e-29	Tnfrsf26	True
ENSMUSG00000059089	3.93492087	1.94e-46	5.18e-44	Fcgr4	True
ENSMUSG00000026700	3.930716626	0.000627793	0.002349296	Tnfsf4	True
ENSMUSG00000071714	3.834208986	1.63e-31	1.7900000000000001e-29	Csf2rb2	True
ENSMUSG00000026770	3.675893733	4.76e-25	3.1299999999999994e-23	Il2ra	True
ENSMUSG00000071713	3.653223986	9.36e-40	1.81e-37	Csf2rb	True
ENSMUSG00000032487	3.642934051	2.99e-28	2.61e-26	Ptgs2	True
ENSMUSG00000046186	3.544642032	1.98e-17	6.36e-16	Cd109	True
ENSMUSG00000107385	3.531076773	3.78e-05	0.000190998	C330024D21Rik	True
ENSMUSG00000018916	3.476279367	3.98e-05	0.000199574	Csf2	True
ENSMUSG00000000028	3.410272159	9.470000000000001e-27	7.19e-25	Cdc45	True
ENSMUSG00000024791	3.389784316	2.88e-15	7.28e-14	Cdca5	True
ENSMUSG00000017499	3.374305655	8.53e-28	7.000000000000001e-26	Cdc6	True
ENSMUSG00000066755	3.354449433	2.43e-09	2.66e-08	Tnfsf18	True
ENSMUSG00000006585	3.347833107	4.09e-30	4.09e-28	Cdt1	True
ENSMUSG00000031962	3.268136316	0.000564047	0.002141227	Cdh15	True
ENSMUSG00000026981	3.247963286	7.51e-40	1.47e-37	Il1rn	True
ENSMUSG00000033777	3.222644108	1.41e-29	1.3500000000000001e-27	Tlr13	True
ENSMUSG00000075122	3.20717887	4.0799999999999996e-23	2.2200000000000002e-21	Cd80	True
ENSMUSG00000016496	3.081764891	2.3099999999999999e-23	1.2800000000000001e-21	Cd274	True
ENSMUSG00000022667	3.059324575	5.35e-17	1.64e-15	Cd200r1	True
ENSMUSG00000028873	3.037117923	6.46e-19	2.36e-17	Cdca8	True
ENSMUSG00000019942	3.027064949	6.29e-25	4.0799999999999996e-23	Cdk1	True
ENSMUSG00000013707	3.022741378	6.85e-16	1.88e-14	Tnfaip8l2	True
ENSMUSG00000018930	2.910164566	3.63e-06	2.26e-05	Ccl4	True
ENSMUSG00000069830	2.905199097	0.018905399	0.046126475	Nlrp1a	True
ENSMUSG00000049130	2.846496259	5.980000000000001e-21	2.64e-19	C5ar1	True
ENSMUSG00000059498	2.801509602	3.66e-20	1.52e-18	Fcgr3	True
ENSMUSG00000044827	2.790010697	2.56e-14	5.61e-13	Tlr1	True
ENSMUSG00000021281	2.787209284	5.9300000000000005e-33	7.250000000000001e-31	Tnfaip2	True
ENSMUSG00000055612	2.767254185	4.75e-12	7.8e-11	Cdca7	True
ENSMUSG00000034652	2.737388235	1.9300000000000003e-21	8.91e-20	Cd300a	True
ENSMUSG00000035678	2.703301385	4.6e-05	0.000227729	Tnfsf9	True
ENSMUSG00000010751	2.674142953	6.38e-09	6.55e-08	Tnfrsf22	True
ENSMUSG00000004814	2.640266796	6.28e-08	5.47e-07	Ccl24	True
ENSMUSG00000039217	2.590634995	7.62e-17	2.29e-15	Il18	True
ENSMUSG00000070942	2.586338477	4.68e-24	2.8e-22	Il1rl2	True
ENSMUSG00000097254	2.578366577	1.22e-06	8.4e-06	C430042M11Rik	True
ENSMUSG00000044701	2.552293155	0.000143926	0.000631334	Il27	True
ENSMUSG00000031780	2.551457019	2.94e-08	2.72e-07	Ccl17	True
ENSMUSG00000026656	2.513043635	9.39e-23	4.96e-21	Fcgr2b	True
ENSMUSG00000040747	2.50913353	8e-22	3.84e-20	Cd53	True
ENSMUSG00000027995	2.48887745	1.6099999999999998e-24	1.01e-22	Tlr2	True
ENSMUSG00000062082	2.475967078	5.26e-11	7.45e-10	Cd200r4	True
ENSMUSG00000023505	2.449361291	1.58e-11	2.4e-10	Cdca3	True
ENSMUSG00000048922	2.418207408	5.68e-10	6.9e-09	Cdca2	True
ENSMUSG00000047649	2.414468148	1.38e-13	2.76e-12	Cd3eap	True
ENSMUSG00000028599	2.399157657	8.56e-22	4.1e-20	Tnfrsf1b	True
ENSMUSG00000047798	2.397598891	1.13e-23	6.5e-22	Cd300lf	True
ENSMUSG00000022901	2.38026261	4.36e-13	8.17e-12	Cd86	True
ENSMUSG00000038147	2.376600013	7.06e-18	2.34e-16	Cd84	True
ENSMUSG00000021483	2.295111058	3.47e-07	2.65e-06	Cdk20	True
ENSMUSG00000025351	2.262526614	1.12e-16	3.3e-15	Cd63	True
ENSMUSG00000032691	2.239405042	2.84e-10	3.61e-09	Nlrp3	True
ENSMUSG00000027399	2.180641517	7.16e-11	9.91e-10	Il1a	True
ENSMUSG00000045322	2.154053531	0.000546042	0.00208188	Tlr9	True
ENSMUSG00000036931	2.152230614	4.26e-08	3.82e-07	Nfkbid	True
ENSMUSG00000044583	2.125638432	4.36e-13	8.17e-12	Tlr7	True
ENSMUSG00000000791	2.12176783	0.001908091	0.006323405	Il12rb1	True
ENSMUSG00000051498	2.101596374	3.14e-10	3.97e-09	Tlr6	True
ENSMUSG00000040033	2.097342777	4.06e-12	6.71e-11	Stat2	True
ENSMUSG00000022586	2.096969281	8.92e-05	0.000410969	Ly6i	True
ENSMUSG00000039193	2.048117965	1.62e-06	1.08e-05	Nlrc4	True
ENSMUSG00000048163	2.033249977	4.92e-17	1.52e-15	Selplg	True
ENSMUSG00000021175	2.030784235	2.66e-08	2.48e-07	Cdca7l	True
ENSMUSG00000025225	1.989661952	6.89e-16	1.89e-14	Nfkb2	True
ENSMUSG00000003379	1.965220457	1.96e-09	2.18e-08	Cd79a	True
ENSMUSG00000003882	1.96039148	3.59e-08	3.26e-07	Il7r	True
ENSMUSG00000035352	1.932277143	0.011350026	0.03002128	Ccl12	True
ENSMUSG00000008845	1.920945708	3.99e-08	3.6e-07	Cd163	True
ENSMUSG00000029084	1.917914144	1.83e-06	1.21e-05	Cd38	True
ENSMUSG00000039005	1.915956049	2.1e-14	4.68e-13	Tlr4	True
ENSMUSG00000029283	1.915862463	4.79e-10	5.87e-09	Cdc7	True
ENSMUSG00000035042	1.906874761	2.35e-06	1.53e-05	Ccl5	True
ENSMUSG00000004043	1.87610504	4.52e-10	5.55e-09	Stat5a	True
ENSMUSG00000028755	1.867372743	0.006028166	0.017328232	Cda	True
ENSMUSG00000048895	1.858369443	0.0001559	0.000676623	Cdk5r1	True
ENSMUSG00000044303	1.847258418	0.001975005	0.00651882	Cdkn2a	True
ENSMUSG00000059326	1.843750546	1.48e-09	1.67e-08	Csf2ra	True
ENSMUSG00000020307	1.824934347	4.78e-12	7.84e-11	Cdc34	True
ENSMUSG00000018341	1.815274781	0.017524901	0.043299175	Il12rb2	True
ENSMUSG00000051439	1.807343937	6.44e-06	3.8e-05	Cd14	True
ENSMUSG00000068105	1.799659063	4.74e-05	0.000234292	Tnfrsf13c	True
ENSMUSG00000032508	1.774475282	3.01e-09	3.24e-08	Myd88	True
ENSMUSG00000004609	1.738663974	3.48e-11	5.04e-10	Cd33	True
ENSMUSG00000044201	1.726225467	0.001547675	0.005253794	Cdc25c	True
ENSMUSG00000070390	1.706544982	5.35e-05	0.000261467	Nlrp1b	True
ENSMUSG00000047832	1.706016685	3.17e-10	4e-09	Cdca4	True
ENSMUSG00000027962	1.688462084	2.7e-07	2.1e-06	Vcam1	True
ENSMUSG00000015355	1.688205546	0.000129619	0.000574598	Cd48	True
ENSMUSG00000005087	1.678187706	1e-10	1.36e-09	Cd44	True
ENSMUSG00000021624	1.677725917	0.002686575	0.008558892	Cd180	True
ENSMUSG00000010142	1.677458829	1.34e-05	7.46e-05	Tnfrsf13b	True
ENSMUSG00000022587	1.665709055	4.45e-09	4.7e-08	Ly6e	True
ENSMUSG00000030577	1.659955236	4.68e-06	2.84e-05	Cd22	True
ENSMUSG00000030745	1.659507398	0.000119661	0.000535084	Il21r	True
ENSMUSG00000030595	1.649212388	2.57e-08	2.4e-07	Nfkbib	True
ENSMUSG00000023947	1.647832553	3.16e-07	2.42e-06	Nfkbie	True
ENSMUSG00000023905	1.624236981	0.000851057	0.003088961	Tnfrsf12a	True
ENSMUSG00000006728	1.606801064	1.61e-09	1.82e-08	Cdk4	True
ENSMUSG00000015966	1.589272731	0.002307184	0.00748275	Il17rb	True
ENSMUSG00000060703	1.547414234	2e-07	1.6e-06	Cd302	True
ENSMUSG00000032803	1.543666703	2.29e-09	2.52e-08	Cdv3	True
ENSMUSG00000042306	1.527561467	2.49e-05	0.000131269	S100a14	True
ENSMUSG00000062210	1.521003636	2.98e-06	1.89e-05	Tnfaip8	True
ENSMUSG00000037860	1.518771144	3.23e-05	0.000165429	Aim2	True
ENSMUSG00000073409	1.517778797	0.000612484	0.002299563	H2-Q6	True
ENSMUSG00000022965	1.467970382	4.42e-06	2.69e-05	Ifngr2	True
ENSMUSG00000063193	1.459949686	0.000451651	0.001757162	Cd300lb	True
ENSMUSG00000006398	1.453151004	9.25e-05	0.000424438	Cdc20	True
ENSMUSG00000032477	1.447126265	1.16e-07	9.7e-07	Cdc25a	True
ENSMUSG00000026321	1.439406893	1.08e-05	6.13e-05	Tnfrsf11a	True
ENSMUSG00000026104	1.435440669	1.21e-06	8.35e-06	Stat1	True
ENSMUSG00000022971	1.420716353	8.32e-09	8.42e-08	Ifnar2	True
ENSMUSG00000040522	1.400001745	3.62e-05	0.000183581	Tlr8	True
ENSMUSG00000017057	1.398828686	9.02e-08	7.65e-07	Il13ra1	True
ENSMUSG00000027776	1.396085811	0.001818813	0.006063655	Il12a	True
ENSMUSG00000023206	1.395322072	2.8e-06	1.79e-05	Il15ra	True
ENSMUSG00000026072	1.379504301	6.42e-07	4.66e-06	Il1r1	True
ENSMUSG00000032089	1.373027411	6.33e-06	3.74e-05	Il10ra	True
ENSMUSG00000040592	1.366255444	2.76e-07	2.14e-06	Cd79b	True
ENSMUSG00000002897	1.327586656	1.28e-05	7.14e-05	Il17ra	True
ENSMUSG00000060550	1.323106571	0.001006682	0.003592763	H2-Q7	True
ENSMUSG00000070427	1.296813754	5e-05	0.000245587	Il18bp	True
ENSMUSG00000067212	1.285991282	0.000226747	0.000948381	H2-T23	True
ENSMUSG00000056116	1.28439594	3.53e-06	2.2e-05	H2-T22	True
ENSMUSG00000036377	1.265524464	0.001189105	0.004160549	C530008M17Rik	True
ENSMUSG00000025358	1.263815388	1.7e-06	1.13e-05	Cdk2	True
ENSMUSG00000001020	1.254603368	0.00032563	0.001313473	S100a4	True
ENSMUSG00000024304	1.249763415	0.013479702	0.034714085	Cdh2	True
ENSMUSG00000041571	1.247470659	8.74e-06	5.03e-05	Selenow	True
ENSMUSG00000027398	1.216148794	0.01343131	0.034624246	Il1b	True
ENSMUSG00000030798	1.214754125	8.44e-05	0.000392562	Cd37	True
ENSMUSG00000065952	1.194918363	0.007594806	0.021158361	C330021F23Rik	True
ENSMUSG00000002308	1.189863187	0.001264197	0.004396284	Cd320	True
ENSMUSG00000073411	1.182783416	0.000839181	0.003052339	H2-D1	True
ENSMUSG00000053835	1.174431346	0.000410279	0.001613344	H2-T24	True
ENSMUSG00000023235	1.171311857	0.009605851	0.025950098	Ccl25	True
ENSMUSG00000075703	1.16661589	2.65e-05	0.000138771	Selenoi	True
ENSMUSG00000028076	1.156798495	0.001315417	0.004559712	Cd1d1	True
ENSMUSG00000031304	1.130625413	0.000180249	0.000769915	Il2rg	True
ENSMUSG00000030341	1.120889142	0.000179803	0.000768605	Tnfrsf1a	True
ENSMUSG00000044103	1.109866623	0.004701675	0.013963397	Il1f9	True
ENSMUSG00000035356	1.102599692	0.001080829	0.003824791	Nfkbiz	True
ENSMUSG00000069089	1.093542414	0.00027279	0.001120091	Cdk7	True
ENSMUSG00000032178	1.076515793	0.00015881	0.00068736	Ilf3	True
ENSMUSG00000061232	1.068874987	0.00180728	0.006031228	H2-K1	True
ENSMUSG00000001016	1.067806573	2.44e-05	0.000128722	Ilf2	True
ENSMUSG00000041959	1.04154133	0.001981936	0.006538539	S100a10	True
ENSMUSG00000019471	1.03031663	0.000177365	0.000759336	Cdc37	True
ENSMUSG00000028163	1.029652252	0.000439457	0.001717213	Nfkb1	True
ENSMUSG00000060802	1.014216185	0.00349678	0.010797841	B2m	True
ENSMUSG00000039128	1.000351804	0.000348836	0.001395003	Cdc123	True
ENSMUSG00000023932	0.992080776	0.001802147	0.006018995	Cdc5l	True
ENSMUSG00000020392	0.873087545	0.001528423	0.005197905	Cdkn2aipnl	True
ENSMUSG00000039298	0.853331302	0.003805994	0.011647443	Cdk5rap2	True
ENSMUSG00000029394	0.834039363	0.001961296	0.006482962	Cdk2ap1	True
ENSMUSG00000055447	0.814647623	0.016598977	0.04139047	Cd47	True
ENSMUSG00000027907	0.789217843	0.011595829	0.030561067	S100a11	True
ENSMUSG00000022661	0.772135902	0.006654943	0.018899449	Cd200	True
ENSMUSG00000059288	0.75127336	0.006894069	0.019472389	Cdyl	True
ENSMUSG00000019818	0.738068766	0.011149213	0.029547288	Cd164	True
ENSMUSG00000046722	0.723701045	0.00892092	0.024340248	Cdc42se1	True
ENSMUSG00000022514	0.713495641	0.017944513	0.044160342	Il1rap	True
ENSMUSG00000042502	0.696614453	0.006709305	0.01902485	Cd2bp2	True
ENSMUSG00000004071	-0.767203132	0.013188974	0.034102419	Cdip1	True
ENSMUSG00000017615	-0.860905343	0.019481719	0.047340164	Tnfaip1	True
ENSMUSG00000021508	-0.868981618	0.015868317	0.039849569	Cxcl14	True
