## Supplementary material for "Organoid Profiler: Automated, high-throughput and quantitative morphological characterization uncovers conserved longitudinal developmental kinetics in microfluidics-engineered organoids": Supplementary_Data_6_matrix_remodeling_genes.csv

ID	log2FoldChange	pvalue	padj	Anno	match
ENSMUSG00000026327	11.99676794	1.9299999999999997e-197	2e-193	Serpinb11	True
ENSMUSG00000018623	11.77355815	2.05e-52	6.75e-50	Mmp7	True
ENSMUSG00000067006	10.74306995	2.61e-103	2.71e-100	Serpinb5	True
ENSMUSG00000047562	10.51377695	1.96e-82	1.5e-79	Mmp10	True
ENSMUSG00000006403	6.563737463	2.63e-35	4.03e-33	Adamts4	True
ENSMUSG00000062345	6.005244458	1.5200000000000002e-37	2.65e-35	Serpinb2	True
ENSMUSG00000014725	5.652993571	3.33e-101	3.13e-98	Adam28	True
ENSMUSG00000067001	5.628865682	5.34e-12	1.25e-10	Serpinb7	True
ENSMUSG00000025064	5.563304708	2.2799999999999996e-68	1.15e-65	Col17a1	True
ENSMUSG00000023885	5.323002712	5.17e-80	3.69e-77	Thbs2	True
ENSMUSG00000001131	4.758941363	1.02e-51	3.23e-49	Timp1	True
ENSMUSG00000017737	4.571653943	4.5e-72	2.52e-69	Mmp9	True
ENSMUSG00000043613	4.559541742	2.38e-34	3.45e-32	Mmp3	True
ENSMUSG00000030981	4.549463368	0.00161783	0.007991123	Mmp21	True
ENSMUSG00000027966	4.019785939	5.06e-14	1.52e-12	Col11a1	True
ENSMUSG00000058260	3.990836352	4.34e-08	5.8e-07	Serpina9	True
ENSMUSG00000021614	3.961144756	2.3299999999999998e-38	4.34e-36	Vcan	True
ENSMUSG00000004098	3.924240763	7.65e-16	2.89e-14	Col5a3	True
ENSMUSG00000020926	3.87325245	6.1e-11	1.23e-09	Adam11	True
ENSMUSG00000028339	3.864296197	7.79e-18	3.56e-16	Col15a1	True
ENSMUSG00000059956	3.721298207	4.5e-05	0.000334074	Serpinb12	True
ENSMUSG00000028364	3.693832105	1.31e-19	6.87e-18	Tnc	True
ENSMUSG00000032243	3.266662009	1.88e-15	6.79e-14	Itga11	True
ENSMUSG00000022367	3.208904473	7.88e-13	2.04e-11	Has2	True
ENSMUSG00000020758	3.204448476	1.12e-35	1.77e-33	Itgb4	True
ENSMUSG00000021702	3.021905623	0.003238635	0.014513292	Thbs4	True
ENSMUSG00000021091	2.889993482	8.25e-10	1.43e-08	Serpina3n	True
ENSMUSG00000079012	2.88212562	8.08e-07	8.72e-06	Serpina3m	True
ENSMUSG00000025321	2.78830632	2.57e-10	4.75e-09	Itgb8	True
ENSMUSG00000025650	2.631203018	2.26e-11	4.91e-10	Col7a1	True
ENSMUSG00000000957	2.515701654	3.59e-19	1.8e-17	Mmp14	True
ENSMUSG00000001435	2.502742441	2.82e-11	6.02e-10	Col18a1	True
ENSMUSG00000034205	2.462979387	7.15e-09	1.08e-07	Loxl2	True
ENSMUSG00000025473	2.436535835	3.68e-24	2.84e-22	Adam8	True
ENSMUSG00000032332	2.413658926	2.45e-19	1.25e-17	Col12a1	True
ENSMUSG00000031910	2.394822259	3.7e-06	3.52e-05	Has3	True
ENSMUSG00000025355	2.39263097	8.68e-21	5.26e-19	Mmp19	True
ENSMUSG00000026837	2.288655113	3.21e-07	3.75e-06	Col5a1	True
ENSMUSG00000025348	2.28793709	2.8e-15	9.79e-14	Itga7	True
ENSMUSG00000064080	2.284274098	5.04e-16	1.96e-14	Fbln2	True
ENSMUSG00000027386	2.250652887	0.000310259	0.001858324	Fbln7	True
ENSMUSG00000026193	2.196461151	1.91e-10	3.6e-09	Fn1	True
ENSMUSG00000068794	2.152529785	0.000725604	0.003948585	Col28a1	True
ENSMUSG00000026315	1.980187812	2.72e-07	3.21e-06	Serpinb8	True
ENSMUSG00000032363	1.954807632	6.64e-06	5.99e-05	Adamts7	True
ENSMUSG00000022057	1.879287844	2.49e-09	4.02e-08	Adamdec1	True
ENSMUSG00000048126	1.876211214	3.44e-06	3.28e-05	Col6a3	True
ENSMUSG00000028197	1.864779579	0.000275996	0.001675395	Col24a1	True
ENSMUSG00000037411	1.860908367	0.001531879	0.007624778	Serpine1	True
ENSMUSG00000027834	1.601627286	0.000104696	0.000715218	Serpini1	True
ENSMUSG00000001119	1.566488706	9.25e-08	1.18e-06	Col6a1	True
ENSMUSG00000026043	1.476249249	1.02e-07	1.29e-06	Col3a1	True
ENSMUSG00000006369	1.437356171	2.97e-07	3.48e-06	Fbln1	True
ENSMUSG00000050578	1.425071851	0.004797373	0.020280606	Mmp13	True
ENSMUSG00000021403	1.411422823	0.002607857	0.01208556	Serpinb9b	True
ENSMUSG00000025185	1.393679284	0.001380418	0.006964656	Loxl4	True
ENSMUSG00000070323	1.392480498	0.002678899	0.012364977	Mmp27	True
ENSMUSG00000049723	1.363856912	5.2e-05	0.000380191	Mmp12	True
ENSMUSG00000050107	1.325201165	0.002441502	0.011410585	Haspin	True
ENSMUSG00000000753	1.321181866	1.67e-05	0.00013786	Serpinf1	True
ENSMUSG00000001506	1.320910481	3.19e-05	0.000245949	Col1a1	True
ENSMUSG00000000693	1.276307533	0.001703686	0.008359097	Loxl3	True
ENSMUSG00000019929	1.212512572	9.3e-05	0.000640424	Dcn	True
ENSMUSG00000026042	1.209211537	9.39e-06	8.17e-05	Col5a2	True
ENSMUSG00000016356	1.180172197	0.000257153	0.001574398	Col20a1	True
ENSMUSG00000026249	1.080798105	0.000675231	0.003704648	Serpine2	True
ENSMUSG00000029661	1.021111524	0.002282021	0.010763444	Col1a2	True
ENSMUSG00000044734	1.018319477	0.000253244	0.001553446	Serpinb1a	True
ENSMUSG00000031740	1.015602667	0.007668213	0.029862332	Mmp2	True
ENSMUSG00000019846	1.01256055	0.007631385	0.029751531	Lama4	True
ENSMUSG00000032334	0.996220081	0.000764087	0.004130859	Loxl1	True
ENSMUSG00000079559	0.982893839	0.006409202	0.025708821	Colca2	True
ENSMUSG00000036446	0.944550951	0.002991175	0.01359879	Lum	True
ENSMUSG00000020241	0.885054013	0.005349481	0.022175445	Col6a2	True
ENSMUSG00000025964	0.875958841	0.012613481	0.044706392	Adam23	True
ENSMUSG00000052911	-0.798966659	0.013580383	0.047435124	Lamb2	True
ENSMUSG00000022817	-0.92930526	0.01102398	0.040265044	Itgb5	True
ENSMUSG00000020689	-1.274400141	7.84e-05	0.000546978	Itgb3	True
ENSMUSG00000015850	-1.305122627	0.000788144	0.004239886	Adamtsl4	True
ENSMUSG00000022371	-1.308466091	0.000149735	0.000977126	Col14a1	True
ENSMUSG00000031503	-1.38796173	0.001105773	0.005728633	Col4a2	True
ENSMUSG00000040537	-1.406447695	0.000134223	0.000887648	Adam22	True
ENSMUSG00000039115	-1.491558438	1.79e-05	0.000147114	Itga9	True
ENSMUSG00000063564	-1.497597327	0.000417487	0.002420748	Col23a1	True
ENSMUSG00000038156	-1.507363596	0.004100636	0.017778007	Spon1	True
ENSMUSG00000000290	-1.538480576	4.03e-05	0.000302705	Itgb2	True
ENSMUSG00000018593	-1.74845574	1.58e-06	1.6e-05	Sparc	True
ENSMUSG00000046169	-1.761308921	0.00395575	0.017237305	Adamts6	True
ENSMUSG00000031274	-1.762425858	1.43e-06	1.46e-05	Col4a5	True
ENSMUSG00000020044	-1.805433904	0.00012141	0.000815415	Timp3	True
ENSMUSG00000041247	-1.896796832	4.82e-05	0.000355643	Lamp3	True
ENSMUSG00000042842	-1.910040348	0.000766417	0.004138086	Serpinb6b	True
ENSMUSG00000058897	-1.985342917	0.010638113	0.039187469	Col25a1	True
ENSMUSG00000045672	-2.061067378	0.000558855	0.00313086	Col27a1	True
ENSMUSG00000045827	-2.08434947	1.6e-06	1.62e-05	Serpinb9	True
ENSMUSG00000034664	-2.098863138	4.11e-06	3.87e-05	Itga2b	True
ENSMUSG00000031312	-2.100002415	0.000758891	0.004105985	Itgb1bp2	True
ENSMUSG00000024421	-2.143384355	1.87e-06	1.87e-05	Lama3	True
ENSMUSG00000066113	-2.21926771	6.37e-06	5.77e-05	Adamtsl1	True
ENSMUSG00000010047	-2.304698882	3.19e-09	5.07e-08	Hyal2	True
ENSMUSG00000071178	-2.439298542	4.39e-06	4.12e-05	Serpina1b	True
ENSMUSG00000001281	-2.619859396	1.29e-05	0.000109324	Itgb7	True
ENSMUSG00000024299	-2.655693741	6.4e-11	1.28e-09	Adamts10	True
ENSMUSG00000057606	-2.710591732	3.36e-07	3.9e-06	Colq	True
ENSMUSG00000029675	-2.794314825	1.08e-06	1.14e-05	Eln	True
ENSMUSG00000030022	-2.851220364	0.008109853	0.031264685	Adamts9	True
ENSMUSG00000022449	-2.958332759	3.91e-06	3.7e-05	Adamts20	True
ENSMUSG00000031553	-2.964894507	0.000102373	0.000700046	Adam3	True
ENSMUSG00000005947	-3.022219901	4.81e-07	5.42e-06	Itgae	True
ENSMUSG00000031273	-3.050376602	5.81e-06	5.31e-05	Col4a6	True
ENSMUSG00000031994	-3.098069148	1.42e-05	0.000119012	Adamts8	True
ENSMUSG00000027009	-3.173090412	1.06e-06	1.12e-05	Itga4	True
ENSMUSG00000030830	-3.29175148	1.31e-11	2.94e-10	Itgal	True
ENSMUSG00000067158	-3.342203826	4.46e-12	1.06e-10	Col4a4	True
ENSMUSG00000032572	-3.532920691	0.004265104	0.018352712	Col6a4	True
ENSMUSG00000026840	-3.533941583	3.33e-05	0.000255197	Lamc3	True
ENSMUSG00000032925	-3.534628445	5.77e-11	1.17e-09	Itgbl1	True
ENSMUSG00000026768	-3.723999567	2.23e-11	4.85e-10	Itga8	True
ENSMUSG00000042284	-3.812870999	6.85e-07	7.5e-06	Itga1	True
ENSMUSG00000028047	-3.841103853	1.59e-15	5.76e-14	Thbs3	True
ENSMUSG00000058145	-3.889376481	7.66e-06	6.82e-05	Adamts17	True
ENSMUSG00000023903	-3.946771099	2.26e-05	0.000180992	Mmp25	True
ENSMUSG00000072849	-3.985390246	0.000112346	0.000761455	Serpina1e	True
ENSMUSG00000035783	-4.044240834	4.53e-07	5.13e-06	Acta2	True
ENSMUSG00000079465	-4.065427403	1.37e-16	5.68e-15	Col4a3	True
ENSMUSG00000056174	-4.188702939	2.83e-14	8.77e-13	Col8a2	True
ENSMUSG00000066361	-4.407626303	7.61e-08	9.83e-07	Serpina3c	True
ENSMUSG00000030789	-4.582833331	1.37e-24	1.09e-22	Itgax	True
ENSMUSG00000021186	-4.633621492	2.95e-20	1.66e-18	Fbln5	True
ENSMUSG00000031271	-4.664622953	2.94e-05	0.000227876	Serpina7	True
ENSMUSG00000070469	-4.818410989	1.4500000000000002e-21	9.47e-20	Adamtsl3	True
ENSMUSG00000027750	-4.853889503	3.54e-14	1.09e-12	Postn	True
ENSMUSG00000032649	-5.2213944	1.44e-28	1.52e-26	Colgalt2	True
ENSMUSG00000022056	-5.320598228	2.01e-09	3.3e-08	Adam7	True
ENSMUSG00000038591	-7.56711495	0.000751489	0.004070191	Colec10	True
ENSMUSG00000053441	-7.603205027	5.07e-05	0.000372012	Adamts19	True
ENSMUSG00000036040	-9.272862383	3.72e-16	1.49e-14	Adamtsl2	True
