## Supplementary material for "Organoid Profiler: Automated, high-throughput and quantitative morphological characterization uncovers conserved longitudinal developmental kinetics in microfluidics-engineered organoids": Supplementary_Data_7_lung_identity_genes.csv

ID	log2FoldChange	pvalue	padj	Anno	match
ENSMUSG00000058354	15.04657021	1.18E-181	4.90E-178	Krt6a	TRUE
ENSMUSG00000048699	13.28519925	2.03E-182	1.05E-178	Krt90	TRUE
ENSMUSG00000023041	12.91051778	9.02E-80	6.23E-77	Krt6b	TRUE
ENSMUSG00000061527	12.07493585	2.12E-19	1.08E-17	Krt5	TRUE
ENSMUSG00000053797	10.97351215	9.56E-39	1.82E-36	Krt16	TRUE
ENSMUSG00000059668	10.93856388	8.58E-155	2.22E-151	Krt4	TRUE
ENSMUSG00000035775	10.18450852	1.56E-116	2.49E-113	Krt20	TRUE
ENSMUSG00000045545	9.980420467	6.69E-110	9.23E-107	Krt14	TRUE
ENSMUSG00000044041	9.651980413	5.73E-108	6.59E-105	Krt13	TRUE
ENSMUSG00000054146	9.553340203	7.12E-126	1.47E-122	Krt15	TRUE
ENSMUSG00000028435	9.053425995	5.30E-97	4.39E-94	Aqp3	TRUE
ENSMUSG00000035557	8.607116932	4.61E-41	9.65E-39	Krt17	TRUE
ENSMUSG00000057723	7.100701062	8.37E-07	9.01E-06	Krt33b	TRUE
ENSMUSG00000061517	6.132263705	1.06E-20	6.30E-19	Sox21	TRUE
ENSMUSG00000063779	5.974808697	1.17E-08	1.70E-07	Chil4	TRUE
ENSMUSG00000025515	5.421822553	4.66E-38	8.25E-36	Muc2	TRUE
ENSMUSG00000024411	4.829482507	1.12E-42	2.62E-40	Aqp4	TRUE
ENSMUSG00000074199	4.770953378	0.000560677	0.003139366	Krtdap	TRUE
ENSMUSG00000043485	4.770912511	0.000562776	0.003148567	Krt34	TRUE
ENSMUSG00000047230	4.187021102	3.67E-17	1.59E-15	Cldn2	TRUE
ENSMUSG00000000567	3.962393112	1.02E-13	2.95E-12	Sox9	TRUE
ENSMUSG00000047501	3.797069495	7.88E-17	3.32E-15	Cldn4	TRUE
ENSMUSG00000023013	3.6985933	9.06E-13	2.33E-11	Aqp2	TRUE
ENSMUSG00000079620	3.615936922	1.43E-20	8.39E-19	Muc4	TRUE
ENSMUSG00000074637	3.457566717	3.93E-17	1.70E-15	Sox2	TRUE
ENSMUSG00000023906	3.039154511	3.72E-07	4.28E-06	Cldn6	TRUE
ENSMUSG00000064057	2.846913866	0.000350035	0.002069624	Scgb3a1	TRUE
ENSMUSG00000037974	2.610038974	1.09E-06	1.15E-05	Muc5ac	TRUE
ENSMUSG00000050463	2.424437048	0.000177488	0.001128708	Krt78	TRUE
ENSMUSG00000044217	2.120562376	6.73E-10	1.18E-08	Aqp5	TRUE
ENSMUSG00000066108	2.076357568	4.38E-06	4.11E-05	Muc5b	TRUE
ENSMUSG00000020911	2.057797136	1.54E-08	2.21E-07	Krt19	TRUE
ENSMUSG00000035638	1.9490311	8.66E-08	1.11E-06	Muc20	TRUE
ENSMUSG00000037625	1.743608718	0.00249766	0.011640007	Cldn11	TRUE
ENSMUSG00000045394	1.676791754	2.34E-07	2.79E-06	Epcam	TRUE
ENSMUSG00000022132	1.503975868	5.53E-05	0.000401441	Cldn10	TRUE
ENSMUSG00000055976	1.265142545	0.003139094	0.014146157	Cldn23	TRUE
ENSMUSG00000023039	1.053129305	0.004128313	0.017890508	Krt7	TRUE
ENSMUSG00000042747	0.971787807	0.001231662	0.006296985	Krtcap2	TRUE
ENSMUSG00000018569	0.91135175	0.00464532	0.019736319	Cldn7	TRUE
ENSMUSG00000029188	-1.112549823	0.0100599	0.037410253	Slc34a2	TRUE
ENSMUSG00000031673	-1.224443302	0.000492168	0.002795072	Cdh11	TRUE
ENSMUSG00000087541	-1.449808973	0.003011913	0.013670467	Hopxos	TRUE
ENSMUSG00000038791	-1.792519881	0.001138087	0.005880508	Scgb3a2	TRUE
ENSMUSG00000059325	-1.86782024	0.000127838	0.000851401	Hopx	TRUE
ENSMUSG00000022512	-1.870492949	0.000254995	0.001563036	Cldn1	TRUE
ENSMUSG00000041247	-1.896796832	4.82E-05	0.000355643	Lamp3	TRUE
ENSMUSG00000032204	-1.899098479	0.004171096	0.018041928	Aqp9	TRUE
ENSMUSG00000015452	-2.229810924	1.19E-05	0.000100981	Ager	TRUE
ENSMUSG00000022097	-2.282500701	3.41E-06	3.26E-05	Sftpc	TRUE
ENSMUSG00000024653	-2.455894255	6.75E-07	7.41E-06	Scgb1a1	TRUE
ENSMUSG00000004655	-2.595028299	1.62E-06	1.64E-05	Aqp1	TRUE
ENSMUSG00000021789	-2.633013336	1.65E-08	2.36E-07	Sftpa1	TRUE
ENSMUSG00000064246	-2.915963883	2.31E-10	4.30E-09	Chil1	TRUE
ENSMUSG00000032473	-3.009403753	4.55E-08	6.07E-07	Cldn18	TRUE
ENSMUSG00000037185	-3.253274017	4.14E-08	5.56E-07	Krt80	TRUE
ENSMUSG00000000216	-3.507730322	2.14E-10	4.01E-09	Scnn1g	TRUE
ENSMUSG00000078252	-3.615777965	1.02E-05	8.81E-05	Krtap17-1	TRUE
ENSMUSG00000041301	-3.635690793	8.78E-16	3.29E-14	Cftr	TRUE
ENSMUSG00000035849	-3.911364504	0.001175302	0.006052175	Krt222	TRUE
ENSMUSG00000030873	-4.168606842	8.69E-15	2.83E-13	Scnn1b	TRUE
ENSMUSG00000038801	-4.483305392	7.04E-07	7.71E-06	Scgb1c1	TRUE
ENSMUSG00000061397	-4.951555355	1.21E-13	3.47E-12	Krt79	TRUE
